# A Rare T-Cell Factor 4 Lineage-negative Epithelial Stem Cell Supports Wound Repair and APC-deletion-induced Colon Tumorigenesis

**DOI:** 10.64898/2026.03.17.712502

**Authors:** Annika V. Thorpe, Tim Mosbruger, Stephanie J. Georges, Olivia M. Crowley, Therese Tuohy, Brian Dalley, Benjamin D. Bice, Andrew K. Fuller, Julio R. Hidalgo, Christopher D. Green, Saher Sue Hammoud, Melinda L. Angus-Hill

## Abstract

To maintain barrier homeostasis, the colonic and intestinal epithelial lining is continually renewed by rapidly proliferating epithelial crypt base columnar (CBC) stem cells that reside at the base of crypts. Using mouse lineage tracing, immunohistochemistry, and single-cell sequencing, we have identified a rare, non-CBC, T-cell factor 4 lineage-negative (*Tcf4* Lin-) stem cell population that gives rise to secretory and absorptive precursors. Following endoscopic biopsy-induced injury, *Tcf4* Lin- stem cells are recruited to the wound bed and to the site of expanding crypts and function in barrier restoration and wound repair. We show that in a *Tcf4*-haploinsufficient background, the *Tcf4* Lin-, but not the *Tcf4* Lin+, cell population represents the cell of origin for colon tumors driven by deletion of *Apc*. Our results provide a foundation for understanding *Apc*-allele-specific differences during colon tumorigenesis and identify a new stem-cell population that may prove valuable in the treatment of diseases caused by intestinal barrier homeostasis defects.
