## Supplementary material for "A Rare T-Cell Factor 4 Lineage-negative Epithelial Stem Cell Supports Wound Repair and APC-deletion-induced Colon Tumorigenesis": Table_S6_Cd2iCre_tumor_count__01

Animal Name	Sex	DOB with Age	Collected At T=	Genes & Genotypes	CAT	Tumor Count			955_8			974_6			961_16			961_15				972_1			961_19			976_3			974_13					976_1			951_10
961_16	F	06-23-2017 (6m)	6m5d	APC: Ex4DRep/+; CD2: iCre/+; Rosa: +/+; Tcf4: +/+	5	no colon tumors
961_19	M	07-25-2017 (4m28d)	5m3d	APC: Ex4DRep/+; CD2: iCre/+; Rosa: mTmG/+; Tcf4: +/+	5	no colon tumors
961_15	F	06-23-2017 (6m)	6m5d	APC: Ex4DRep/+; CD2: iCre/+; Rosa: mTmG/+; Tcf4: +/+	5	no colon tumors
976_3	M	10-13-2017 (2m8d)	2m13d	APC: Ex4DRep/+; CD2: iCre/+; Rosa: mTmG/+; Tcf4: +/+	5	no colon tumors
976_1	M	10-13-2017 (2m8d)	2m13d	APC: Ex4DRep/+; CD2: iCre/+; Rosa: mTmG/+; Tcf4: +/+	5	no colon tumors
972_1	M	08-28-2017 (3m24d)	3m29d	APC: Lox1-15/+; Rosa: mTmG/+; Tcf4: GFPCre/+	1	no colon tumors
951_10	M	06-09-2017 (6m14d)	6m19d	APC: Lox1-15/+; CD2: iCre/+; Rosa: +/+; Tcf4: +/+	2	no colon tumors
955_8	M	06-29-2017 (5m24d)	5m29d	APC: Lox1-15/+; CD2: iCre/+; Rosa: +/+; Tcf4: +/+	2	no colon tumors
974_13	M	10-13-2017 (2m8d)	2m13d	APC: Lox1-15/+; CD2: iCre/+; Rosa: +/+; Tcf4: +/+	2	no colon tumors
974_6	F	09-11-2017 (3m10d)	3m15d	APC: Lox1-15/+; CD2: iCre/+; Rosa: mTmG/+; Tcf4: GFPCre/+	3	no colon tumors
