## Supplementary material for "A Rare T-Cell Factor 4 Lineage-negative Epithelial Stem Cell Supports Wound Repair and APC-deletion-induced Colon Tumorigenesis": Table_S1_Diff._expression_Tcf4Lin-_cells__01

	Cluster 0 (nIELs)					Cluster 1 (iIELs)					Cluster 2 (Epithelial Pigr+ cells)					Cluster 3 (B cells)
		p_val	avg_logFC				p_val	avg_logFC				p_val	avg_logFC				p_val	avg_logFC
	Cd7	1.50580359634272e-36	1.27960016918639			Ccl5	4.00487235924486e-40	1.47080688210559	0.909	0.524	Pigr	4.52709079753662e-89	3.33754540752517			H2-Aa	1.16104745872739e-89	3.48941252909223
	Klrd1	2.20630956719934e-27	1.24548506921229			Cd8b1	1.89922748011045e-29	1.80127604163489	0.457	0.052	Oit1	4.95073639740318e-83	2.80295946308838			Cd74	3.52199604706865e-75	4.49219285995832
	Fcer1g	2.78090753139055e-23	1.1913957810051			Gzmb	1.929200812514e-25	1.75267942483232	0.511	0.1	Lgals4	3.33959576585487e-68	2.49375148799981			H2-Eb1	1.34548360406401e-74	3.19402601466169
	Ikzf2	4.02870812868461e-21	1.33009276415969			Gzma	8.22441817585802e-25	1.52515140429412	0.511	0.106	Krt19	5.31446192264361e-67	2.53515726958893			H2-Ab1	2.11339304140634e-72	3.38193678494383
	Xcl1	3.81443115631842e-20	1.32763732870754			Cd8a	1.53078236662996e-15	1.04894173680971	0.559	0.276	Krt8	9.65896143906581e-65	2.35882285277394			Igkc	6.35033723813331e-69	3.61432523961469
	Tmsb10	2.51292380329838e-17	0.591875129118362			Id2	5.76043872030224e-15	1.07798064175851	0.543	0.221	Epcam	1.94619799690313e-61	2.19726645305863			H2-DMb2	9.19388683352085e-64	2.02617660422399
	Rpl23a	6.88309159762253e-16	0.480880204715593			Ms4a4b	5.10949928417955e-14	1.03456255033305	0.968	0.861	Atp1b1	2.37107364882754e-58	2.01576470692201			Iglc3	3.40827918742783e-61	2.11719563686297
	Cd160	2.09861115272212e-15	0.951751450470866			Lgals1	4.82982060644398e-12	1.15139565549767	0.473	0.167	Gpx2	6.54247212365962e-58	2.24715560381504			Ly6d	8.47786272955083e-59	2.66310507674727
	Tcrg-C4	3.43450418488498e-15	1.08871791145002			Lat	5.15939157577689e-10	0.867267372129933	0.29	0.07	Ceacam1	7.24455821790678e-56	1.95876399599946			Ms4a1	9.38801117381687e-57	2.57817183678443
	AW112010	9.33270446804425e-15	0.668884736383406			B2m	1.13067003076743e-08	0.347198675532776	0.629	0.467	Klf5	1.68060312547465e-54	1.64738604187465			Iglc2	1.32288671722179e-44	2.0934004964787
	Trbc2	1.88742875427239e-14	0.706398783002003			Nkg7	2.12123021614049e-08	0.61344333014592	0.919	0.812	Rrbp1	2.1419191317784e-54	2.15020123867741			Ly86	1.40478417372814e-44	1.73762050134342
	Tyrobp	9.16236570696074e-14	1.0534205283846			H2-K1	4.77878947189107e-08	0.376105097325581	0.323	0.106	Cldn7	3.56186528195761e-53	1.84462861637745			Tnfrsf13c	2.87350022560359e-42	1.78004328562479
	Tcrg-C1	2.88030156516583e-13	1.14527795753835			Myl12b	5.78495372677378e-08	0.643364140904325	0.726	0.597	Agr2	1.98260046882796e-50	3.00803044916696			Cd79b	7.76411640302208e-40	2.01962694853181
	Rpl13	3.2920348548925e-13	0.391585175810479			Ccnd2	1.45084946368842e-07	0.458453577703046	0.366	0.273	Phgr1	2.01727899681609e-49	1.96587339910373			Ighd	1.39966682436955e-39	1.86952748413391
	Tmsb4x	3.44615001330358e-13	0.432166028766381			H2-D1	4.08918298229674e-07	0.335617215747879	0.618	0.406	Ehf	5.4740894869018e-48	1.75457322826984			Pax5	3.89052277390982e-35	1.83192014481231
	Rps29	7.75587502911216e-13	0.366559635635082			Itm2b	4.97098465080295e-07	0.443688497379648	0.887	0.752	Tspan1	6.16003614311864e-48	1.74862745945999			Mef2c	3.13303836856231e-33	2.13662382028436
	Rps18	1.19486335357882e-12	0.422797396777796			Itgb7	5.86309571133414e-07	0.840054524421427	0.323	0.152	St6galnac6	1.15304648357814e-47	1.70331786252734			Bcl11a	1.3367894054507e-32	1.84235280068132
	Tcrg-C2	1.92092004906712e-12	0.851757524854834			Cd3g	7.59254651719348e-07	0.438187921660634	0.688	0.503	Klk1	1.89065719251995e-47	2.43328870619358			Rnase6	1.70421680221103e-31	1.52463003202925
	Rps15a	8.20114918207055e-12	0.394636849468772			Fyb	1.33261903087233e-06	0.73634638106255	0.484	0.309	Prss32	2.41471386107079e-47	1.52438371463739			Iglc1	1.0275227498034e-30	1.9656431405673
	Trgv2	8.38142254295339e-12	0.814422910738721			Cd3e	2.23614825595406e-06	0.480065023890887	0.516	0.509	Sycn	7.69945640317695e-46	2.14545907474676			Fcrla	1.0275227498034e-30	1.08546119689944
