## Supplementary material for "A Rare T-Cell Factor 4 Lineage-negative Epithelial Stem Cell Supports Wound Repair and APC-deletion-induced Colon Tumorigenesis": Table_S1_Diff._expression_Tcf4Lin-_cells__02

Cluster 0 (nIELs)
Gene	p_val	avg_logFC	pct.1	pct.2	p_val_adj
Cd7	1.50580359634272e-36	1.27960016918639	0.874	0.344	1.73634212694279e-32
Klrd1	2.20630956719934e-27	1.24548506921229	0.674	0.202	2.54409556193756e-23
Fcer1g	2.78090753139055e-23	1.1913957810051	0.532	0.12	3.20666447444645e-19
Ikzf2	4.02870812868461e-21	1.33009276415969	0.395	0.061	4.64550334318623e-17
Xcl1	3.81443115631842e-20	1.32763732870754	0.442	0.098	4.39842056635077e-16
Tmsb10	2.51292380329838e-17	0.591875129118362	0.942	0.712	2.89765243758336e-13
Rpl23a	6.88309159762253e-16	0.480880204715593	0.947	0.831	7.93689292121854e-12
Cd160	2.09861115272212e-15	0.951751450470866	0.505	0.175	2.41990852020387e-11
Tcrg-C4	3.43450418488498e-15	1.08871791145002	0.374	0.092	3.96032677559087e-11
AW112010	9.33270446804425e-15	0.668884736383406	0.811	0.497	1.07615415221018e-10
Trbc2	1.88742875427239e-14	0.706398783002003	0.716	0.353	2.1763940965515e-10
Tyrobp	9.16236570696074e-14	1.0534205283846	0.368	0.095	1.05651238966964e-09
Tcrg-C1	2.88030156516583e-13	1.14527795753835	0.342	0.086	3.32127573479271e-09
Rpl13	3.2920348548925e-13	0.391585175810479	0.968	0.908	3.79604539117654e-09
Tmsb4x	3.44615001330358e-13	0.432166028766381	0.979	0.834	3.97375558034036e-09
Rps29	7.75587502911216e-13	0.366559635635082	0.989	0.926	8.94329949606924e-09
Rps18	1.19486335357882e-12	0.422797396777796	0.942	0.831	1.37779693301173e-08
Tcrg-C2	1.92092004906712e-12	0.851757524854834	0.526	0.221	2.2150129085793e-08
Rps15a	8.20114918207055e-12	0.394636849468772	0.958	0.877	9.45674512184555e-08
Trgv2	8.38142254295339e-12	0.814422910738721	0.374	0.117	9.66461833427955e-08
Ctsw	9.58195202429118e-12	0.680464266994176	0.589	0.273	1.10489488792102e-07
Rpl35	3.94247929898883e-11	0.481167464258684	0.805	0.617	4.54607287966402e-07
Rpl14	4.45459440484648e-11	0.380401879504061	0.947	0.874	5.13659280822848e-07
Rpl10	4.98194714018665e-11	0.53792977236736	0.8	0.604	5.74468324734922e-07
Ptprcap	1.34765531254651e-10	0.633965993001208	0.542	0.245	1.55398134089738e-06
B2m	1.42271675477784e-10	0.385359762057204	0.963	0.862	1.64053468993433e-06
Rpl21	4.27723435001671e-10	0.353239007099812	0.942	0.844	4.93207892900427e-06
Cd3g	1.00810657788497e-09	0.497943512726132	0.716	0.408	1.16244769495916e-05
Rps11	1.14831773546245e-09	0.409376731553015	0.863	0.782	1.32412518076175e-05
Rps28	1.50935417890244e-09	0.382913948632216	0.942	0.822	1.7404363036924e-05
H2-D1	2.19849194758574e-09	0.35436825002098	0.947	0.794	2.53508106476111e-05
Rps16	2.547342395523e-09	0.353581826057547	0.926	0.77	2.93734051627757e-05
Gimap4	3.31758481481725e-09	0.57284756835499	0.621	0.35	3.82550704996577e-05
Gimap6	5.57238919203851e-09	0.52923346633138	0.511	0.248	6.42552197733961e-05
Rplp2	7.82196094460178e-09	0.28553458265959	0.968	0.926	9.01950316522031e-05
Rps27	7.83143554768476e-09	0.253869374089423	0.995	0.96	9.0304283300353e-05
Cotl1	9.15038095961397e-09	0.582854696347801	0.553	0.304	0.000105513042845309
Rps23	1.1903606064296e-08	0.325482358356307	0.958	0.819	0.000137260481527397
Trac	1.29030282395889e-08	0.476955395069566	0.537	0.261	0.000148784818630699
Rpl5	1.32561213270633e-08	0.388648935954582	0.879	0.721	0.000152856335022367
Cd3d	1.45051305057863e-08	0.577817581786299	0.6	0.347	0.000167258659862222
Rpl19	1.45835641184359e-08	0.365870926907141	0.911	0.813	0.000168163077849685
Rps14	1.58526786898696e-08	0.286347997802943	0.968	0.92	0.000182797237972887
Rpl9	5.41240640291881e-08	0.385035716415774	0.863	0.724	0.000624104582320569
Tpt1	6.63628980982494e-08	0.334463384614252	0.895	0.804	0.000765230577970914
Rps27a	1.04933668145727e-07	0.3531946999885	0.9	0.785	0.00120999012738838
Rpl35a	1.54741827042056e-07	0.403636819299024	0.853	0.727	0.00178432800762194
Cd3e	2.52903749685757e-07	0.454216778379373	0.616	0.356	0.00291623313762646
Rps21	3.1516078137443e-07	0.321486525612763	0.937	0.89	0.00363411897002855
Trbc1	3.28922685349039e-07	0.633744112763596	0.442	0.221	0.00379280748475977
Ubb	4.65353975482963e-07	0.321888037451151	0.9	0.745	0.00536599669129405
Cnn2	6.16829733768538e-07	0.512019740113844	0.468	0.242	0.00711266366008501
Rps3a1	6.83607623838549e-07	0.314806205840931	0.9	0.807	0.00788267951048231
Gm14303	7.71066369431686e-07	0.339638165385405	0.884	0.798	0.00889116630591677
Rpl39	1.2351180455258e-06	0.281408611087807	0.879	0.81	0.014242146182958
Wdr89	1.27928768455592e-06	0.310214736642692	0.9	0.794	0.0147514662906143
Rps7	1.40181201888121e-06	0.301451963164482	0.9	0.822	0.0161642943897193
Emb	1.68921000931188e-06	0.471165910863078	0.3	0.12	0.0194782806173752
Ptprc	1.82711188926339e-06	0.313034507401048	0.705	0.463	0.0210684271950961
Rps17	2.01068354466868e-06	0.343530468402784	0.789	0.623	0.0231851919535745
Pfn1	2.58130659046717e-06	0.357376206826466	0.816	0.681	0.029765046294677
Rps3	2.67610289366969e-06	0.263876772416738	0.958	0.819	0.0308581424669052
Fam189b	3.06806335949311e-06	0.556370832390803	0.253	0.095	0.0353778385983151
Rpl37	3.13404991432587e-06	0.286278360036868	0.905	0.853	0.0361387295620916
Rpl32	4.57064237878127e-06	0.25089740665852	0.958	0.883	0.0527040772697268
Gm19585	4.70877271362918e-06	0.527379939049019	0.321	0.141	0.054296858160858
Skap1	4.88289182157098e-06	0.494677203939578	0.263	0.104	0.056304625594535
Gm2000	5.7172520495514e-06	0.413870925092119	0.705	0.586	0.0659256333833772
Selplg	6.36737494925055e-06	0.510991143363355	0.368	0.187	0.0734222005398081
Rpl23	6.57188519962331e-06	0.265217356376413	0.926	0.84	0.0757804082368564
Gm8995	7.05505045286744e-06	0.381514547839846	0.484	0.276	0.0813517867720145
Eef1a1	7.82373642446353e-06	0.254170810978877	0.921	0.828	0.090215504710489
Il2rg	8.94290376871152e-06	0.465566202971248	0.479	0.291	0.103120623357013
Rpl14-ps1	9.25037186653844e-06	0.389733878198851	0.716	0.564	0.106666037993055
Gm15710	9.53717825478804e-06	0.503481162447691	0.489	0.337	0.109973202455961
Gm8430	9.56817304087933e-06	0.410251897625277	0.742	0.635	0.11033060333438
Ppia	1.14816159533551e-05	0.401327012215649	0.742	0.58	0.132394513558137
Rps24-ps3	1.60063820108062e-05	0.335142799270688	0.742	0.66	0.184569590966606
Rps12	1.74920689735262e-05	0.274087905157866	0.916	0.88	0.201701047333731
Rpl18	1.77326151830558e-05	0.262742968313516	0.884	0.764	0.204474785675817
Gm5805	1.79997732171804e-05	0.272650570562719	0.858	0.733	0.207555384967307
Nkg7	2.36127039527436e-05	0.294535520161127	0.637	0.393	0.272278089279087
Rpl12	2.4684978228196e-05	0.260124589435209	0.874	0.764	0.284642483949328
Rps10	2.64576115777196e-05	0.302796011111504	0.863	0.77	0.305082719102684
Fxyd5	2.71647650170313e-05	0.401778064260554	0.516	0.319	0.313236905411388
Rps15a-ps5	2.77958313581793e-05	0.373800544363719	0.658	0.488	0.320513731391166
Srgn	2.85418715548592e-05	0.298465599315321	0.721	0.479	0.329116320899081
H2-Q7	2.96875260315609e-05	0.285156693808398	0.653	0.429	0.342326862669929
Gm15500	2.98239635421349e-05	0.39596778544594	0.663	0.518	0.343900123604358
H2-Q6	3.17007773505169e-05	0.554689071465889	0.321	0.166	0.36554166362881
Rnaset2a	3.17053079454434e-05	0.60052946722228	0.321	0.175	0.365593905918908
Rpl9-ps6	3.41804305417768e-05	0.32729881941101	0.726	0.549	0.394134544577229
H2-K1	4.31620403599783e-05	0.28575224054869	0.842	0.776	0.49770148739091
Gm11361	4.68317380257507e-05	0.35565059218629	0.695	0.555	0.540016771174932
Gimap5	5.19430829299897e-05	0.545977176257213	0.263	0.123	0.598955689265711
Rps11-ps1	5.53048031781013e-05	0.434044875713671	0.589	0.475	0.637719685446687
Gimap7	5.95423544913077e-05	0.509889345483529	0.426	0.264	0.686582889639269
Gimap1	6.22276073461067e-05	0.43334369407277	0.421	0.242	0.717546540307957
Rps6	6.61012530729986e-05	0.320743761007418	0.716	0.574	0.762213549184747
Btg1	7.32100758184576e-05	0.418398801149417	0.568	0.411	0.844185384262635
Rpl37rt	7.43411042713529e-05	0.31870287597664	0.805	0.706	0.857227273352971
Rgs1	7.52199821298914e-05	0.391633011771822	0.405	0.227	0.867361613939778
Gm10443	0.000101810625966507	0.376714496693891	0.684	0.567	1
Rps4x	0.000103073104346108	0.296677416953736	0.832	0.739	1
Rps6-ps4	0.000120840201840311	0.374704693386632	0.521	0.365	1
Gm12918	0.000126148014116594	0.555591387974285	0.384	0.239	1
Ltb	0.000164108610138841	0.337598865907202	0.3	0.147	1
Lck	0.000166763442690491	0.393414145402105	0.411	0.236	1
Gimap3	0.000191223579580547	0.410991618550709	0.437	0.267	1
Rps16-ps2	0.000222107142071434	0.308490358651946	0.737	0.635	1
Rpl15	0.000229383813075954	0.425020797515127	0.495	0.368	1
Ets1	0.000240309586719559	0.269986897528296	0.316	0.163	1
Hcst	0.000353465369590123	0.326440593568582	0.542	0.359	1
Mycbp2	0.000356719984935078	0.483343262769201	0.326	0.193	1
Rpl34-ps1	0.000370551104626898	0.353756633602049	0.558	0.42	1
Rps15a-ps7	0.0004503388497071	0.302857580436905	0.679	0.546	1
Rpl10-ps3	0.000473647542936444	0.600953171481824	0.363	0.248	1
Hmha1	0.000494259321726963	0.367879197499213	0.279	0.147	1
Gm14586	0.000524912068982111	0.327107749241164	0.584	0.448	1
Eif5a	0.000602605112101269	0.42509512070331	0.437	0.307	1
Smap1	0.000622971601623188	0.601992359970867	0.274	0.163	1
RP24-447D19.3	0.000677232176290268	0.359210820828613	0.547	0.42	1
Cd53	0.0006885877936442	0.430867974860242	0.279	0.156	1
Junb	0.000790456163221148	0.393555766423451	0.347	0.206	1
Rps10-ps1	0.000803705545005394	0.310283745812393	0.695	0.583	1
Tpt1-ps3	0.000849053247193127	0.285402647855235	0.605	0.491	1
Laptm5	0.00094012577511685	0.345183693296764	0.532	0.374	1
Rac2	0.0012230639115722	0.339837512388423	0.532	0.38	1
Rps25-ps1	0.00141697321678313	0.285247839133446	0.637	0.494	1
Mbnl1	0.00149365100794523	0.296215168666885	0.484	0.356	1
Gm10288	0.00171015250831815	0.266782360575388	0.7	0.589	1
Paip2	0.00178789260793196	0.440877045420494	0.316	0.212	1
Limd2	0.00200584288514974	0.297863509786805	0.279	0.16	1
Gm4149	0.0021168303414909	0.250094691578205	0.689	0.592	1
Rpl22l1	0.00226581985046141	0.349492464973089	0.537	0.445	1
Rps23-ps1	0.0025206582078209	0.288693959609307	0.6	0.488	1
Rnaset2b	0.00278127376895555	0.466649326496069	0.253	0.156	1
Pdcd4	0.00285362214077136	0.318095067856365	0.521	0.387	1
Coro1a	0.00295552845796209	0.261907448323104	0.489	0.337	1
Arhgap30	0.00317018907417534	0.418872965867789	0.258	0.15	1
Eif1	0.00317872445423024	0.291575251182999	0.658	0.586	1
Tsc22d4	0.00339717293351532	0.391109862342008	0.347	0.239	1
AU020206	0.00379060187442616	0.326688132800259	0.411	0.285	1
Gm6794	0.00504545549710333	0.397151897642769	0.342	0.245	1
Gm5963	0.00623274749033926	0.269526465208056	0.663	0.635	1
Ablim1	0.00651414814767355	0.313153595667129	0.353	0.239	1
Actr3	0.00686337654664481	0.34795308088257	0.389	0.291	1
Ifngr1	0.00689172979834034	0.307406813142815	0.268	0.169	1
Leprotl1	0.00715909694444865	0.2632318028129	0.311	0.202	1
Tmem50a	0.00744752634326934	0.254028307199544	0.442	0.325	1
Gm15421	0.00765765678715209	0.460364539149588	0.258	0.172	1
Gm17541	0.00818037077038395	0.284683094921193	0.495	0.402	1
Gm6030	0.0085687688275029	0.391640384332156	0.368	0.279	1
Shisa5	0.00866155676866072	0.342565154689084	0.495	0.39	1
Mndal	0.00898007695907234	0.271399585195522	0.416	0.285	1
Anp32a	0.00910957427804555	0.386061841717724	0.495	0.426	1
Rsbn1l	0.0102077866892381	0.426982538935272	0.316	0.233	1
Gm6472	0.0102202653442251	0.305581258486688	0.437	0.35	1
Elf1	0.0115884219471237	0.400939718466787	0.279	0.193	1
Stk17b	0.0123350376158953	0.267486291263393	0.284	0.184	1
Rpl3-ps1	0.0126812901968093	0.269664926139468	0.542	0.463	1
Gm9800	0.0135676850709699	0.270536523412261	0.426	0.347	1
Epsti1	0.0140448324632255	0.302333152053146	0.316	0.227	1
Pla2g16	0.0141410263735225	0.343875188628123	0.279	0.193	1
Hdac1	0.0149169999621905	0.31820610467442	0.326	0.233	1
Rpsa-ps10	0.0157730621278517	0.312544980481999	0.347	0.27	1
Oaz1	0.0165494015278701	0.267820078185341	0.521	0.433	1
Snrpd2	0.0167810384316634	0.410951299590417	0.258	0.181	1
Btf3	0.0187842779327243	0.256741635108635	0.447	0.359	1
Gm9844	0.0215717651997379	0.37188018960006	0.332	0.255	1
Shfm1	0.0267795499533642	0.333340356381974	0.447	0.374	1
Peli1	0.0285356648672362	0.367271553906303	0.253	0.175	1
Gm9493	0.0299352993228573	0.314098380572623	0.389	0.313	1
Hnrnpf	0.0313316492292614	0.316837488344062	0.311	0.236	1
Jun	0.0313933469168979	0.53017083776375	0.258	0.19	1
Tma7	0.032308774472075	0.361115634801474	0.4	0.334	1
Gm10263	0.0328656567430109	0.315088047483903	0.347	0.273	1
Clic1	0.033175981815774	0.274775321726899	0.411	0.337	1
Nedd8	0.038714344856473	0.314537622522632	0.263	0.199	1
Rps6-ps3	0.0412526673579985	0.28342720051495	0.379	0.31	1
Rps10-ps2	0.046438407867914	0.278824483575106	0.384	0.319	1
Hnrnpu	0.0482842692938378	0.275364894334855	0.5	0.445	1
Dad1	0.0511157105430442	0.272228085283279	0.316	0.255	1
Rps4x-ps	0.0520747984284474	0.25943572152807	0.395	0.328	1
Rpl24	0.0642930334940365	0.254956446752488	0.311	0.248	1
Sepw1	0.0734697118267018	0.363541536661991	0.258	0.202	1
Eif3h	0.0747461671728794	0.286297021921349	0.316	0.264	1
Gm14336	0.0772081689626193	0.314716201918686	0.384	0.337	1
Mir703	0.0806351059651277	0.2978286638233	0.374	0.331	1
Kmt2a	0.0852584349224018	0.284939313538469	0.3	0.239	1
Rpl18-ps2	0.0871101058687473	0.297084944818051	0.284	0.233	1
Ostf1	0.0934289610449148	0.285177230016614	0.268	0.215	1
Nop10	0.100221758982962	0.301568051091575	0.316	0.261	1
Gm15536	0.106930371127977	0.273192135147942	0.379	0.334	1
Zfp937	0.107726162092983	0.310268573827847	0.289	0.245	1
Gm10689	0.107883239425806	0.260077414748326	0.489	0.454	1
Cnbp	0.114350226601365	0.250035137222878	0.363	0.325	1
Gas5	0.119425770817397	0.256184261834544	0.516	0.491	1
Gm13456	0.135225008095241	0.304120710638849	0.368	0.328	1
Gm8451	0.135503969719353	0.281557450422112	0.337	0.298	1
Hnrnpm	0.152938078387688	0.313762389509277	0.374	0.344	1
Gm13641	0.21781728366379	0.277042367906877	0.274	0.239	1
Bola2	0.349207401729025	0.304511302113483	0.268	0.248	1
Hnrnpk	0.449081500200764	0.292780947689938	0.316	0.313	1
Atrx	0.875318263794742	0.263062187640687	0.358	0.377	1
