## Supplementary material for "A Rare T-Cell Factor 4 Lineage-negative Epithelial Stem Cell Supports Wound Repair and APC-deletion-induced Colon Tumorigenesis": Table_S1_Diff._expression_Tcf4Lin-_cells__03_MAH_X1_X2_resultsC1

Cluster 1 (iIELs)
Gene	p_val	avg_logFC	pct.1	pct.2	p_val_adj
Ccl5	4.00487235924486e-40	1.47080688210559	0.909	0.524	4.61801831744524e-36
Cd8b1	1.89922748011045e-29	1.80127604163489	0.457	0.052	2.18999920731536e-25
Gzmb	1.929200812514e-25	1.75267942483232	0.511	0.106	2.22456145690989e-21
Gzma	8.22441817585802e-25	1.52515140429412	0.511	0.1	9.48357659858188e-21
Cd8a	1.53078236662996e-15	1.04894173680971	0.543	0.221	1.765145146961e-11
Id2	5.76043872030224e-15	1.07798064175851	0.473	0.167	6.64236188838052e-11
Ms4a4b	5.10949928417955e-14	1.03456255033305	0.559	0.276	5.89176362458744e-10
Lgals1	4.82982060644398e-12	1.15139565549767	0.29	0.07	5.56926614129055e-08
Lat	5.15939157577689e-10	0.867267372129933	0.323	0.106	5.94929442602833e-06
B2m	1.13067003076743e-08	0.347198675532776	0.968	0.861	0.000130377561247793
Nkg7	2.12123021614049e-08	0.61344333014592	0.618	0.406	0.00024459905622316
H2-K1	4.77878947189107e-08	0.376105097325581	0.887	0.752	0.000551042214003759
Myl12b	5.78495372677378e-08	0.643364140904325	0.629	0.467	0.000667063014234285
Ccnd2	1.45084946368842e-07	0.458453577703046	0.688	0.503	0.00167297451657912
H2-D1	4.08918298229674e-07	0.335617215747879	0.919	0.812	0.00471523689688637
Itm2b	4.97098465080295e-07	0.443688497379648	0.726	0.597	0.00573204240084088
Itgb7	5.86309571133414e-07	0.840054524421427	0.323	0.152	0.0067607356647394
Cd3g	7.59254651719348e-07	0.438187921660634	0.672	0.436	0.0087549653889758
Fyb	1.33261903087233e-06	0.73634638106255	0.484	0.309	0.0153664300449888
Cd3e	2.23614825595406e-06	0.480065023890887	0.575	0.382	0.0257850255394063
Thy1	3.88069148074194e-06	0.61121471554322	0.36	0.182	0.0447482534644353
H2-Q7	4.13661702752769e-06	0.476457723041163	0.634	0.442	0.0476993309444218
Vim	4.14630947598876e-06	0.733382461762325	0.339	0.176	0.0478110945676264
Hcst	5.8221276796826e-06	0.46753210590871	0.538	0.364	0.06713495427442
Gm11478	7.42906840222604e-06	0.302326750042286	0.935	0.9	0.0856645877460684
Ms4a6b	9.48940919139524e-06	0.70667974046135	0.274	0.13	0.109422377385979
Saraf	2.48209156652632e-05	0.537845103363718	0.409	0.252	0.28620997853615
Rps23	3.00702590867427e-05	0.263114530326492	0.935	0.833	0.34674015752923
S100a10	4.67693346112487e-05	0.51002639070581	0.495	0.352	0.539297197402309
Cd3d	4.79910134849313e-05	0.36077216785816	0.565	0.37	0.553384376494743
Srgn	5.1165587448637e-05	0.408912079770223	0.661	0.515	0.589990388870233
Rpl27	5.53899995215026e-05	0.345254502030385	0.871	0.821	0.638702084482446
Ptprc	6.45713315414859e-05	0.44559501333518	0.645	0.5	0.744572024004874
Myl12a	0.00020500878461008	0.432797828221967	0.522	0.382	1
Cd52	0.000446496504094952	0.250695854629857	0.72	0.6	1
Sh3bgrl3	0.000605781228105573	0.437838576951947	0.586	0.485	1
Gm9843	0.000616850538346959	0.251008377611266	0.849	0.764	1
Dnajc8	0.00089317909775389	0.74766746397229	0.366	0.273	1
Prr13	0.00101958295063722	0.474429711799885	0.36	0.236	1
Trac	0.00127986541575661	0.463862309169144	0.441	0.318	1
Gm16580	0.00133823829404212	0.298334621969487	0.661	0.594	1
AU020206	0.00146164644478487	0.410766286820813	0.403	0.291	1
Rac2	0.00164753238047398	0.316649523603385	0.511	0.394	1
Gimap3	0.00195806512366732	0.358708459884822	0.403	0.288	1
Slfn2	0.00275876557805069	0.505858181048906	0.317	0.218	1
Cfl1	0.00288239209471513	0.312333987233765	0.672	0.597	1
Gm17786	0.00311726284149625	0.358135579695763	0.527	0.461	1
Psmb8	0.00354156134128014	0.368103000241193	0.489	0.391	1
2017-09-01 00:00:00	0.00368261586884211	0.503773696752661	0.328	0.227	1
Dnajc15	0.00492294727015614	0.561781829270922	0.263	0.176	1
Lsp1	0.00541963293473504	0.375729018017786	0.339	0.233	1
Rps15a-ps7	0.00557592377498421	0.269354210144418	0.64	0.57	1
Rgs1	0.00639026969413846	0.452630714043959	0.355	0.258	1
Lck	0.00673789317108387	0.364291958649068	0.36	0.267	1
Arhgdib	0.00761006395787094	0.336668737968894	0.468	0.379	1
Psme2	0.0077938041020649	0.394136604318892	0.409	0.321	1
Fxyd5	0.00791509908278778	0.306591315171862	0.457	0.355	1
Runx3	0.00895629449938381	0.393345099631503	0.263	0.173	1
Gm10689	0.00969955557303775	0.263677453929791	0.516	0.439	1
Cd48	0.00975073545801058	0.503902184553577	0.269	0.185	1
Gimap7	0.01219981962791	0.280629284499246	0.387	0.288	1
mt-Rnr1	0.0134648294921627	0.26438341751645	0.677	0.624	1
Mndal	0.0147779869229285	0.371379176644421	0.382	0.306	1
Clk1	0.0170718222237073	0.381301283510137	0.274	0.194	1
H2-T23	0.0233049685612853	0.394900562417943	0.409	0.339	1
Tln1	0.025572006262179	0.416439051261208	0.258	0.185	1
Lcp1	0.0269085265309417	0.276666807083091	0.36	0.282	1
Ypel3	0.0272407999533935	0.257810206566618	0.328	0.239	1
Cdk2ap2	0.0299783759537339	0.45498689547213	0.328	0.267	1
Psmb9	0.0307861054336212	0.402171597365578	0.285	0.215	1
mt-Tc	0.033813521610444	0.503128396373428	0.516	0.509	1
Dynlrb1	0.0376098410999032	0.390677214169806	0.253	0.182	1
S100a11	0.0401314671068474	0.280506171709042	0.516	0.491	1
Actr2	0.0416306842976327	0.407755120063244	0.29	0.23	1
Capzb	0.0512898336346859	0.250309186193001	0.462	0.397	1
Ptpn18	0.0557734806025063	0.340003680601471	0.398	0.345	1
H2afz	0.0579243237562539	0.37870092574798	0.28	0.23	1
Arl6ip1	0.0615169440346208	0.344706266236257	0.452	0.418	1
Leprotl1	0.0621793364219413	0.382603567701499	0.28	0.221	1
Pcbp2	0.0707366421372635	0.349234109121806	0.382	0.339	1
Ppp1r12a	0.0759253328390316	0.346124086981409	0.258	0.203	1
Mbnl1	0.0784746031475349	0.301949541742038	0.441	0.382	1
Dnajc2	0.0817225157198176	0.43628138872104	0.263	0.212	1
Gimap9	0.0887479557136567	0.257631156558684	0.285	0.224	1
Epsti1	0.0887744901800561	0.321777168470406	0.296	0.239	1
Psme2b	0.0944692070023523	0.263934760555324	0.301	0.248	1
Hp1bp3	0.0949150248955398	0.41816925232771	0.28	0.239	1
Dnaja1	0.107604526619037	0.264199191908914	0.387	0.345	1
Amica1	0.119796643636199	0.410816133413667	0.274	0.23	1
Tmem50a	0.122808582392702	0.336170620157244	0.382	0.361	1
Ptges3	0.129789679602579	0.311979619147039	0.263	0.221	1
Gm11808	0.144138740990368	0.303510247918805	0.29	0.252	1
Uba52	0.145135842584282	0.26249821452609	0.387	0.361	1
Fkbp3	0.162981458448589	0.27397385970781	0.28	0.233	1
Cyba	0.164469869628562	0.314042859215021	0.306	0.282	1
Cox17	0.190340681368729	0.317488369617581	0.414	0.406	1
Psmb3	0.221483334167825	0.309654699012422	0.29	0.267	1
Gimap6	0.225278148336357	0.255396798381653	0.366	0.333	1
Hnrnpa3	0.274409761000958	0.250696334380592	0.376	0.364	1
Ost4	0.278787380525287	0.258401616788915	0.28	0.258	1
Gm6204	0.321495196653338	0.3001582492962	0.253	0.23	1
Gm9703	0.36578831924294	0.250095679926874	0.452	0.473	1
Spcs2	0.395283423528403	0.346074651945263	0.269	0.258	1
Npm1	0.405568399536527	0.270408844758506	0.446	0.461	1
Eif3k	0.410468997627517	0.256370322517164	0.269	0.264	1
Ankrd12	0.609291134789097	0.536109509392205	0.312	0.333	1
Sod1	0.738880460657376	0.26702368592009	0.263	0.279	1
