## Supplementary material for "A Rare T-Cell Factor 4 Lineage-negative Epithelial Stem Cell Supports Wound Repair and APC-deletion-induced Colon Tumorigenesis": Table_S1_Diff._expression_Tcf4Lin-_cells__04_MAH_X1_X2_resultsC2

Cluster 2 (Epithelial Pigr+ cells)
Gene	p_val	avg_logFC	pct.1	pct.2	p_val_adj
Pigr	4.52709079753662e-89	3.33754540752517	0.989	0.05	5.22018839863948e-85
Oit1	4.95073639740318e-83	2.80295946308838	0.849	0.019	5.70869413984561e-79
Lgals4	3.33959576585487e-68	2.49375148799981	0.839	0.054	3.85088787760725e-64
Krt19	5.31446192264361e-67	2.53515726958893	0.72	0.019	6.12810604300035e-63
Krt8	9.65896143906581e-65	2.35882285277394	0.731	0.026	1.11377484353868e-60
Epcam	1.94619799690313e-61	2.19726645305863	0.828	0.071	2.24416091022899e-57
Atp1b1	2.37107364882754e-58	2.01576470692201	0.785	0.064	2.73408502446304e-54
Gpx2	6.54247212365962e-58	2.24715560381504	0.656	0.024	7.5441246057919e-54
Ceacam1	7.24455821790678e-56	1.95876399599946	0.667	0.031	8.35370008106831e-52
Klf5	1.68060312547465e-54	1.64738604187465	0.645	0.026	1.93790346398482e-50
Rrbp1	2.1419191317784e-54	2.15020123867741	0.86	0.123	2.46984695085367e-50
Cldn7	3.56186528195761e-53	1.84462861637745	0.634	0.026	4.10718685662532e-49
Agr2	1.98260046882796e-50	3.00803044916696	0.57	0.019	2.28613660060552e-46
Phgr1	2.01727899681609e-49	1.96587339910373	0.602	0.028	2.32612441122864e-45
Ehf	5.4740894869018e-48	1.75457322826984	0.527	0.014	6.31217258734647e-44
Tspan1	6.16003614311864e-48	1.74862745945999	0.548	0.017	7.1031376766301e-44
St6galnac6	1.15304648357814e-47	1.70331786252734	0.538	0.017	1.32957790021395e-43
Klk1	1.89065719251995e-47	2.43328870619358	0.591	0.031	2.18011680869475e-43
Prss32	2.41471386107079e-47	1.52438371463739	0.538	0.017	2.78440655320073e-43
Sycn	7.69945640317695e-46	2.14545907474676	0.527	0.017	8.87824317850335e-42
Muc13	2.1730057056332e-45	1.58295068960379	0.548	0.024	2.50569287916565e-41
Guca2a	1.47675190775e-43	2.34644858061123	0.527	0.024	1.70284262482653e-39
Ckmt1	1.51084479556408e-43	1.63353732840963	0.57	0.033	1.74215513376495e-39
Dstn	3.45492994673482e-43	1.45079855259145	0.602	0.04	3.98387972157992e-39
Stard10	4.27833680950978e-43	1.71559302089463	0.548	0.031	4.93335017504572e-39
mt-Cytb	1.98341393421996e-42	1.65608380373237	1	0.811	2.28707460754903e-38
Atp1a1	2.48246103283941e-42	1.58123044015323	0.656	0.064	2.86252581696712e-38
Krt18	5.80285533934411e-42	1.53526554818518	0.495	0.019	6.6912724917977e-38
Gfpt1	6.85208894240375e-42	1.60036146983313	0.591	0.043	7.90114375948577e-38
Spink4	9.37145858379254e-42	3.77402327693037	0.495	0.021	1.08062288929712e-37
Lypd8	1.60654514038191e-41	2.02928951219972	0.505	0.021	1.85250720137438e-37
Smim22	2.29731507424202e-41	1.4173143804247	0.495	0.019	2.64903401210847e-37
Tstd1	2.24793745552357e-40	1.37343177564332	0.462	0.014	2.59209667996423e-36
Pdxdc1	2.71479538908023e-40	1.42710827761946	0.505	0.024	3.13043056314841e-36
mt-Nd4	4.95277465576069e-40	1.6338841361047	0.968	0.527	5.71104445555766e-36
Cd63	7.76332040902929e-40	1.54298535812675	0.484	0.021	8.95188476365168e-36
Adh1	2.40592822631776e-39	1.59566198012575	0.538	0.035	2.77427583776701e-35
Slc12a2	7.90432946916993e-39	1.65553680260094	0.452	0.017	9.11448231089985e-35
Fam83e	1.50573902676484e-37	1.43156557523963	0.484	0.026	1.73626767176253e-33
Muc2	2.81995172598393e-37	3.06255855573993	0.419	0.012	3.25168633523207e-33
Spint2	3.02772894267156e-37	1.50731927905927	0.634	0.076	3.49127424379458e-33
Tspan8	5.57870939002778e-37	1.32303875452273	0.462	0.021	6.43280979764103e-33
Trim2	1.04025913625594e-36	1.62976759832269	0.473	0.026	1.19952281001672e-32
mt-Nd1	1.44537269297041e-36	1.53486527397857	0.978	0.69	1.66665925226418e-32
Ifi27l2b	2.16778691265287e-36	1.47907775363787	0.43	0.017	2.49967508898002e-32
Rbm47	3.20080773176759e-36	1.28990089942513	0.43	0.017	3.69085139550121e-32
Smim6	5.00476287988704e-36	1.40959971810629	0.43	0.017	5.77099207679775e-32
Gm8979	2.50284578209555e-35	1.68231606528813	0.441	0.021	2.88603147133438e-31
Deptor	3.12175942364448e-35	1.25781812629173	0.419	0.017	3.59970079140445e-31
Muc3	7.70406717936702e-35	1.79382723640476	0.43	0.019	8.88355986452811e-31
BC030870	1.35140562811612e-34	1.38440393089276	0.419	0.017	1.5583058297807e-30
S100a6	1.410519439619e-34	1.80006833926053	0.753	0.163	1.62646996582467e-30
Reg4	1.7168362516e-34	4.00050135914647	0.398	0.014	1.97968388171996e-30
Fabp2	4.31974606514943e-34	1.471090963256	0.419	0.019	4.98109918772381e-30
Fbp2	6.78384316648713e-34	1.26285231066148	0.43	0.021	7.82244955527631e-30
Atp8b1	9.46384178606387e-34	1.15440521213082	0.387	0.012	1.09127559635102e-29
Scd2	4.62935930807834e-33	1.29331876433952	0.452	0.028	5.33811421814514e-29
Gsdmc4	7.72218003605608e-33	1.90165853111709	0.398	0.017	8.90444579957627e-29
Aldh2	7.91035464322505e-33	1.39823233525358	0.516	0.05	9.1214299391028e-29
Tmprss2	8.44786247028894e-33	1.25636932109352	0.387	0.014	9.74123021449018e-29
Nans	9.47403150660531e-33	1.3870036713661	0.645	0.092	1.09245057302666e-28
Fcgbp	1.41863063151744e-32	2.88449092924941	0.366	0.009	1.63582298120276e-28
Cdx1	2.22750561641515e-32	1.08335649915059	0.387	0.014	2.56853672628831e-28
Gpa33	9.61561620911302e-32	1.31622827261291	0.366	0.012	1.10877670507282e-27
2200002D01Rik	1.99267155624115e-31	1.95401498099246	0.43	0.028	2.29774957150167e-27
Snhg18	8.5332635099144e-31	1.33416679166145	0.387	0.019	9.83970615328229e-27
Ppp1r1b	8.69199420363535e-31	1.06530623906101	0.387	0.019	1.00227385162119e-26
Gale	1.53714213997532e-30	1.10790982453601	0.387	0.019	1.77247860160554e-26
Aqp4	1.62472016208487e-30	1.54398508194676	0.355	0.012	1.87346481890006e-26
Calml4	2.55085198635067e-30	1.07126669697941	0.376	0.017	2.94138742546096e-26
Sypl	3.24900558407529e-30	1.31099878907138	0.409	0.026	3.74642833899722e-26
Hmgcs2	3.50272231671094e-30	1.25015229892911	0.376	0.017	4.03898910339939e-26
Cd24a	3.64626311454185e-30	1.37889292837435	0.495	0.05	4.2045059973782e-26
mt-Nd2	3.80350789269446e-30	1.34675743895972	0.946	0.582	4.38582495106599e-26
Gstm1	4.37797940497823e-30	1.32527439501662	0.398	0.024	5.0482480518804e-26
Ms4a8a	1.51511040743483e-29	1.20409598195545	0.387	0.021	1.7470738108131e-25
Vil1	1.53400624220544e-29	1.23726078026079	0.344	0.012	1.7688625978871e-25
Clca3b	2.03729062658305e-29	1.47565042078481	0.355	0.014	2.34919982151291e-25
Wfdc2	2.05426956247554e-29	1.45389032552316	0.366	0.017	2.36877823249054e-25
Creb3l1	2.51100356422561e-29	1.1889907023607	0.355	0.014	2.89543820990855e-25
Sult1a1	3.20669306298857e-29	1.32992238823036	0.366	0.017	3.69763777093212e-25
Mgam	3.7391696580459e-29	1.2511212777438	0.355	0.014	4.31163653269273e-25
2610528A11Rik	4.43326464050736e-29	1.28180000360641	0.355	0.014	5.11199745696904e-25
Gm13341	8.03723997636355e-29	1.44238420725061	0.882	0.397	9.26774141674482e-25
AA467197	9.76366334326077e-29	1.49472381802902	0.473	0.05	1.1258480201114e-24
Hmgn5	2.46852680053672e-28	1.66309934331417	0.634	0.121	2.84645825369889e-24
Glul	5.76804790662163e-28	1.21753252148923	0.484	0.054	6.6511360411254e-24
Ociad2	1.08569338179324e-27	1.22470764235758	0.398	0.028	1.25191303854579e-23
Sox9	2.17553086416465e-27	1.35501974408256	0.441	0.043	2.50860463946826e-23
B3galt5	3.62032346543335e-27	1.12933184984341	0.344	0.017	4.1745949879912e-23
Lmna	4.22902592833435e-27	1.18247134285824	0.387	0.028	4.87648979796234e-23
Ptprf	5.98648349821301e-27	1.09983406032766	0.387	0.028	6.90301412178942e-23
Mecom	6.30924852770308e-27	1.26684148333731	0.323	0.012	7.27519447729442e-23
Golph3l	8.26604822138811e-27	1.17219342733499	0.366	0.024	9.53158020408263e-23
Tpd52	1.91510064038912e-26	1.32364528286421	0.452	0.05	2.20830254843269e-22
Kcne3	2.12950249467074e-26	1.14908394028689	0.355	0.021	2.45552932660483e-22
Hsd11b2	2.82020198891487e-26	1.17655625599467	0.301	0.009	3.25197491341773e-22
Tcea3	2.8752742572558e-26	1.30662784913058	0.333	0.017	3.31547874604166e-22
Klf4	2.94471688550135e-26	1.28672827332489	0.398	0.033	3.3955530406716e-22
Slc26a2	4.02646024735091e-26	1.40252758386129	0.452	0.052	4.64291131122034e-22
Car2	4.8523895303025e-26	1.14279962253068	0.71	0.163	5.59529036739181e-22
Gsdmc2	5.82312483479516e-26	1.48707062658707	0.301	0.009	6.7146452470023e-22
Cldn15	6.24814691116113e-26	0.909573108611786	0.323	0.014	7.20473820325989e-22
Cd2ap	8.13358576303645e-26	1.17083947589334	0.366	0.026	9.37883774335733e-22
Atp5a1	1.50462380835465e-25	1.10616887519681	0.785	0.213	1.73498171341375e-21
Lsr	1.60511332393304e-25	1.06536662831702	0.323	0.017	1.85085617382719e-21
Uqcr10	1.91075504766799e-25	1.30049102583723	0.72	0.215	2.20329164546596e-21
9130208D14Rik	2.20513009312122e-25	1.29102825519976	0.312	0.014	2.54273551037808e-21
Gas6	3.69855837746996e-25	1.03173366256434	0.312	0.014	4.26480766506061e-21
Dmbt1	3.71632801826793e-25	1.35018333511535	0.344	0.021	4.28529783786475e-21
Nupr1	3.94273590187489e-25	1.33008514409366	0.28	0.007	4.54636876845193e-21
Ceacam10	4.74203261149202e-25	0.930449455110064	0.29	0.009	5.46803780431145e-21
Dsg2	5.34340587389447e-25	1.08397122071715	0.312	0.014	6.16148131318772e-21
Sema4g	6.65936672871023e-25	1.00508013728654	0.312	0.014	7.67891577487576e-21
Hist1h2bc	1.14944570868207e-24	1.13366005505795	0.366	0.028	1.32542584668129e-20
Gm42418	1.24428975306974e-24	1.95784085783972	0.785	0.314	1.43479051426471e-20
Golgb1	1.9202199998248e-24	1.15345288625579	0.591	0.111	2.21420568179797e-20
Aldh1b1	2.04314641077136e-24	1.03195217991702	0.323	0.019	2.35595212626045e-20
Lima1	2.70043633917108e-24	1.11105881441529	0.376	0.033	3.11387314269817e-20
Kif21a	3.3164142916691e-24	1.08831767296974	0.301	0.014	3.82415731972364e-20
S100a16	3.54512005448751e-24	0.930720434171858	0.28	0.009	4.08787793482954e-20
Ccl6	3.83753319413799e-24	1.91213004206923	0.29	0.012	4.42505952616051e-20
Atp10b	4.09849260365979e-24	0.979676999823647	0.323	0.019	4.7259718212801e-20
Fkbp2	4.7531911229688e-24	1.19951593218424	0.548	0.097	5.48090468389532e-20
Ccnd1	7.31033654043972e-24	0.983078139533714	0.366	0.031	8.42954906478104e-20
Slc34a2	7.8427808297901e-24	1.18618504185582	0.344	0.026	9.04351057483096e-20
Csrp2	7.96911042762349e-24	1.10489488227287	0.29	0.012	9.18918123409264e-20
Prkar2a	8.32108570638417e-24	1.17619213986264	0.419	0.05	9.59504392803159e-20
Gm23935	1.93276780860006e-23	1.63371425520333	0.602	0.142	2.22867456009673e-19
Akap9	2.3888346942007e-23	1.0832230562923	0.624	0.132	2.75456528588283e-19
Hk2	3.74041480704991e-23	1.16272804342908	0.301	0.017	4.31307231400925e-19
Cystm1	4.28925014110598e-23	0.871388923041394	0.323	0.021	4.9459343377093e-19
Fkbp4	4.90427588977646e-23	1.02924593773514	0.527	0.092	5.65512052850124e-19
Atp2a3	5.28264500059267e-23	1.12478137262358	0.441	0.059	6.09141795018341e-19
Slc35a3	5.83922682672199e-23	1.05682939817305	0.344	0.028	6.73321245389313e-19
Sult1d1	6.52497039684992e-23	0.910773629282978	0.29	0.014	7.52394336460765e-19
Uqcr11	9.56978628770578e-23	1.20206032920552	0.634	0.158	1.10349205683535e-18
Eif5b	9.89377236698925e-23	1.03906204601332	0.882	0.326	1.14085089163753e-18
Atpif1	1.08015595877996e-22	1.06003267957022	0.624	0.144	1.24552783606917e-18
Tpi1	1.46749408150064e-22	1.13186152219642	0.505	0.085	1.69216742537839e-18
Rab3d	1.64671623142795e-22	0.939037715493225	0.323	0.024	1.89882848645956e-18
mt-Nd5	2.04295966874367e-22	1.10284502277493	0.882	0.553	2.35573679402832e-18
mt-Co1	2.16620503130683e-22	1.13637771062674	0.903	0.688	2.4978510215999e-18
Pmm2	2.98603975867405e-22	0.946219275473354	0.398	0.045	3.44320244572705e-18
Rnf186	3.83698916376761e-22	1.06082016682258	0.28	0.014	4.42443220474043e-18
Mptx1	5.18381965306564e-22	3.76217083337775	0.473	0.09	5.97746244194999e-18
Elf3	5.79673305560971e-22	0.86879632017402	0.312	0.021	6.68421288642356e-18
Esrp1	6.36283587451311e-22	0.943056413834869	0.269	0.012	7.33698604690107e-18
St3gal4	8.4384577882638e-22	1.02050203566044	0.333	0.028	9.73038567564698e-18
Tpm1	9.76788142985229e-22	1.19670699957522	0.462	0.073	1.12633440767627e-17
Rnf128	1.00018464862584e-21	1.04787575274519	0.312	0.024	1.15331291833046e-17
Golm1	1.66173538238107e-21	1.15266473831409	0.516	0.099	1.91614706942361e-17
Mgst3	4.06997724686249e-21	1.2893368261511	0.333	0.031	4.69309076335713e-17
Atp5d	4.23328993908075e-21	1.1063142178753	0.785	0.284	4.88140662875402e-17
Cd63-ps	4.49300555597763e-21	0.91673625208779	0.269	0.014	5.18088470659781e-17
Slc5a8	6.68586668030847e-21	1.04470117815758	0.28	0.017	7.7094728690637e-17
Fxyd3	7.3613300072199e-21	1.05111299132278	0.258	0.012	8.48834963132527e-17
Sord	8.34892382253878e-21	1.04348073944996	0.269	0.014	9.62714405976946e-17
Retnlb	9.49825879857498e-21	2.30886107131091	0.258	0.012	1.09524422206368e-16
Clca1	1.04590098854691e-20	3.14153228156332	0.29	0.021	1.20602842989344e-16
Hao2	1.04981611099677e-20	1.07501336052792	0.269	0.014	1.21054295759038e-16
Hoxa11os	1.0592198603564e-20	0.823062211405055	0.258	0.012	1.22138642097696e-16
Map7	1.25879595602781e-20	1.04161643192841	0.301	0.024	1.45151761689566e-16
Gne	2.73522490454989e-20	1.25073169820024	0.366	0.045	3.15398783743648e-16
Serpinb6a	3.34239565399674e-20	1.05231946511625	0.387	0.05	3.85411642862364e-16
Marcks	3.68719341822393e-20	1.03445854017792	0.312	0.028	4.25170273055401e-16
Slc31a1	3.91355935148845e-20	0.708915988838087	0.29	0.021	4.51272528820133e-16
Styk1	3.9657051692399e-20	1.00870791056574	0.323	0.031	4.57285463065053e-16
Dbi	4.39559444577545e-20	1.11047051146585	0.57	0.135	5.06855995542367e-16
Hdlbp	4.61757309694751e-20	1.06184411421036	0.419	0.064	5.32452353809017e-16
Ctnnb1	4.87385893041664e-20	1.02735742721161	0.344	0.038	5.62004673266343e-16
Vdr	4.93344573696971e-20	0.946374602638841	0.269	0.017	5.68875627929978e-16
Ctnna1	6.16577884422879e-20	0.858824207113276	0.366	0.045	7.10975958528022e-16
Tfcp2l1	7.33888356599373e-20	0.893965979325713	0.258	0.014	8.46246663994737e-16
Fermt1	7.59995183069158e-20	0.756376861526886	0.258	0.014	8.76350445597046e-16
Cmas	7.72179489911161e-20	0.774619272704131	0.355	0.04	8.9040016981656e-16
Slc35a1	7.97309761209996e-20	0.941914608619256	0.376	0.047	9.19377885651246e-16
Tm4sf20	8.1499330064839e-20	0.932239500690332	0.258	0.014	9.39768774977659e-16
Selenbp1	9.15314232023848e-20	1.37294557005784	0.323	0.033	1.0554488409467e-15
Anxa4	1.11175839165814e-19	0.836932723400258	0.301	0.026	1.281968601421e-15
Hes1	1.19877919732613e-19	1.01711918403423	0.344	0.038	1.38231229243676e-15
Ppa1	1.47817223959924e-19	0.721121489808516	0.323	0.031	1.70448040948188e-15
Plekha6	1.69569353321632e-19	1.10935710342435	0.28	0.021	1.95530421315174e-15
Chchd10	1.97961494949267e-19	0.987219108480378	0.43	0.071	2.28269399826e-15
Gm13340	2.2317904925312e-19	1.0627005583799	0.581	0.149	2.57347761693772e-15
Spint1	3.40464403716001e-19	0.866961238216555	0.269	0.019	3.92589503924921e-15
Atp5g3	3.82274015111687e-19	1.05540626548763	0.667	0.21	4.40800166825287e-15
Foxd2os	3.97136048141837e-19	1.15369549683354	0.376	0.052	4.57937577112353e-15
Tmc4	4.15869876042842e-19	0.7969952939655	0.28	0.021	4.79539554065001e-15
Mllt4	5.25682893070159e-19	0.964435284359561	0.301	0.028	6.061649439992e-15
Ndufb9	5.78283845375283e-19	0.977895519367618	0.613	0.17	6.66819102102239e-15
Cldn3	6.0359893828361e-19	0.761383994014081	0.269	0.019	6.96009935734831e-15
B3gnt7	6.23600522550256e-19	0.92876485792504	0.269	0.019	7.190737625527e-15
Gsto1	7.5219179661681e-19	0.965131167807499	0.366	0.05	8.67352360678844e-15
S100a1	9.39320617007666e-19	0.822995509889857	0.301	0.028	1.08313060347154e-14
Pglyrp1	1.05605486329515e-18	0.745139807470133	0.333	0.038	1.21773686286564e-14
Gmds	1.59817964965672e-18	1.11972946449	0.28	0.024	1.84286095401916e-14
Tjp3	1.80853732956158e-18	0.814054812289918	0.28	0.024	2.08542439471746e-14
RP23-466I14.2	2.17632900424814e-18	0.926063525326075	0.28	0.024	2.50952497479853e-14
2010107E04Rik	2.41599779523718e-18	0.975605941893769	0.763	0.307	2.78588705768799e-14
Cela1	2.54575256827166e-18	0.962057459008302	0.333	0.04	2.93550728647405e-14
Fam234a	3.69080409745862e-18	0.908113428695969	0.269	0.021	4.25586620477954e-14
Txndc5	4.10113996743667e-18	0.972141250778107	0.312	0.035	4.72902449645122e-14
1700024J04Rik	4.84902304265021e-18	1.2371088650861	0.366	0.054	5.59140847047996e-14
P2rx4	6.48713143354211e-18	0.898547435067162	0.312	0.035	7.4803112560174e-14
Nfib	1.12012412694302e-17	0.83612992591842	0.28	0.026	1.291615130778e-13
Rpn2	1.34411640400389e-17	0.70168073513435	0.473	0.092	1.54990062545688e-13
Fut2	1.99862700285062e-17	0.883474425620839	0.269	0.024	2.30461679698705e-13
Ndufs6	2.14191564406534e-17	1.02337659746031	0.613	0.189	2.46984292917174e-13
Cib1	3.4595674972321e-17	0.775455634778882	0.495	0.109	3.98922728105834e-13
Cmpk1	3.65111710518712e-17	1.01447891190365	0.462	0.102	4.21010313399127e-13
Ptms	4.01370401898244e-17	1.05857922524097	0.602	0.177	4.62820210428865e-13
Atp5e	4.9254688112929e-17	0.868988400880112	0.839	0.414	5.67955808630184e-13
Slc4a7	5.60319356544359e-17	0.989742849193821	0.301	0.035	6.461042500313e-13
Rnasel	7.65342042603953e-17	1.03864566314279	0.441	0.09	8.82515909326618e-13
Mbnl2	1.05519057663491e-16	0.510090607814352	0.333	0.045	1.21674025391772e-12
Atp5o	1.54019642988845e-16	0.990084490839108	0.634	0.222	1.77600050330437e-12
Gss	1.68949347621912e-16	0.847470775442208	0.258	0.024	1.94815492742826e-12
H1f0	1.71126964168789e-16	0.897255653490173	0.269	0.026	1.9732650238303e-12
Casz1	2.16746191302632e-16	0.653717763128027	0.29	0.033	2.49930033191065e-12
Larp1	2.50856102872923e-16	0.859473848791072	0.387	0.069	2.89262172222768e-12
Cd9	2.71182383611013e-16	0.78209404688419	0.323	0.045	3.12700406541859e-12
Kmt5a	2.81585255143244e-16	0.911933395430708	0.366	0.061	3.24695957705675e-12
Wbp5	2.88918726558031e-16	1.13206805181904	0.452	0.099	3.33152183594065e-12
Ybx3	5.02264122628139e-16	0.736125588862785	0.441	0.092	5.79160759802507e-12
Hadh	5.35228955312593e-16	0.748349994773677	0.344	0.052	6.17172508370952e-12
Suclg1	8.6109348105206e-16	0.922061278129677	0.484	0.113	9.92926893001131e-12
Knop1	9.18097162122741e-16	0.884979000178211	0.43	0.09	1.05865783764373e-11
Echs1	9.47483638812696e-16	0.920157847751642	0.301	0.04	1.09254338391492e-11
Gcc2	9.5203619879038e-16	0.805778481945182	0.387	0.071	1.09779294082519e-11
Selm	1.13315933439805e-15	1.05020737830502	0.301	0.04	1.30664602849439e-11
Thap4	1.15396895478069e-15	0.647943980934638	0.258	0.026	1.33064160175762e-11
Fam162a	1.23879551562522e-15	0.6363523076672	0.376	0.066	1.42845510906744e-11
Serpinb1a	1.49497086471879e-15	0.765600632839738	0.28	0.033	1.72385090410724e-11
Ccdc34	1.72271804614183e-15	1.17234603299664	0.29	0.038	1.98646617900614e-11
Cyb5r3	1.9346140614122e-15	0.70909482924854	0.462	0.104	2.23080347421441e-11
Chpt1	2.19208685934577e-15	0.616922904770077	0.258	0.026	2.52769535751161e-11
Atp5j2	2.51249282350246e-15	0.955173279738846	0.763	0.359	2.89715547478068e-11
Sdc4	4.97497111419576e-15	0.926097285719927	0.29	0.04	5.73663919177913e-11
Top1	5.55939807350347e-15	0.85484179588293	0.72	0.272	6.41054191855685e-11
Cltc	6.08516252190489e-15	0.788611026321792	0.29	0.04	7.01680090400852e-11
Uqcrc1	6.35185388813645e-15	0.793134357124131	0.484	0.123	7.32432271841014e-11
Ndufb2	6.42587710004307e-15	0.718193064899914	0.462	0.111	7.40967888405966e-11
Vaultrc5	7.06536839461904e-15	0.754266036571296	0.28	0.035	8.14707629583522e-11
Aco2	8.30470844408434e-15	0.77651455743959	0.355	0.064	9.57615930687366e-11
Bsg	8.78648440361068e-15	0.943436851959571	0.516	0.147	1.01316951658035e-10
Cdh1	9.74496515849542e-15	0.835042906576795	0.366	0.069	1.12369193242611e-10
Psmc1	1.10544345683945e-14	0.815422617621572	0.581	0.175	1.27468685008157e-10
Myo6	1.17399639522246e-14	0.696456277971295	0.312	0.047	1.35373524333102e-10
Tspan3	1.2636353833007e-14	0.827727073039608	0.366	0.069	1.45709796048403e-10
Twf1	1.43434075455545e-14	0.698123249883728	0.301	0.045	1.65393832407789e-10
Tgoln1	1.44613957617909e-14	1.10598170565432	0.527	0.165	1.66754354529211e-10
P4hb	1.77164547159646e-14	0.738992590153983	0.452	0.109	2.04288439329788e-10
Oxct1	1.78970723581213e-14	0.662164754983026	0.376	0.073	2.06371141361497e-10
Chd7	1.85150849018801e-14	1.00694800793241	0.366	0.073	2.13497444003579e-10
Galnt7	2.09723119678226e-14	0.873032537841714	0.355	0.069	2.41831729300963e-10
Pdap1	2.55652594637515e-14	0.905300328621692	0.688	0.262	2.94793006876519e-10
Ndufa5	2.82622528525343e-14	0.715289934490893	0.505	0.132	3.25892037642573e-10
Camk1d	3.61706349647344e-14	0.815089572152942	0.312	0.05	4.17083591778352e-10
Sltm	3.78511935581014e-14	0.816171294606781	0.634	0.208	4.36462112918467e-10
Tmf1	4.37615444247188e-14	0.844418060483904	0.323	0.054	5.04614368761433e-10
St3gal6	5.06916690482438e-14	0.883007441123054	0.398	0.087	5.84525635795299e-10
Acly	7.93532577721044e-14	0.809689739021857	0.323	0.057	9.15022415370136e-10
Hdgf	9.49189784260586e-14	0.781661379442488	0.484	0.132	1.09451074023088e-09
Birc5	1.04119453738632e-13	0.659772565039439	0.258	0.033	1.20060142106016e-09
Txn1	1.33437641825449e-13	0.94857916416557	0.71	0.303	1.53866944788926e-09
Psmd7	1.33589383811766e-13	0.620895774651459	0.43	0.102	1.54041918473348e-09
mt-Rnr1	1.389264401183e-13	0.880254207168534	0.871	0.593	1.60196078100411e-09
Ndufc1	1.69029194634518e-13	0.700021424496699	0.613	0.201	1.94907564333063e-09
Sox4	1.77922435870654e-13	1.5126005019685	0.258	0.038	2.05162360802451e-09
Tmed3	2.30840393513321e-13	0.773558395111932	0.28	0.043	2.66182057760211e-09
Mrpl51	3.5369155694382e-13	0.735097050989288	0.323	0.059	4.07841734311919e-09
Rpn1	4.16658239940861e-13	0.795096182470287	0.409	0.102	4.80448616475807e-09
Vcp	5.3743927364545e-13	0.997320585270142	0.516	0.168	6.19721226440568e-09
Rab1a	5.70663868062047e-13	0.646553880589639	0.387	0.085	6.58032506262347e-09
Larp1b	8.82108145791251e-13	0.633261259534792	0.29	0.05	1.01715890291189e-08
Magt1	8.99690349349147e-13	0.634695060670603	0.484	0.132	1.0374329418345e-08
Larp4b	9.15874287125171e-13	0.685743271624113	0.387	0.09	1.05609464048404e-08
Nucks1	1.05281505905815e-12	0.756899253622589	0.495	0.147	1.21400104459996e-08
Nedd4	1.11640924838001e-12	0.798610533045772	0.323	0.061	1.28733150430699e-08
Cisd3	1.28241209312516e-12	0.697497658014901	0.312	0.059	1.47874938458262e-08
Mrpl12	1.29620198259138e-12	0.842774724918721	0.387	0.095	1.49465050612612e-08
Eea1	1.30817250778661e-12	0.809097945245826	0.28	0.047	1.50845371872873e-08
Ndufa10	1.37494176196975e-12	0.762282707278443	0.57	0.194	1.58544534572731e-08
Mgst2	1.47447699937425e-12	0.686766160624797	0.29	0.05	1.70021942797845e-08
Uqcrq	1.63172083178987e-12	0.817643996349154	0.624	0.236	1.88153729113689e-08
Nucb1	1.79054073377305e-12	0.499487572530408	0.323	0.061	2.0646725201137e-08
Tubb4b	1.91311603167185e-12	0.813311648483316	0.323	0.064	2.20601409612081e-08
Acads	2.12780417694843e-12	0.681304424311442	0.28	0.047	2.45357099643924e-08
Ppig	2.14739430830753e-12	0.639991163138399	0.71	0.279	2.47616037690942e-08
Sdha	2.27204578333062e-12	0.612000017437722	0.323	0.064	2.61989599275854e-08
Psmd1	2.73133023511969e-12	0.719133435567013	0.29	0.052	3.14949689411651e-08
Lgals3	2.78319622410091e-12	1.26626391516155	0.398	0.111	3.20930356601076e-08
Rabl6	2.89947833407947e-12	0.806277478925989	0.312	0.061	3.34338846702704e-08
Actn1	3.28705647828203e-12	0.70988009610639	0.333	0.071	3.79030482510701e-08
Tm9sf3	3.30173844028618e-12	0.710534287659076	0.516	0.163	3.80723459549399e-08
Kif5b	4.10953944664162e-12	0.749533332589648	0.624	0.229	4.73870993592245e-08
Metap2	4.59294087598206e-12	0.688126417064713	0.527	0.17	5.29612012409491e-08
Arhgap5	5.55062716498823e-12	0.594405030022863	0.312	0.061	6.40042818394793e-08
mt-Nd3	6.23212017812385e-12	0.598878548051629	0.312	0.061	7.18625777739461e-08
Atp5k	6.65324413478307e-12	0.936793043666441	0.602	0.262	7.67185581181835e-08
Bag1	7.28353890121287e-12	0.820277949156495	0.43	0.121	8.39864870698856e-08
Calr	7.83195000855595e-12	0.965181109715545	0.742	0.385	9.03102155486587e-08
Cisd1	8.12003278229821e-12	0.486456800689363	0.269	0.045	9.36320980126807e-08
Eif2s2	9.35817027314237e-12	0.732127474510478	0.731	0.35	1.07909061419605e-07
Canx	9.47727549055863e-12	0.718725896087633	0.624	0.243	1.09282463681632e-07
Wasl	1.03285499380185e-11	0.680761403576579	0.29	0.054	1.19098509335291e-07
Cycs	1.06017693220595e-11	0.748083511245353	0.43	0.118	1.22249002052668e-07
Brd3	1.20376471143235e-11	0.655145290973634	0.344	0.078	1.38806108875264e-07
Hsp90b1	1.2909216961452e-11	0.674612968160416	0.849	0.475	1.48856180782503e-07
Atp5g1	1.4847113203267e-11	0.793104735086617	0.538	0.191	1.71202062346872e-07
Mydgf	2.42966358964843e-11	0.520542233060416	0.376	0.092	2.80164508522361e-07
Zfp91	2.50534887521137e-11	0.740719288556999	0.548	0.194	2.88891778800623e-07
Ssr4	2.52222824463224e-11	0.487342137990031	0.473	0.135	2.90838138888544e-07
Fuca1	2.67494543720684e-11	0.606875926823534	0.387	0.097	3.0844795836432e-07
Ethe1	3.06226316869183e-11	0.928823618086583	0.269	0.05	3.53109565981855e-07
Atp5b	3.62724431408851e-11	0.780330718103875	0.699	0.352	4.18257541857546e-07
Hspa9	4.89257898459734e-11	0.54984743536129	0.344	0.08	5.6416328271392e-07
Vimp	7.09057158135252e-11	0.568642631202637	0.419	0.121	8.17613809045759e-07
Pabpc4	7.55926771521233e-11	0.695019428975848	0.419	0.123	8.71659160241133e-07
Coq9	7.64836824261201e-11	0.645889288699912	0.258	0.047	8.81933342055591e-07
Vdac1	8.18749103953791e-11	0.540578021516235	0.29	0.059	9.44099591769116e-07
BC005561	8.50811407670851e-11	0.605105124117657	0.269	0.052	9.81070634185258e-07
Mlec	8.69457623667105e-11	0.639031340158135	0.43	0.128	1.00257158585054e-06
Ddb1	8.86285738051894e-11	0.633335904778284	0.269	0.052	1.02197608454764e-06
Fam46a	9.14871001133067e-11	0.458333226300552	0.387	0.102	1.05493775140654e-06
Pycard	9.16312872176274e-11	0.723280089673733	0.462	0.149	1.05660037290646e-06
Gigyf2	9.20159163464224e-11	0.544909090831615	0.333	0.078	1.0610355313906e-06
Cox4i1	9.56566501082039e-11	0.742860373747183	0.785	0.496	1.1030168323977e-06
Letm1	1.32608744231647e-10	0.776385938022841	0.28	0.059	1.52911142973513e-06
Smim10l1	1.36771942615138e-10	0.507415573008616	0.312	0.069	1.57711727029516e-06
Arl1	1.38093131170619e-10	0.588674003225996	0.28	0.057	1.59235189552841e-06
Eprs	1.60283766784982e-10	0.441910064527023	0.366	0.095	1.84823211479763e-06
Zfhx3	1.67667318085729e-10	0.615926721758471	0.301	0.066	1.93337184484654e-06
Eci1	1.76480500342889e-10	0.431759111398928	0.269	0.052	2.03499664945386e-06
Hadha	1.95284913856446e-10	0.471738843564465	0.366	0.095	2.25183034167868e-06
Strbp	2.15482213586152e-10	0.303742071603252	0.366	0.095	2.48472540486191e-06
Sptbn1	2.504448253769e-10	0.595806152070049	0.333	0.08	2.88787928142103e-06
Ndufb8	2.61392353614718e-10	0.704267539858627	0.409	0.123	3.01411522953131e-06
Atp6ap2	2.66696456167774e-10	0.487671415506464	0.312	0.071	3.0752768360706e-06
Golga4	2.79365654319824e-10	0.578657129464706	0.473	0.158	3.22136535996189e-06
Uqcrfs1	2.86522200686244e-10	0.641877842680351	0.452	0.142	3.30388749611308e-06
Msi2	2.99548766981003e-10	0.623022178705167	0.258	0.05	3.45409683205795e-06
Cyc1	3.06052385213656e-10	0.606093840094081	0.43	0.13	3.52909005389866e-06
Pgp	3.36971227644918e-10	0.550426562448243	0.29	0.064	3.88561522597355e-06
mt-Ty	3.5401763705949e-10	0.826989821078423	0.387	0.113	4.08217737293298e-06
Slc25a39	3.57884490277443e-10	0.52021401416633	0.28	0.059	4.1267660573892e-06
Huwe1	3.87853927534325e-10	0.753338786936237	0.323	0.08	4.47234363839831e-06
Kdelr1	3.92752005949988e-10	0.547489163562493	0.29	0.064	4.52882338060932e-06
Hspa5	4.12400484981694e-10	0.725933754625162	0.656	0.314	4.75538999232392e-06
Cox7b	4.23132541903375e-10	0.800672161485836	0.667	0.374	4.87914134068782e-06
Glg1	4.28708063276375e-10	0.57299680378086	0.323	0.078	4.94343267763988e-06
Cct5	4.46056599025357e-10	0.539293643923904	0.43	0.132	5.1434786433614e-06
Eif3b	4.57200664318622e-10	0.421771992933605	0.269	0.054	5.27198086025803e-06
Ndufs7	4.7052092346792e-10	0.585633703269693	0.43	0.13	5.42557676850859e-06
Gpx1	4.70766565674524e-10	0.551020141368413	0.516	0.184	5.42840926879294e-06
Naa15	4.93488651146902e-10	0.688467876852772	0.398	0.118	5.69041763637493e-06
Acat1	5.77152282305695e-10	0.323759036567779	0.269	0.054	6.65514296726697e-06
Etfb	5.85270423862191e-10	0.61117865186425	0.484	0.163	6.74875325755493e-06
Cspp1	6.19688996785978e-10	0.414535588336344	0.28	0.059	7.14563382193912e-06
Srek1ip1	6.20370113108068e-10	0.631144026548296	0.29	0.066	7.15348777424913e-06
Zbtb7a	7.05875490294233e-10	0.603367826638648	0.527	0.191	8.13945027858281e-06
Ankrd17	7.79194602820532e-10	0.577539699692941	0.301	0.071	8.98489296512355e-06
Srek1	8.06928023950196e-10	0.611970282941373	0.344	0.092	9.3046870441697e-06
Ostc	8.11374934345947e-10	0.429607748617911	0.366	0.099	9.35596436794311e-06
Nfe2l2	1.02470277605408e-09	0.573876270824621	0.323	0.083	1.18158477106796e-05
Ivns1abp	1.0316456993073e-09	0.53564684551383	0.344	0.092	1.18959065587125e-05
Ptprd	1.24550467786194e-09	0.678525089526896	0.258	0.054	1.43619144404261e-05
Kras	1.75336249510183e-09	0.526126966485727	0.269	0.059	2.02180229310192e-05
Ktn1	2.12931880726569e-09	0.587313041755679	0.409	0.132	2.45531751665807e-05
Degs2	2.33356003116025e-09	0.505242453195781	0.258	0.054	2.69082807193088e-05
Eif3a	2.97673166035625e-09	0.699902628408767	0.72	0.366	3.43246927755679e-05
Sdhb	3.56397376492626e-09	0.525359451447933	0.441	0.144	4.10961814833647e-05
Ak2	4.45844063737305e-09	0.498917181263278	0.43	0.139	5.1410278989548597e-05
Malat1	4.59395693935632e-09	0.562111101473869	0.968	0.976	5.29729174677177e-05
Gnb1	4.94071387868491e-09	0.647847395409868	0.258	0.059	5.69713717351157e-05
Irf2bp2	4.97044269604326e-09	0.646654498186294	0.28	0.069	5.73141747280748e-05
Mtdh	5.08846998619349e-09	0.524000150016083	0.656	0.293	5.86751474107971e-05
Pbrm1	5.52721890579162e-09	0.563084822531129	0.366	0.109	6.37343612026832e-05
Prpf40a	6.43397508304866e-09	0.493607121238193	0.484	0.175	7.41901666826341e-05
Smdt1	7.74019712731035e-09	0.640714041898366	0.441	0.156	8.92522130750156e-05
Auts2	9.29947533550622e-09	0.691439867191929	0.258	0.061	0.000107232250093722
Prkcsh	1.00263290102804e-08	0.401671290951825	0.269	0.064	0.000115613599817543
Hjurp	1.40394393112072e-08	0.555881964514192	0.269	0.066	0.00016188877469753
Eif3l	1.50234384986116e-08	0.454035819529129	0.333	0.097	0.00017323526932749
Foxp1	1.68263489208498e-08	0.47850715388563	0.516	0.196	0.000194024629406319
Anapc13	1.83132137764393e-08	0.560059964715845	0.387	0.128	0.000211169668056121
Sec61a1	2.22005079968198e-08	0.698520680354859	0.323	0.097	0.000255994057711329
Uqcrh	2.24282865375598e-08	0.5784920496682	0.774	0.461	0.000258620572064602
Esf1	2.66804694585616e-08	0.423857359913848	0.398	0.135	0.000307652493326674
Ndufab1	2.88772453919358e-08	0.514897360249706	0.419	0.149	0.000332983516614412
Nars	3.09406018812884e-08	0.548424548145799	0.43	0.154	0.000356776080293137
Nolc1	3.22823889037054e-08	0.483998481922323	0.333	0.099	0.000372248226448627
Cnpy2	3.30253757945333e-08	0.316577048992182	0.29	0.076	0.000380815608286764
Slc25a5	3.60791556447666e-08	0.796426339893374	0.613	0.352	0.000416028743739804
Purb	3.68699977918228e-08	0.53608724436225	0.505	0.206	0.000425147944537508
Ndufa11	4.28202657811552e-08	0.595953678438665	0.387	0.13	0.0004937604847225
Cox6a1	4.32209225215709e-08	0.65145655791044	0.742	0.447	0.000498380457596234
Pdha1	4.74378827496672e-08	0.587108599245074	0.29	0.08	0.000547006225986413
Mat2a	4.87732836190412e-08	0.46097943276815	0.355	0.113	0.000562404733411164
Arf4	5.02516112856274e-08	0.602918246450615	0.333	0.104	0.000579451329734569
Esd	5.07901915614823e-08	0.461624723600493	0.312	0.09	0.000585661698895453
Ndufa2	5.39489095097767e-08	0.504695225465257	0.581	0.258	0.000622084875557236
Zc3h13	5.85225428017554e-08	0.608039207651123	0.505	0.213	0.000674823441047042
Ssr3	6.08443872090689e-08	0.386909145495594	0.312	0.09	0.000701596628907773
Ash1l	6.14818168801594e-08	0.372547700492861	0.28	0.076	0.000708946830445118
Ndufb5	6.55907931038354e-08	0.437942566656623	0.419	0.149	0.000756327435280326
Ndufa12	6.58433084563813e-08	0.384578409096288	0.387	0.132	0.000759239189810533
Nfia	6.69740626362815e-08	0.585995471334752	0.344	0.109	0.000772277916258962
Tsta3	6.76778030494744e-08	0.460685129486909	0.258	0.066	0.00078039274696349
Ufc1	7.40506848147883e-08	0.420167621008469	0.258	0.066	0.000853878446599324
Cox5b	7.61259150930952e-08	0.782539210531134	0.624	0.362	0.000877807926938481
Ssr2	7.62827148153323e-08	0.500345292113011	0.333	0.106	0.000879615984535597
Gm9892	7.76249999654483e-08	0.505950065964133	0.366	0.121	0.000895093874601584
Idh3b	8.06187901164611e-08	0.55781794261773	0.333	0.106	0.000929615268832913
Ddx21	8.55398224499185e-08	0.656016698435211	0.441	0.168	0.00098635969267001
Yipf1	8.63189029246984e-08	0.581924869786647	0.269	0.073	0.000995343269624697
Ap3d1	8.66007164577888e-08	0.40784717216394	0.28	0.076	0.000998592861474763
Ndufb6	9.62093659310494e-08	0.386560780110337	0.355	0.116	0.00110939019855093
Sdhd	9.64199789353651e-08	0.545110941161296	0.355	0.118	0.00111181877710369
Sec63	1.06036130434278e-07	0.376514157196626	0.28	0.078	0.00122270262003766
Cox6b1	1.11344542467343e-07	0.65575500950525	0.677	0.383	0.00128391391919093
Ndufv2	1.13142735628459e-07	0.294222578818212	0.376	0.123	0.00130464888453176
Ctr9	1.15089183612552e-07	0.519077418078674	0.258	0.069	0.00132709337623634
Znhit1	1.17093618254977e-07	0.377307838274887	0.258	0.066	0.00135020651209814
Upf3b	1.28407436754536e-07	0.712247294778118	0.344	0.121	0.00148066615321656
Mpc2	1.39398482390011e-07	0.400983244970698	0.301	0.087	0.00160740390043922
Lrp10	1.46252454134622e-07	0.627535344870849	0.269	0.076	0.00168643704862633
Ccar1	1.47695436180836e-07	0.456832371422817	0.441	0.173	0.00170307607460122
Ndufs3	1.52891643065471e-07	0.465820218381441	0.29	0.085	0.00176299353618794
Acbd3	1.68450864123693e-07	0.41399762010777	0.333	0.106	0.0019424069142103
Scamp2	1.96192784185294e-07	0.407564087712414	0.323	0.099	0.00226229899444063
Slc38a2	2.12298114946621e-07	0.424014399730547	0.344	0.111	0.00244800956344948
Cox6c	2.20780275423525e-07	0.635171347562778	0.72	0.437	0.00254581735590867
Eif4g1	2.30469128312669e-07	0.379576428626389	0.366	0.125	0.00265753951857338
Rb1cc1	2.54109695570823e-07	0.29565966739823	0.323	0.102	0.00293013889962716
Pdlim1	2.82282773033232e-07	0.355946079780889	0.258	0.071	0.0032550026558462
Prdx2	2.86765309146359e-07	0.581893616823585	0.366	0.13	0.00330669077976667
2017-09-15 00:00:00	3.12545493604588e-07	0.394095137730858	0.355	0.121	0.00360396208675451
Hsp90ab1	3.2375958918127e-07	0.459486741594494	0.925	0.842	0.00373327182284922
Taf1d	3.30912784128791e-07	0.481545317402998	0.387	0.147	0.00381575531378909
Tcerg1	5.80742694044393e-07	0.508553896034953	0.323	0.109	0.0066965440050259
Larp7	6.16605862410147e-07	0.342903511683317	0.28	0.085	0.0071100821994514
Son	6.30762240998456e-07	0.312558485242859	0.774	0.397	0.00727331940095319
Mia3	6.45702216441066e-07	0.360081886110541	0.29	0.087	0.00744559225778193
Rab2a	6.47182322121256e-07	0.371514982538178	0.355	0.123	0.0074626593563802
Usp7	6.50174788312008e-07	0.536976406869255	0.258	0.076	0.00749716548402577
Ttc3	6.58734237682224e-07	0.548192844597643	0.29	0.092	0.00759586449471373
Rock2	6.79445103886715e-07	0.620316587137372	0.258	0.076	0.00783468149291771
Abcf1	8.09574759132938e-07	0.384562281383245	0.591	0.281	0.0093352065475619
Timm13	9.26680123838873e-07	0.409858172178101	0.398	0.151	0.010685548507986
mt-Nd6	9.27504679430426e-07	0.479667736008618	0.376	0.142	0.0106950564585122
Hmg20b	9.57970824663298e-07	0.340184847416906	0.312	0.102	0.0110463615791925
Tmed9	9.80062551670281e-07	0.625560437069128	0.333	0.121	0.01130110128331
Psmc3	9.81826986214353e-07	0.393850041920908	0.344	0.123	0.0113214469780377
Acp5	1.01297044795864e-06	0.363459515827769	0.333	0.113	0.011680562235411
Akr1a1	1.14753064357126e-06	0.466614159225701	0.484	0.213	0.0132321758510202
Eif3c	1.24101416930347e-06	0.432402791582663	0.57	0.27	0.0143101343862383
Psmd13	1.27935918277049e-06	0.544223886510794	0.258	0.078	0.0147522907365265
Copb2	1.505767162308e-06	0.361252911826581	0.258	0.078	0.0173630011485736
Copz1	1.60222159022051e-06	0.336964416148802	0.269	0.083	0.0184752171568327
Ndufv3	1.78153736483912e-06	0.432156090226437	0.505	0.229	0.0205429073539599
Xist	1.91179528160068e-06	0.742759183442107	0.333	0.128	0.0220449113921374
Atxn7l3b	1.98241328231239e-06	0.37662354897798	0.419	0.17	0.0228592075583441
Csde1	2.43118810557309e-06	0.419562717454071	0.376	0.144	0.0280340300453633
Sod1	2.86282527836471e-06	0.320659784378372	0.505	0.222	0.0330112382848235
Gm10039	2.94800815156574e-06	0.346764933813043	0.28	0.092	0.0339934819957045
Luc7l3	3.05471124413285e-06	0.490549521598301	0.645	0.345	0.0352238753560959
Celf1	3.3013553540886e-06	0.359077599978411	0.301	0.102	0.0380679285879956
Gm12338	3.34129501073955e-06	0.366431885206412	0.376	0.147	0.0385284727688378
Rfc1	3.36029266583273e-06	0.534911661988458	0.29	0.099	0.0387475347297172
Iqgap1	3.55768700683404e-06	0.405198249328837	0.452	0.194	0.0410236888758033
Gadd45gip1	3.60055678084613e-06	0.316811275001492	0.269	0.085	0.0415180202399368
Rps27l	3.61338636071065e-06	0.352924538266282	0.409	0.165	0.0416659581253545
Ncor1	4.77815995010654e-06	0.44518275763137	0.624	0.324	0.0550969623846785
Pgls	4.79742262889313e-06	0.416695363715639	0.301	0.106	0.0553190803337667
Dek	4.80385197226673e-06	0.530610130630895	0.602	0.319	0.0553932170922076
Coa3	5.36274351665863e-06	0.334601380193066	0.258	0.083	0.0618377954905907
Tshz1	5.8747792857908e-06	0.275916008978237	0.312	0.111	0.0677420799444537
Nop58	5.95014830614561e-06	0.526981969079465	0.419	0.182	0.0686111601181651
Nt5c	5.99418383607591e-06	0.373943022421896	0.333	0.125	0.0691189338137914
Efcab14	6.50002547926903e-06	0.368520503953927	0.323	0.121	0.0749517938014512
Txnrd1	6.78500425322849e-06	0.415213483105954	0.28	0.097	0.0782378840439777
Ndufb7	7.4193712521523e-06	0.439285915513756	0.505	0.241	0.0855527699085682
Mrpl52	7.66774524258106e-06	0.321390108764459	0.441	0.187	0.0884167703922022
Serinc3	7.93308771769469e-06	0.479488660967231	0.473	0.215	0.0914764344727374
Hspd1	7.9655304415574e-06	0.546005842908055	0.43	0.196	0.0918505315215983
Uqcrc2	7.99970453137615e-06	0.41873559766666	0.387	0.163	0.0922445929512984
Nmt1	8.40722269996058e-06	0.395884965129518	0.333	0.128	0.0969436849532455
Atp5f1	9.48270870679895e-06	0.353628500258601	0.581	0.303	0.109345114098099
Usp16	1.02907665238793e-05	0.268093482051224	0.258	0.085	0.118662828786853
Chd4	1.0533234688561e-05	0.483975278885395	0.495	0.246	0.121458729193797
Immt	1.18810989926903e-05	0.38639784601372	0.258	0.087	0.137000952484712
Mtch2	1.20864547105179e-05	0.29345590277256	0.269	0.092	0.139368909266982
G3bp1	1.22132803602474e-05	0.429793053807783	0.376	0.156	0.140831335834013
Ndufs2	1.25186488762652e-05	0.366037613731052	0.301	0.111	0.144352540192214
Preb	1.26194434079871e-05	0.376169684196256	0.269	0.095	0.145514801937499
Dkc1	1.38908352218948e-05	0.349945412164419	0.344	0.139	0.160175220943669
Cox5a	1.39047113758175e-05	0.393522147348594	0.548	0.281	0.160335226874551
Mrpl42	1.45590784430556e-05	0.438505224888042	0.258	0.092	0.167880733526874
Cox7c	1.49268809609288e-05	0.59793575855887	0.699	0.513	0.17212186436047
Ywhae	1.55137100482727e-05	0.453953942858042	0.398	0.175	0.178888590566633
Bod1l	1.56214245533085e-05	0.375878788886404	0.376	0.158	0.180130646524201
Ndufa7	1.7228152694493e-05	0.413669584640268	0.441	0.201	0.198657828720199
Srsf1	1.82511081603256e-05	0.50104795561157	0.258	0.092	0.210453528196715
Ndufa13	1.84990727179652e-05	0.360563176990443	0.645	0.343	0.213312807510856
Nemf	2.31436797197457e-05	0.262183007869859	0.376	0.161	0.266869770848388
Ldha	2.42046441297547e-05	0.4210555668839	0.484	0.234	0.279103751460201
Rab6a	2.52603931784498e-05	0.293269232263063	0.28	0.102	0.291277593740704
Anxa2	2.61870606498892e-05	0.287361921083228	0.312	0.123	0.301962996353872
Hint1	3.39506283785779e-05	0.435029284035258	0.473	0.234	0.391484695833381
Usmg5	3.41387321960119e-05	0.534028347223349	0.484	0.253	0.393653720952213
mt-Rnr2	3.53432410729239e-05	0.358870752706101	1	1	0.407542912811886
Pdia3	3.68233783486468e-05	0.471505957189603	0.548	0.303	0.424610375738246
Sppl2a	4.05299055603279e-05	0.341326219052006	0.269	0.102	0.467350341016141
Cs	4.12968212775136e-05	0.462936511823315	0.258	0.097	0.476193646151009
Tax1bp1	4.43830054668378e-05	0.319811934568035	0.645	0.345	0.511780436038106
Rbm25	5.1207901423537e-05	0.502155425487092	0.796	0.544	0.590478311314805
Eif6	5.40722307411103e-05	0.274105406263602	0.258	0.095	0.623506892675743
Anp32b	5.77480905939871e-05	0.62992893254539	0.602	0.381	0.665893232639265
Usp34	6.30465658747465e-05	0.409034455816056	0.301	0.125	0.726989951101702
Smarca4	7.4341470536827e-05	0.52340018622336	0.269	0.106	0.857231496760152
Srp72	7.45708024831184e-05	0.260598291981633	0.376	0.168	0.859875923432838
Slc25a3	7.58624887333912e-05	0.345468066845344	0.441	0.213	0.874770357584734
Gtf2f1	8.34744816260893e-05	0.406778169013014	0.269	0.106	0.962544247630435
Laptm4a	9.11399489891382e-05	0.294592448454383	0.28	0.111	1
Utp11l	0.000113288046842132	0.381701158452577	0.28	0.113	1
Psmb6	0.000114846911870899	0.318157761736595	0.366	0.168	1
Slk	0.000134802443545481	0.275354220816561	0.333	0.149	1
Ndufb10	0.000138423786092859	0.273590949418083	0.376	0.173	1
Abcb1a	0.000166713552130907	0.333506005953384	0.344	0.158	1
Uqcrb	0.000173126023459372	0.435506061239493	0.516	0.3	1
Brd4	0.000173621840183561	0.501592109928011	0.269	0.113	1
Gm37376	0.000176240859136087	0.602936019885926	0.333	0.168	1
Gm11273	0.000178169817776049	0.335776340953656	0.301	0.13	1
Srsf2	0.000197396939642061	0.253228857292151	0.366	0.173	1
Hnrnpab	0.000257871211285291	0.256719313928759	0.355	0.168	1
Hsp90aa1	0.000314287770512549	0.451207595270049	0.731	0.482	1
2410015M20Rik	0.000315377566419141	0.260811937022943	0.419	0.208	1
Pura	0.000350575202967877	0.298452423351232	0.312	0.142	1
Pcbp1	0.00035319703663728	0.29860528204339	0.301	0.135	1
Prdx1	0.000426847019769587	0.419448108728361	0.419	0.227	1
Gm14539	0.000545535320887815	0.27264472084043	0.269	0.118	1
Pdia6	0.000578980318936481	0.283174566782701	0.29	0.132	1
Rpl28	0.000658748612584652	0.253145672042974	0.796	0.593	1
Fcf1	0.00072982795165318	0.394152673403985	0.258	0.116	1
Rpsa	0.000737223557057452	0.341258134218981	0.925	0.894	1
Ik	0.000873715174522573	0.398684324413356	0.387	0.203	1
Actn4	0.000917651553202823	0.319189551122281	0.344	0.173	1
Smim14	0.000936819650058355	0.331630507124451	0.258	0.118	1
Tspan13	0.00122399297817138	0.502543262544011	0.29	0.149	1
Ankrd11	0.00142866579742017	0.276687355010456	0.484	0.284	1
Ndufb4	0.00158157311949906	0.256178632754909	0.344	0.175	1
Cox7a2	0.00197561402586378	0.390251676963217	0.559	0.381	1
Tbca	0.00243606549580543	0.253015541283547	0.43	0.248	1
Sri	0.00266167577170239	0.291900035816942	0.452	0.274	1
Cdk11b	0.00282182888496834	0.250841269569545	0.495	0.281	1
Smarca5	0.00286303167199767	0.38015720416958	0.323	0.177	1
Ndufa3	0.00337318165221423	0.297011587672978	0.581	0.378	1
Crip1	0.00337960302775075	0.32929343624666	0.624	0.452	1
Eef2	0.00421489469670885	0.453112986180742	0.785	0.612	1
Cebpz	0.00499545264754321	0.338182230174372	0.258	0.135	1
Nop56	0.00824973115347664	0.276330797187117	0.366	0.22	1
Hmgb2	0.00965586310866627	0.431790896849912	0.473	0.329	1
Ranbp1	0.0178742020703793	0.323425123332822	0.269	0.156	1
Gm42535	0.0218237212035154	0.253097084578199	0.387	0.255	1
Erdr1	0.0385414395596298	0.265565720068703	0.28	0.173	1
