## Supplementary material for "A Rare T-Cell Factor 4 Lineage-negative Epithelial Stem Cell Supports Wound Repair and APC-deletion-induced Colon Tumorigenesis": Table_S1_Diff._expression_Tcf4Lin-_cells__05_MAH_X1_X2_resultsC3

Cluster 3 (B cells)
Gene	p_val	avg_logFC	pct.1	pct.2	p_val_adj
H2-Aa	1.16104745872739e-89	3.48941252909223	0.957	0.021	1.33880382465855e-85
Cd74	3.52199604706865e-75	4.49219285995832	1	0.062	4.06121364187486e-71
H2-Eb1	1.34548360406401e-74	3.19402601466169	0.851	0.026	1.5514771438462e-70
H2-Ab1	2.11339304140634e-72	3.38193678494383	0.957	0.053	2.43695351604565e-68
Igkc	6.35033723813331e-69	3.61432523961469	0.723	0.013	7.32257386929152e-65
H2-DMb2	9.19388683352085e-64	2.02617660422399	0.617	0.004	1.06014709077329e-59
Iglc3	3.40827918742783e-61	2.11719563686297	0.553	0	3.93008673102304e-57
Ly6d	8.47786272955083e-59	2.66310507674727	0.553	0.002	9.77582351344506e-55
Ms4a1	9.38801117381687e-57	2.57817183678443	0.553	0.004	1.08253156845282e-52
Iglc2	1.32288671722179e-44	2.0934004964787	0.404	0	1.52542067362845e-40
Ly86	1.40478417372814e-44	1.73762050134342	0.426	0.002	1.61985663072592e-40
Tnfrsf13c	2.87350022560359e-42	1.78004328562479	0.404	0.002	3.3134331101435e-38
Cd79b	7.76411640302208e-40	2.01962694853181	0.468	0.013	8.95280262432476e-36
Ighd	1.39966682436955e-39	1.86952748413391	0.468	0.013	1.61395581518053e-35
Pax5	3.89052277390982e-35	1.83192014481231	0.34	0.002	4.48616181059542e-31
Mef2c	3.13303836856231e-33	2.13662382028436	0.34	0.004	3.6127065427892e-29
Bcl11a	1.3367894054507e-32	1.84235280068132	0.383	0.011	1.5414518634252e-28
Rnase6	1.70421680221103e-31	1.52463003202925	0.362	0.009	1.96513239462954e-27
Iglc1	1.0275227498034e-30	1.9656431405673	0.277	0	1.1848364827983e-26
Fcrla	1.0275227498034e-30	1.08546119689944	0.277	0	1.1848364827983e-26
Cd19	1.10067973960585e-30	1.54124291431252	0.298	0.002	1.26919380773951e-26
H2-Ob	2.75589852807499e-28	1.21181258019588	0.277	0.002	3.17782659272327e-24
Apoe	3.19823388389834e-27	1.77105990727062	0.319	0.009	3.68788349152318e-23
Ctsh	2.25621499170747e-25	1.79198601472847	0.34	0.015	2.60164150693789e-21
Unc93b1	4.11948437141484e-22	1.36771593651244	0.426	0.038	4.75017742867846e-18
Bank1	7.02730273872244e-20	1.27713870949416	0.277	0.013	8.10318278802084e-16
Ighm	2.34194718482091e-19	1.81040450396081	0.574	0.104	2.70049929881699e-15
Cybb	3.4492109036512e-19	1.21670354531318	0.255	0.011	3.9772850930002e-15
Ctss	1.00670772822927e-18	1.52391196829148	0.553	0.1	1.16083468142117e-14
Irf8	2.95908533245107e-17	1.67819938745662	0.511	0.094	3.41212129684933e-13
Blnk	4.34810496622527e-16	1.27786361809964	0.34	0.038	5.01379983655436e-12
Ralgps2	1.00583606312719e-14	1.36952052187611	0.34	0.043	1.15982956439197e-10
Cd37	4.03034365962101e-14	1.25963019509607	0.66	0.186	4.64738927390899e-10
Tcf4	4.72191549271332e-13	1.58119794430087	0.404	0.077	5.44484075464773e-09
Ly6e	8.71156843208696e-13	1.02917209162552	0.894	0.539	1.00453095590395e-08
Cmah	2.05963559755107e-12	1.22348862157413	0.255	0.028	2.37496580753614e-08
Sp140	1.95279983618102e-11	0.899919483604958	0.383	0.07	2.25177349110034e-07
Pou2f2	9.33463068893241e-11	1.33013858920229	0.34	0.062	1.0763762647408e-06
H2-DMa	1.60006006240793e-10	0.846911365047247	0.298	0.047	1.84502925796258e-06
Filip1l	1.92690938686402e-08	1.43140697721065	0.383	0.107	0.00022219192139929
Serp1	3.77889424986359e-08	0.822323905370045	0.447	0.139	0.00043574429595177
Cd52	4.04102938763481e-08	0.797507407292527	0.957	0.612	0.00046597109868817
Dnajc7	4.10453259431278e-08	1.08974287048056	0.447	0.149	0.000473293653450207
Ctsz	6.18669840175429e-08	0.968266130747661	0.277	0.06	0.000713388192706287
Pold4	6.32006204600421e-08	0.706001297115267	0.277	0.055	0.000728766354524746
Ly6a	1.83691377857402e-07	0.942312173164055	0.362	0.1	0.00211814527807371
Coro1a	2.01571411179912e-07	0.722946280079634	0.745	0.358	0.00232431994231557
Cd72	3.05151371103541e-07	0.787016006345791	0.298	0.07	0.00351870046019493
Arpc5l	4.07984547344477e-07	1.04459790084092	0.34	0.1	0.00470446981542916
Ptp4a3	7.38854477544861e-07	0.528210512153788	0.255	0.053	0.0085197309805698
Ebf1	9.0199564154697e-07	1.07860171012939	0.255	0.06	0.0104009117426781
Ifi30	1.01772821279718e-06	1.06907495432767	0.255	0.062	0.0117354240217643
Snx2	1.8162443789682e-06	0.84750594664188	0.277	0.07	0.0209431139338823
Rpl31	4.1442200077412e-06	0.671237239353473	0.894	0.778	0.0477870009092637
Lat2	5.1152993856956e-06	0.678793832137013	0.277	0.072	0.058984517216456
Zcchc11	1.20337413328073e-05	0.787358674935951	0.383	0.136	0.138761071308601
Psmb8	1.30688036735879e-05	0.590102200064291	0.745	0.394	0.150696375160142
Cst3	1.42958308882056e-05	1.16629934499146	0.426	0.188	0.164845225971898
Rap1a	1.79810405677755e-05	0.744851338278571	0.319	0.104	0.207339378787019
Fth1	2.06840455686559e-05	0.806461894208245	0.809	0.667	0.238507729452171
Gpx1	2.08104607854844e-05	1.13627835202168	0.468	0.222	0.23996542331742
Rps19	2.64071289004511e-05	0.462980333605314	1	0.849	0.304500603351101
Cd47	4.32107733668872e-05	0.800886598476178	0.489	0.222	0.498263427693576
Msn	4.9821276631171e-05	0.781337924439715	0.383	0.143	0.574489140834032
Nfkbia	5.46253140567872e-05	1.00066467148008	0.383	0.162	0.629884496388813
Ptpn6	5.64670934780083e-05	0.534381767303835	0.404	0.158	0.651122054894914
Rpl26	6.72866358688265e-05	0.340235396359419	0.979	0.881	0.775882198203438
Rps19-ps4	0.000108534814282565	0.626191485502598	0.638	0.38	1
Gm6085	0.000142053480045504	0.790267573230258	0.255	0.083	1
Arhgdib	0.000192414885559384	0.448990062121367	0.681	0.384	1
Plac8	0.000205114136362964	1.14331706862768	0.489	0.258	1
Rpl31-ps8	0.000283090010828154	0.712485331527257	0.723	0.55	1
Mir142hg	0.000340395319250631	0.559959732675669	0.277	0.096	1
Macf1	0.000374946274811	0.608521420817161	0.362	0.147	1
Gm13192	0.000393403381179645	0.455230963136605	0.362	0.147	1
Apobec3	0.000470049107420408	0.814778738129536	0.319	0.134	1
Rps20	0.000519538239674221	0.363400573490706	0.915	0.778	1
Cyth4	0.000547790065982508	0.455573991053987	0.298	0.111	1
Chchd1	0.000582891130172419	0.614719406063591	0.298	0.119	1
Rpl9	0.000661219263443055	0.304284243474172	0.894	0.763	1
Rps12-ps9	0.00076035937144286	0.546508813055742	0.383	0.179	1
Msl1	0.000777110132166596	0.62526973742214	0.277	0.111	1
Crlf3	0.000845938452671742	0.443981567897328	0.255	0.092	1
Rpl9-ps6	0.00105528838837591	0.342349122671271	0.766	0.599	1
Rpl15-ps5	0.00128591725011953	0.532196466078293	0.34	0.158	1
Wdr1	0.0013088378093822	0.515341924628951	0.298	0.126	1
Limd2	0.00134532631990109	0.452191674700426	0.404	0.183	1
Gm4332	0.00140982402630657	0.415635673611532	0.638	0.39	1
Ppp4r2	0.0014221201044625	0.659124612364551	0.255	0.102	1
Cd24a	0.0014775368627495	0.611865737418876	0.277	0.115	1
Rpl3	0.00155289128940642	0.284553506132046	0.915	0.744	1
Gm14303	0.0016652474278483	0.282572543058136	0.915	0.821	1
Rpl35a	0.00180675082808292	0.354132677794122	0.872	0.763	1
Rps10-ps1	0.0018091722425668	0.318588378636935	0.83	0.603	1
Zfp36l1	0.00184803075587964	0.384467324086463	0.319	0.143	1
Smim14	0.001889351405632	0.49325538327856	0.298	0.128	1
Rps19-ps6	0.00197946625484648	0.546076720788031	0.447	0.232	1
Lcp1	0.00205080221322922	0.592561099895518	0.511	0.29	1
Syngr2	0.0020510238141579	1.16849163663655	0.277	0.124	1
Rps10-ps2	0.00220055531462188	0.323308103222425	0.574	0.32	1
AI662270	0.0024691231189654	0.484823979918815	0.277	0.119	1
Was	0.00295294451851152	0.420305595299469	0.255	0.102	1
Ywhae	0.00307699794274047	0.424954688776451	0.383	0.198	1
Psap	0.00349590969125527	0.806784579754575	0.319	0.16	1
Fos	0.00355732586188271	0.692776049261147	0.319	0.16	1
Vps36	0.00359195398022778	0.442717215139196	0.298	0.139	1
Rpl22	0.00360493755193893	0.328371160425373	0.894	0.789	1
Ppdpf	0.0039290000621429	0.523706929527142	0.277	0.126	1
Gm7434	0.00450504686409247	0.368660307152683	0.447	0.235	1
H3f3a	0.00466095272071549	0.479244051110534	0.511	0.326	1
Eef1g	0.00473625281925856	0.509101425412412	0.681	0.45	1
Gm10443	0.00478164158434489	0.356301748667692	0.787	0.593	1
Rpl29	0.0048796810532274	0.440876817068778	0.66	0.478	1
Cd53	0.00501712096775856	0.260748007915296	0.383	0.183	1
Rps7	0.0050473724813128	0.27524696818046	0.915	0.844	1
Rpl31-ps13	0.00511421692760749	0.461989069001081	0.298	0.139	1
Nap1l1	0.00531678484522462	0.275696670272673	0.532	0.296	1
Gm4342	0.00561285943118782	0.345205717233569	0.404	0.215	1
Apbb1ip	0.00569716892068906	0.449069837059965	0.298	0.134	1
Phip	0.00607748640983464	0.463483228513147	0.298	0.145	1
Dbnl	0.00620828097085349	0.577233098651259	0.298	0.143	1
Ddx3x	0.00646624529145196	0.616191721709999	0.255	0.117	1
Serinc3	0.00664284443394334	0.562968198913778	0.426	0.245	1
Iqgap1	0.00664700971028684	0.417842059258532	0.404	0.224	1
Gm14336	0.00718789144357351	0.338451581547818	0.532	0.337	1
Tyrobp	0.00742809959055616	0.714709052584109	0.34	0.181	1
Rps27rt	0.00744129607950786	0.270814836063161	0.872	0.687	1
Rhoa	0.00767603064472603	0.345595764381763	0.468	0.269	1
Mcl1	0.00767677635394878	0.422048788620999	0.298	0.149	1
Gm4759	0.00846183827788111	0.33462821146264	0.255	0.115	1
Gm6563	0.00867084330665623	0.412361896323713	0.255	0.117	1
Xist	0.00872204539494374	0.585808085961694	0.298	0.151	1
Capza2	0.00875645293769429	0.400070970141009	0.319	0.164	1
Grap	0.00900553510524851	0.355527165828759	0.255	0.115	1
Grb2	0.0100671345151731	0.476721475077691	0.298	0.151	1
Hcls1	0.0102511484552549	0.283033094644989	0.255	0.111	1
Rps17	0.010315328457267	0.401956985748678	0.851	0.667	1
Cdc5l	0.0103763851518889	0.616115088269643	0.34	0.186	1
Rpl7-ps7	0.0105236938348067	0.296331760523622	0.426	0.232	1
Tuba1b	0.0107390651565965	0.624330713084767	0.255	0.13	1
Gm12254	0.0109888125542894	0.261092385170681	0.511	0.303	1
Lbr	0.0110966067257944	0.462061751100352	0.255	0.122	1
Arpc5	0.0111649344589601	0.482651835948412	0.553	0.358	1
Hmgb1	0.0117836622648873	0.302091172515484	0.66	0.514	1
Pik3cd	0.011827899914977	0.297157620100644	0.255	0.115	1
Samd9l	0.0132420928347569	0.368596831390836	0.255	0.122	1
Scp2	0.0138709733853309	0.622906842605503	0.277	0.147	1
Rps6-ps3	0.014262699769208	0.271505732409437	0.511	0.318	1
Rps25	0.0142830171815575	0.308714878084397	0.894	0.821	1
Gm15772	0.0151732408984752	0.333399950663366	0.702	0.495	1
Gnai2	0.0155133086452354	0.429261142482206	0.426	0.267	1
Rpl7	0.0155597980400535	0.263251033877845	0.872	0.678	1
Sat1	0.015750295108746	0.411513499887237	0.298	0.16	1
Pgls	0.0164166198348285	0.546400975233284	0.255	0.13	1
Cebpz	0.0167490193650331	0.39330779908834	0.277	0.145	1
Ptma	0.0169521683060739	0.341787017613383	0.809	0.729	1
Sarnp	0.0169621042731779	0.391637547984646	0.34	0.192	1
Rpl10	0.017544621404618	0.262167642267105	0.83	0.661	1
Hnrnpr	0.0176046567931551	0.274886428922664	0.319	0.168	1
Rps3a2	0.0176459866017555	0.395473246008047	0.532	0.375	1
Psmb9	0.0177723928023263	0.253107443984119	0.404	0.224	1
Sp100	0.017817793079828	0.321557367305203	0.277	0.139	1
Ftl1	0.020050256023993	0.317258220975394	0.362	0.215	1
Lsp1	0.0214859297314386	0.330259237365161	0.426	0.256	1
Plgrkt	0.0216679379197826	0.278648669246269	0.277	0.141	1
Gm15536	0.0223696776880119	0.290941154077999	0.511	0.335	1
Gltscr2	0.022664519995594	0.480115453416074	0.447	0.286	1
Irf2	0.0228965362500372	0.308037348577011	0.277	0.147	1
Rps26-ps1	0.0231446810932156	0.311336229468738	0.617	0.437	1
Srsf11	0.0235820857492029	0.337302309401756	0.553	0.386	1
Vamp8	0.02452917047603	0.44901363956552	0.298	0.175	1
Rpl17-ps10	0.0260622322286064	0.356262198266216	0.511	0.345	1
Gm13456	0.0266405390730043	0.325365659645489	0.511	0.326	1
Gm10263	0.0295619655917848	0.275194781712115	0.447	0.286	1
Rps25-ps1	0.0309737489126548	0.260024131516873	0.681	0.533	1
Gm15501	0.032145650718351	0.291232643002441	0.426	0.258	1
Ywhah	0.0331140922237995	0.347874721916524	0.298	0.173	1
Gm15500	0.0337511223487102	0.273347316635517	0.681	0.561	1
Ezr	0.0338935866945404	0.272609481962495	0.319	0.186	1
Gm10086	0.0392527459642176	0.325251281961354	0.532	0.384	1
Ltb	0.0393198519733431	0.343776849049679	0.319	0.192	1
Ybx1	0.0410547717449365	0.344505909292094	0.766	0.55	1
Gm7285	0.0420119484321324	0.278903139189243	0.617	0.484	1
Hmgn1	0.0426981114331578	0.605135715177793	0.298	0.186	1
Psma4	0.0468365767506044	0.358759465258515	0.34	0.22	1
M6pr	0.0472318992429559	0.258804517977356	0.277	0.16	1
Gm5586	0.0489078860858131	0.395617177098595	0.447	0.316	1
Rpl10-ps3	0.050792774521361	0.2815012617757	0.426	0.277	1
Eif4a2	0.05118702164333	0.260430674732557	0.404	0.252	1
Ube3a	0.0520358404967123	0.304972536141581	0.298	0.177	1
Naca	0.0525026424397902	0.271459947609288	0.596	0.452	1
Clta	0.0553137079308443	0.360552906818772	0.362	0.239	1
Cyba	0.0631831632842447	0.313657720195492	0.404	0.279	1
Tcf25	0.0647180660227386	0.329372945188528	0.447	0.33	1
Nop58	0.0649538167596352	0.428066489279457	0.319	0.215	1
2810474O19Rik	0.0680843150840164	0.309598514098901	0.277	0.171	1
Gm15745	0.0685478850079247	0.352518128300478	0.298	0.19	1
Nt5c	0.0708698085255501	0.337570696871335	0.255	0.154	1
Rps3a3	0.0748591840400791	0.365156461591095	0.426	0.309	1
Rpl35	0.075091663168425	0.284488540815741	0.83	0.672	1
Smc1a	0.0789561796385032	0.469766288809599	0.319	0.211	1
2017-09-07 00:00:00	0.0885494302935278	0.251956405151583	0.468	0.352	1
Nol7	0.0953370674130616	0.26346906049985	0.426	0.294	1
Cct4	0.096254853480735	0.381880852356203	0.255	0.164	1
Gm2000	0.103248523925564	0.268805682188465	0.787	0.614	1
Gdi2	0.111713166856491	0.347101290447394	0.319	0.226	1
Ghitm	0.121984561577941	0.314958168892851	0.255	0.162	1
Rpl17-ps8	0.127586317686303	0.375744312216166	0.404	0.322	1
Gm14586	0.128082207887976	0.255498292797745	0.574	0.49	1
Hnrnpd	0.150273966292712	0.296592076925521	0.277	0.196	1
Dkc1	0.153026221450456	0.399533384699514	0.255	0.168	1
Rbbp6	0.175690244770565	0.28260606319701	0.298	0.198	1
Prelid1	0.17787843451971	0.26036339119229	0.277	0.194	1
Gm4617	0.179807341793099	0.285655080933281	0.255	0.173	1
Hspe1	0.192419674135418	0.269432601015028	0.404	0.311	1
Sf3b1	0.20986271757108	0.369708967593686	0.404	0.316	1
Syf2	0.231576422875529	0.348759578383487	0.277	0.198	1
Eif3m	0.234602739688298	0.321265856421637	0.255	0.181	1
Rsl1d1	0.23950423377218	0.255079147589446	0.255	0.183	1
Kmt2a	0.272824441586777	0.325742519127074	0.319	0.256	1
Morf4l1	0.273533530654827	0.256140310799054	0.404	0.333	1
Gm7424	0.276737560882395	0.302082502502307	0.255	0.198	1
Zfp91	0.279643081714454	0.262845259176734	0.319	0.252	1
Ctsb	0.312517149638722	0.627144176050644	0.277	0.224	1
Rnaset2a	0.50668825906158	0.286647062132105	0.255	0.226	1
Rps4x-ps	0.529579761900834	0.287512425356812	0.362	0.352	1
Foxp1	0.709581246842385	0.258001783357933	0.277	0.252	1
