## Supplementary material for "A Rare T-Cell Factor 4 Lineage-negative Epithelial Stem Cell Supports Wound Repair and APC-deletion-induced Colon Tumorigenesis": Table_S2_Seurat_cluster_assignments__01_cluster_assignments_ALL

cell.name	cluster
TAGAACATACGA_X1	Epithelial Pigr+ cells			No.	%
TACTCCCAGCTT_X1	Epithelial Pigr+ cells		Total number of cells after filtering	516	100
TATTAAGGGGTC_X1	Epithelial Pigr+ cells		No. of nIELs	190	36.82170542635659
GTAAGAGGCGCG_X1	iIELs		No. of iIELs	186	36.04651162790697
GGACGTTCTCGG_X1	nIELs		No. of Epithelial Pigr+ cells	93	18.023255813953487
CCTCGCGGCGGG_X1	nIELs		No. of B cells	47	9.108527131782946
AGGTTCAAATCG_X1	nIELs
AGTCCGGACTAC_X1	iIELs
GCAGGTTATGGG_X1	Epithelial Pigr+ cells
GTGACATAATAC_X1	nIELs
ACTATCATATCT_X1	iIELs
ACGCAAATATCC_X1	iIELs
ACGAACCGGTAC_X1	iIELs
ACGCACGCGAGG_X1	nIELs
TTATTAATCTAG_X1	nIELs
CGGGTGTACACC_X1	iIELs
CAGAGGTCCGCA_X1	nIELs
GCTATCGCAATC_X1	nIELs
GTGGTGGTCCGC_X1	B cells
AAATGGGACACC_X1	nIELs
AGCAGGAGTTCT_X1	nIELs
ATTCCTTATAAC_X1	iIELs
TACATCTTAGCC_X1	iIELs
ACCGTTAAGCCG_X1	nIELs
CGGTCGGTGGGC_X1	nIELs
CAAATGTCACCC_X1	nIELs
ATGCACTGGATA_X1	iIELs
CTTTCAAGTGGG_X1	iIELs
CACTCCCGGATG_X1	nIELs
TATATTAATAGC_X1	B cells
GAAGACCCGAGG_X1	Epithelial Pigr+ cells
TTCCCTACTCTG_X1	nIELs
CGCAATGAACGT_X1	nIELs
CGATCTGGTTAC_X1	nIELs
AGCTTCTAAGTA_X1	iIELs
ACCCTTGACTGG_X1	B cells
AGTGCTTTCCAG_X1	iIELs
AGTACAGAGAAG_X1	nIELs
AGCGAAGCAGTG_X1	iIELs
TCGAAGTTTGTG_X1	nIELs
CCCGTGTGTCGA_X1	nIELs
CATCCGTTACTT_X1	nIELs
TAACCGGCGTTT_X1	iIELs
TTATTGAAAAGT_X1	B cells
TTAGTCATGCGT_X1	nIELs
ATATCACTGTGG_X1	Epithelial Pigr+ cells
AGTAGGTATCCC_X1	iIELs
CGCGCATACCGG_X1	nIELs
AATTAGAGACGG_X1	nIELs
GGCGGTGATCGA_X1	nIELs
GGACACTTACCA_X1	iIELs
CCGAGACTATTA_X1	iIELs
TGATAGGGCTAA_X1	nIELs
AATAGGCCACAT_X1	iIELs
GATTCACTATGG_X1	Epithelial Pigr+ cells
ACTGGCAGGGCT_X1	iIELs
ACAACTTCGGGC_X1	B cells
GTCAACCAGGGA_X1	iIELs
GTTAGCATTAGT_X1	iIELs
TTACCACCTTAT_X1	iIELs
ATATTTTAAAAG_X1	iIELs
TGAGACCGTGCT_X1	nIELs
TGCGCCTAAGTA_X1	nIELs
GTAAGTAGGACC_X1	nIELs
GAAACATCCTCC_X1	iIELs
CGCAGTGGGGGA_X1	iIELs
GATGGAAAGCCA_X1	nIELs
CGTGATCAGAAC_X1	Epithelial Pigr+ cells
CACCCGGTTGCG_X1	iIELs
CCATTAACAAAT_X1	nIELs
CTTAACCACGTT_X1	nIELs
AAGGAAGGTCAG_X1	B cells
ATCAGACGCTAG_X1	iIELs
TATGACGCGTTA_X1	nIELs
AACGTTGCCGTT_X1	nIELs
CTTTTTCCGCTA_X1	nIELs
CATTACGTACAA_X1	iIELs
CCAACTATTACC_X1	nIELs
CCTAACTCAAGT_X1	iIELs
CAGAGTGTTAGT_X1	iIELs
AGATCAGGGTGA_X1	iIELs
AGGCCAAGTAGT_X1	Epithelial Pigr+ cells
TTTCCGCGGGGT_X1	iIELs
CGTTGGGTCGGC_X1	B cells
CCCTCCTTTTTG_X1	nIELs
GTTCGATGACTA_X1	nIELs
GACCTACTGGGT_X1	nIELs
CATCCCTAAGAA_X1	nIELs
TAGAGTCCCTTA_X1	nIELs
TTCACTAGAAAC_X1	iIELs
TGGCCCGACGAT_X1	iIELs
CCAGTAATGTGG_X1	Epithelial Pigr+ cells
GTAATTCCGCCG_X1	nIELs
CACGCGCATGCT_X1	nIELs
TTCAGAGCCTGG_X1	Epithelial Pigr+ cells
CATTGATTCAAA_X1	iIELs
AACCCATTCGGG_X1	nIELs
GATGTAAACGGT_X1	Epithelial Pigr+ cells
TCCATCCTGGTT_X1	iIELs
ATCAAGGTACTA_X1	nIELs
GGCACCGGAGGG_X1	nIELs
TTTCCATGCGGA_X1	B cells
ACCGGGGGCGTC_X1	nIELs
CAACTACTAGTC_X1	iIELs
AAGCAAACCTTT_X1	iIELs
GACCAAGCAGCG_X1	nIELs
AGGCTCTGATTC_X1	nIELs
GGCTTGGCTCGT_X1	iIELs
CGGCCACACAAG_X1	Epithelial Pigr+ cells
CGGACTGCGCTT_X1	nIELs
TTGGTGGGTCTA_X1	Epithelial Pigr+ cells
GAAACGTTCAGC_X1	nIELs
ATACGTCTCAGT_X1	iIELs
GTTTGAATGATT_X1	iIELs
TGAATTTTGGTA_X1	nIELs
TTTCCCTGACTC_X1	nIELs
CGTGATCAGAAA_X1	Epithelial Pigr+ cells
ATCGACCCGTAA_X1	iIELs
TCTAACATTCTT_X1	nIELs
TCGAGTATGCTT_X1	B cells
TGCCCCAACTTT_X1	Epithelial Pigr+ cells
CTTCGGCTGTAT_X1	iIELs
ATATATCGTTCG_X1	nIELs
GACCCCGCAGCC_X1	iIELs
CTCCGATCCTGT_X1	iIELs
TCAAGTCGGTAC_X1	Epithelial Pigr+ cells
GTATATGCACTG_X1	nIELs
CGCGGACTTTAG_X1	Epithelial Pigr+ cells
CACCCCCCGTAC_X1	nIELs
CAGAACATACGA_X1	iIELs
TGAGTACAACGC_X1	iIELs
CAATGCCGGCAC_X1	nIELs
TCCGCGTGGCGT_X1	iIELs
TGTCGCACGCTA_X1	nIELs
TGGGATAAGACC_X1	nIELs
CTTGACCGTTGG_X1	nIELs
CGGATGTTCCAC_X1	nIELs
CGGGGAAAGTCG_X1	B cells
TTGGTGAAACGT_X1	nIELs
CGCCAAGAACCC_X1	nIELs
ACAAATCTTGTC_X1	B cells
TCAGACGTGCCC_X1	B cells
TAAACACCAAAG_X1	iIELs
ACGTGACGATCA_X1	Epithelial Pigr+ cells
ACTTCAGCACAT_X1	nIELs
CGACACTAAACC_X1	nIELs
CCACAATTCACA_X1	nIELs
CACACAGGTATG_X1	nIELs
GATGAAGAGCCG_X1	nIELs
TTCGAGATTCGG_X1	nIELs
CGTAGCAGTAAG_X1	iIELs
AAGAATCTAACA_X1	B cells
AATATTGTGTTT_X1	nIELs
TATGACTGAACC_X1	nIELs
GCGTCCTTGTTA_X1	nIELs
GAGGTGGCGGAA_X1	nIELs
CATCAATGTAAG_X1	B cells
AGCAAAGTACCT_X1	nIELs
AGGACATATTGT_X1	nIELs
GCCCTGCCCAAC_X1	nIELs
CCGTATTTGAAC_X1	iIELs
TAGACGCTCCTG_X1	B cells
GTACAGTACCCG_X1	iIELs
ATTGTCGCATTC_X1	iIELs
AATTTAATCTTT_X1	nIELs
TAAAGAGCAAGA_X1	iIELs
GCATAAAATCTG_X1	Epithelial Pigr+ cells
TTAAGGTTCGCG_X1	iIELs
GTTCCCGTAAGC_X1	Epithelial Pigr+ cells
TGTCTCTCCGAC_X1	nIELs
AAACTAATGAGG_X1	nIELs
TTGATATTCTAT_X1	iIELs
AGCGGGGCCTCC_X1	Epithelial Pigr+ cells
GCATGACCTATG_X1	nIELs
GTCACATCGAAC_X1	iIELs
GTCCATGAAGAC_X1	nIELs
AGTCATGGTCCG_X1	nIELs
TCTTTCCCCCCC_X1	nIELs
TTTGCAGTCGAA_X1	iIELs
TATGACATGCCA_X1	nIELs
CGTCTAATAAGG_X1	Epithelial Pigr+ cells
GTTCAGGTCCCG_X1	Epithelial Pigr+ cells
TTAAAACGACTC_X1	nIELs
CTAACGCCTGAA_X1	nIELs
GTAACGGTAGCA_X1	Epithelial Pigr+ cells
ATGGGCATACAA_X1	Epithelial Pigr+ cells
GATATATTCGTA_X1	nIELs
AGCCTTCTTACA_X1	Epithelial Pigr+ cells
CGGTAACACCCA_X1	B cells
CCCTTGGATGAC_X1	iIELs
CCACCAAGATTA_X1	nIELs
CAACCCATTACG_X1	nIELs
TTGCGCTGAGCC_X1	nIELs
GATGTAAACGGG_X1	Epithelial Pigr+ cells
ATCACATCTCGG_X1	iIELs
AAACAACGATGT_X1	Epithelial Pigr+ cells
ATACAGCTGTCA_X1	iIELs
GTAGATCTGAGG_X1	nIELs
CACTTGTTGTCT_X1	iIELs
TCGGTGGGCCGA_X1	Epithelial Pigr+ cells
GATCACCTGCAG_X1	nIELs
TTGGAAGGGCTG_X1	nIELs
TTCTTGATCGGC_X1	iIELs
CGCTTCTCATGT_X1	iIELs
CAAATCTGAGTC_X1	nIELs
CTTCCAGGATCA_X1	iIELs
CAATTATTAAGG_X1	Epithelial Pigr+ cells
CATGTTGAGAAC_X1	nIELs
CCCGGTTTTGCA_X1	B cells
CGCATCAGGAAC_X1	nIELs
GAAATCGGTGTT_X1	iIELs
AAAAACATAATA_X1	B cells
GCACAGATAGCA_X1	iIELs
TCGAACCCTCTC_X1	Epithelial Pigr+ cells
TCACCATTGGCT_X1	nIELs
CTGGCCAACGCA_X1	nIELs
TTTTCTACCATC_X1	iIELs
GTTAAACTGCCC_X1	iIELs
CATGCTGTTCGA_X1	B cells
AATCTTTACCTG_X1	iIELs
GTTCATGAGCGC_X1	iIELs
GGGACACGCTGC_X1	Epithelial Pigr+ cells
GATGTAAACGGC_X1	Epithelial Pigr+ cells
GTCAATCGAAAT_X1	B cells
TAACCCATAGAA_X1	Epithelial Pigr+ cells
CCGTCTTGGCGA_X1	B cells
CTTTATCGGTGT_X1	iIELs
GAAAAAGCTAGA_X1	iIELs
CTATCCAGCGTC_X1	nIELs
TGGGAGATTTTG_X1	nIELs
GAGTCGGTCGTT_X1	nIELs
TTGAGCCCTAGG_X1	iIELs
CGATGTGCGGAT_X1	nIELs
TCAAAGTAGGAC_X1	nIELs
CTTGAACGCACA_X1	iIELs
AATTGTTCGCTA_X1	Epithelial Pigr+ cells
AATACGATCAGT_X1	Epithelial Pigr+ cells
ATCGACCCGTAC_X1	iIELs
TTTAGAGTGACC_X1	iIELs
ACTCACGTCACG_X1	B cells
TTGTGACCCCCA_X1	nIELs
ACGTCGGAGAGC_X1	nIELs
CGCAATGACCGG_X1	iIELs
GTCGAGATCCTT_X1	nIELs
AGCGGGGCCTCG_X1	Epithelial Pigr+ cells
AGGTGTCGAAAT_X1	nIELs
CGCCCGCGATGC_X1	Epithelial Pigr+ cells
GATATCCCGACC_X1	B cells
CATCTTCCCAAG_X1	B cells
ACAGGTCATGCG_X1	nIELs
CGCGAGCTGGTG_X1	B cells
ACCCGTAGATCG_X1	nIELs
CGCCGCCTACCC_X1	iIELs
GCTCATCTTTGT_X1	iIELs
TTTAGCGGCTCA_X1	iIELs
ACAAACTGAAAT_X1	iIELs
CAACGCATGCTG_X1	B cells
AATGGATTACAT_X1	nIELs
AGATGAGCGAAT_X1	B cells
ACGCCATGCGAC_X1	B cells
TCATGAAACTCG_X1	iIELs
TCGCAGGATGCG_X1	nIELs
GTGACTTGACCG_X1	nIELs
ACAGCACTCCTT_X1	iIELs
CTGCTGTGTATG_X1	iIELs
TGCAGTTGTCAG_X1	iIELs
GATGTAAACGGA_X1	Epithelial Pigr+ cells
ATGGCCGGACTG_X1	iIELs
CTGGGTAGTGGC_X1	iIELs
GCTTCTATGCGG_X1	iIELs
CGGGAATCCCCA_X1	iIELs
CCGGGTGCGAGA_X1	nIELs
GTATCTTTACAC_X1	Epithelial Pigr+ cells
ACCTGTGAGCAC_X1	iIELs
CATGGCTTGCAA_X1	nIELs
GTCATCGGTTCC_X1	iIELs
AGTTCTTGTCGT_X1	nIELs
CGTGCCGCTATG_X1	iIELs
GTCGTATTTATA_X1	nIELs
ACGCTGGTTGTA_X1	iIELs
TTTATTCTGTCA_X1	iIELs
CCTGGTGTACGC_X1	iIELs
GCACAGACTTAG_X1	nIELs
GCACGCTCCAGA_X1	nIELs
CCCTAGTTTTTC_X1	iIELs
CCGAACTTTATT_X1	iIELs
TGATCAAGCGGC_X1	iIELs
AGCCAAACCGAT_X1	iIELs
CCTATATTACGC_X1	nIELs
GTTACTTAAAGA_X1	iIELs
AAAACATCTATG_X1	nIELs
ACCAACCGAGAA_X1	iIELs
CAGCCGTTTGCG_X1	nIELs
GGTTAGGAGAGC_X1	iIELs
GTGTTGAACTAA_X1	iIELs
GAAGGATGACTC_X1	Epithelial Pigr+ cells
CCTCAGTAGTCC_X1	Epithelial Pigr+ cells
CTATCGGTCGCA_X1	nIELs
CTGGTAGCTGGG_X1	iIELs
TGTCGCCAGAAA_X1	nIELs
GAGGCTCCATCT_X1	iIELs
CTTCTATGCGGG_X1	iIELs
CCTACAATCCAC_X1	iIELs
TGGGCAGAGGTG_X1	nIELs
ATCCAATTCTCT_X1	iIELs
AGACAACTATGT_X1	iIELs
ATAGAGAAACGT_X1	nIELs
GATTGGATAAGC_X1	nIELs
CTATCACCAAGT_X1	iIELs
CTTCGTAGTGCG_X1	iIELs
AAACAAGGCCCT_X1	iIELs
GCAGAGATGACA_X1	nIELs
AGACGTGGATCT_X1	iIELs
TCCGTCGCCTCC_X1	nIELs
GATGTCATCTCG_X1	Epithelial Pigr+ cells
CACAAGCCTATT_X1	iIELs
GTATAGAAAACG_X1	iIELs
TTCAACAGCGAA_X1	B cells
AGTAATCCAACG_X1	nIELs
TTTCCCATACCA_X1	nIELs
ACGTTAGATTTA_X1	iIELs
CAGGCTCCGGAT_X1	nIELs
GAACAAATTAAG_X1	nIELs
TACCAGTGTGGA_X1	iIELs
ACCCTGCATTCA_X1	nIELs
ACAACGCACTCC_X1	Epithelial Pigr+ cells
AACGACACGAGC_X1	nIELs
CGGACTGTGAGT_X1	nIELs
GGCCGCAAGCTA_X1	nIELs
TTCATGTAGCAT_X1	Epithelial Pigr+ cells
ATTCCCGTGGAA_X1	Epithelial Pigr+ cells
AACCGGCGAAAG_X1	nIELs
ATTTGAATGTTA_X1	nIELs
GCCAGCGCCACT_X1	iIELs
GTGAATGGCCCC_X1	iIELs
GGTTTCACTACC_X1	B cells
TTAAGGAGCAGA_X1	nIELs
TATGCTACTAGA_X1	iIELs
GTATAAGACTGT_X1	Epithelial Pigr+ cells
CGTGATCAGAAG_X1	Epithelial Pigr+ cells
GTAGGCTATGGA_X1	nIELs
AGCCACACTTCA_X1	nIELs
CGCTCATCCTTA_X1	iIELs
CATGAACCCACG_X1	B cells
GAGAATACCGGT_X1	iIELs
TAAAACCGAATC_X1	iIELs
GTATAATCTATA_X1	nIELs
TTATACATAGAT_X1	Epithelial Pigr+ cells
AACTCCATTCGG_X1	nIELs
GGTAGGTGACTC_X1	iIELs
TTCTTATGTATC_X1	iIELs
CCCTCACGCCTC_X1	iIELs
CGATGAGCGCGC_X1	B cells
GCTATACCGATA_X1	Epithelial Pigr+ cells
TTACACAGGATG_X1	nIELs
CCGCAAAGAAAG_X1	iIELs
AGACACTGACGG_X1	Epithelial Pigr+ cells
CAAGATCAATGT_X1	nIELs
TCACAATTGCAA_X1	Epithelial Pigr+ cells
CTACCGCGTCCA_X1	B cells
CGCACTTCAGCA_X1	nIELs
GACTCCCAGCTT_X1	iIELs
TCCCAAAATGCG_X1	iIELs
AACTTCACCGGG_X1	iIELs
TTGGCCGGATGC_X1	iIELs
TATGTGATTTCA_X1	Epithelial Pigr+ cells
CTGCGAGCAGAA_X1	B cells
TTTGAGCTGCTA_X1	iIELs
CTATCTTGCCTG_X1	iIELs
GATCTACAGCGA_X1	B cells
ATTGCTTTGGAA_X1	iIELs
GTGCTTCCGTCC_X1	Epithelial Pigr+ cells
CCTCATACACAT_X1	iIELs
CTCCCGCCCAAC_X1	nIELs
AGGCATGTTTCT_X1	nIELs
ACGAGGTACCGC_X1	iIELs
GCTGTCAGAACT_X1	iIELs
ACCTTGATTCAA_X1	iIELs
GAAGTGTTCGAC_X1	iIELs
CGGGAGCCAACT_X1	Epithelial Pigr+ cells
TAGCGGGACAAT_X1	nIELs
TCAATTCGCCAG_X1	nIELs
TGTAGACCCCCA_X1	Epithelial Pigr+ cells
AGCCCATCTTCC_X1	nIELs
AATGTGAACTTA_X1	Epithelial Pigr+ cells
CCGCTTTATTAC_X1	iIELs
AAATCGCCCAAC_X1	iIELs
GCGCTACAACTT_X1	nIELs
CCGCTGGTAGCG_X1	iIELs
ATCGTAGTGCAG_X1	iIELs
TTTGGTTCTATG_X1	iIELs
CTTCCTCGGGTT_X1	iIELs
CCCTTAGCACGA_X1	iIELs
AGTTTCACTAAG_X1	nIELs
GTCCAAATCTCC_X1	iIELs
GACCGATAATGG_X1	iIELs
CGCTCGTCATCC_X1	Epithelial Pigr+ cells
ATCGACCCGTAT_X1	iIELs
ATCGTCAACGTA_X1	nIELs
AATCTTCCAGCA_X1	B cells
AGCAGCTTCTAT_X1	iIELs
CCCAGTGCTACG_X1	nIELs
AGGTAGCCTATC_X1	nIELs
AAGTCAAAAGGA_X1	iIELs
GAGTGACTGTGA_X1	Epithelial Pigr+ cells
CTGGGTAAGTTT_X1	iIELs
ACGCTAGCACTC_X1	iIELs
AGCGGGGCCTCA_X1	Epithelial Pigr+ cells
TAAGCTGAACTG_X1	nIELs
TCCCACTTTAAT_X1	nIELs
TGACGTCTTCGC_X1	nIELs
AAGCGCGTTATT_X1	Epithelial Pigr+ cells
GCATTCTGTCTT_X1	nIELs
AGATCGGTCTCC_X1	Epithelial Pigr+ cells
CGAATCGCCCGT_X1	nIELs
TCAGTTAGACTT_X1	iIELs
GGCATCGCTACA_X1	nIELs
AGACGCCCGTTG_X1	iIELs
CACTTTAAAAGA_X1	B cells
CCCGCCTTTTCA_X1	iIELs
ACATGGATCAAT_X1	nIELs
GTATTCCTGACT_X1	Epithelial Pigr+ cells
ACGTCTTCGCAG_X1	iIELs
GCCGCGTATTCA_X1	iIELs
GCGTCCGACCAC_X1	iIELs
CTTGATATCGTT_X1	nIELs
AGCGGGGCCTCT_X1	Epithelial Pigr+ cells
AGGCAAGGCACC_X1	nIELs
TTATTCACTCGT_X1	B cells
GGCAGACACGGC_X1	B cells
CTTATCGCACTA_X1	B cells
AGCTTTAAATGC_X1	nIELs
ATCGACCCGTAG_X1	iIELs
TCGACCTTGTTC_X1	Epithelial Pigr+ cells
TCACTTGCAACC_X1	iIELs
CGGTTAAAGCGT_X1	Epithelial Pigr+ cells
AGCCTCGTATGG_X1	iIELs
TTAACCACGGTG_X1	Epithelial Pigr+ cells
CCGAGCCGAACC_X1	iIELs
GTGCCAGACAGT_X1	B cells
GCGATGCAGACC_X1	nIELs
GTTTTTCCAAAG_X1	iIELs
CATCCGCAAATT_X1	B cells
CATTCTATCAGC_X1	iIELs
TTCGGCTACTGA_X1	nIELs
GCACACTTTTTA_X1	nIELs
GTTTGGCTGTTG_X1	iIELs
AGCATGAACTCA_X1	iIELs
CAGTGGCTACCC_X1	iIELs
ATATAAACCCTT_X1	iIELs
TCCTCCCATTCA_X1	nIELs
CAAGGGGCCAAA_X1	Epithelial Pigr+ cells
ATCCTAAAGATA_X1	nIELs
ATCCTAAAGATC_X1	nIELs
TCTTTTATGGAA_X2	iIELs
TCTTTTATGGAG_X2	nIELs
GCAAACCCGTTA_X2	B cells
ATACGCCCTAGG_X2	Epithelial Pigr+ cells
GCAAACCCGTTG_X2	B cells
TACAGAGCGCTC_X2	Epithelial Pigr+ cells
ACTTAGCCGTGC_X2	Epithelial Pigr+ cells
CGTCGCGGCGGC_X2	Epithelial Pigr+ cells
GCAAACCCGTTC_X2	B cells
ACTTAGCCGTGG_X2	Epithelial Pigr+ cells
ACAGACGATTCC_X2	iIELs
GAGTTACAGTGG_X2	iIELs
ACAGACGATTCA_X2	iIELs
ACTTAGCCGTGA_X2	Epithelial Pigr+ cells
CGGCTACCTGCG_X2	iIELs
TTAATGTCAGAG_X2	iIELs
GCAAACCCGATT_X2	B cells
GACCGCGCTCTG_X2	B cells
CTTACTGTGGTT_X2	Epithelial Pigr+ cells
ACAGACGATTCG_X2	iIELs
TTACGTGAACCG_X2	iIELs
TATGCTGAACAG_X2	iIELs
TGTGCCTCAGGT_X2	iIELs
TCGACCGTACCG_X2	Epithelial Pigr+ cells
ATGATCACAGTG_X2	Epithelial Pigr+ cells
ACGGCGAAGGAA_X2	Epithelial Pigr+ cells
GTTGGCGGGACC_X2	Epithelial Pigr+ cells
GTAGATTTACCG_X2	nIELs
TAGTAAAATATT_X2	Epithelial Pigr+ cells
TGTGGACCGGTA_X2	Epithelial Pigr+ cells
ATCCACTTATGA_X2	Epithelial Pigr+ cells
CCCTTGGGCGAA_X2	nIELs
TTGCTCGGAGAC_X2	nIELs
TATACTTTAAAA_X2	nIELs
AAGACGCATCAT_X2	nIELs
AATCGTTCGTCA_X2	nIELs
GAACTCTCCAAC_X2	Epithelial Pigr+ cells
ACTTAGCCGTGT_X2	Epithelial Pigr+ cells
GCCCTGCTATCT_X2	Epithelial Pigr+ cells
GAAATGGCTTCT_X2	nIELs
TCCCCGAGTTAA_X2	iIELs
GGCGATTCTGAG_X2	nIELs
CAACCGCCTCTT_X2	Epithelial Pigr+ cells
TTTCGAGACCCC_X2	Epithelial Pigr+ cells
TATGCCTGACGA_X2	iIELs
GCGTCCTTGCAT_X2	nIELs
ATAGGACATTGC_X2	Epithelial Pigr+ cells
TAAACCATTACC_X2	iIELs
TCTTACAGATTT_X2	iIELs
GGCGCATTCCAG_X2	iIELs
GGTACAACATTC_X2	Epithelial Pigr+ cells
TCGGCGACTCTT_X2	nIELs
TTTCGAGACCCG_X2	Epithelial Pigr+ cells
GCTAATGTTCTT_X2	nIELs
ACTCTTGACCCT_X2	nIELs
GTTAAAGGCCGA_X2	nIELs
GAAGGTGGGCGT_X2	nIELs
ACCCGAAATCGG_X2	Epithelial Pigr+ cells
ACCATTGTTTTT_X2	nIELs
CCCATGGCCACT_X2	nIELs
GCGCATGCTAAG_X2	iIELs
AGCCCAGGACTC_X2	Epithelial Pigr+ cells
