## Supplementary material for "A Rare T-Cell Factor 4 Lineage-negative Epithelial Stem Cell Supports Wound Repair and APC-deletion-induced Colon Tumorigenesis": Table_S2_Seurat_cluster_assignments__02_cluster_assignments_Epi_cell

cell.name	cluster
TAGAACATACGA_X1	Secretory precursors			No.	%
TACTCCCAGCTT_X1	Absorptive precursors		Total number of cells after filtering	106	100
TATTAAGGGGTC_X1	Absorptive precursors		No. of Absorptive precursors	42	39.62264150943396
GCAGGTTATGGG_X1	Absorptive precursors		No. of Secretory precursors	32	30.18867924528302
GAAGACCCGAGG_X1	Absorptive precursors		No. of Stem cells	32	30.18867924528302
ATATCACTGTGG_X1	Secretory precursors
GATTCACTATGG_X1	Secretory precursors		Ratio secretory : absorptive	1	1.3125
CGTGATCAGAAC_X1	Secretory precursors
AGGCCAAGTAGT_X1	Absorptive precursors
CCAGTAATGTGG_X1	Secretory precursors
GATGTAAACGGT_X1	Secretory precursors
CGGCCACACAAG_X1	Secretory precursors
TTGGTGGGTCTA_X1	Stem cells
CGTGATCAGAAA_X1	Secretory precursors
TGCCCCAACTTT_X1	Absorptive precursors
TCAAGTCGGTAC_X1	Absorptive precursors
CGCGGACTTTAG_X1	Absorptive precursors
CAGAACATACGA_X1	Secretory precursors
TGAGTACAACGC_X1	Absorptive precursors
ACGTGACGATCA_X1	Absorptive precursors
GCATAAAATCTG_X1	Absorptive precursors
GTTCCCGTAAGC_X1	Absorptive precursors
AGCGGGGCCTCC_X1	Absorptive precursors
GCATGACCTATG_X1	Stem cells
CGTCTAATAAGG_X1	Absorptive precursors
GTTCAGGTCCCG_X1	Absorptive precursors
GTAACGGTAGCA_X1	Secretory precursors
ATGGGCATACAA_X1	Secretory precursors
AGCCTTCTTACA_X1	Absorptive precursors
GATGTAAACGGG_X1	Secretory precursors
AAACAACGATGT_X1	Secretory precursors
TCGGTGGGCCGA_X1	Absorptive precursors
CAATTATTAAGG_X1	Secretory precursors
TCGAACCCTCTC_X1	Absorptive precursors
GGGACACGCTGC_X1	Absorptive precursors
GATGTAAACGGC_X1	Secretory precursors
TAACCCATAGAA_X1	Stem cells
AATTGTTCGCTA_X1	Stem cells
AATACGATCAGT_X1	Secretory precursors
AGCGGGGCCTCG_X1	Absorptive precursors
CGCCCGCGATGC_X1	Secretory precursors
GATGTAAACGGA_X1	Secretory precursors
GCTTCTATGCGG_X1	Absorptive precursors
GTATCTTTACAC_X1	Secretory precursors
GAAGGATGACTC_X1	Absorptive precursors
CCTCAGTAGTCC_X1	Absorptive precursors
GATGTCATCTCG_X1	Absorptive precursors
ACAACGCACTCC_X1	Stem cells
TTCATGTAGCAT_X1	Stem cells
ATTCCCGTGGAA_X1	Stem cells
GTATAAGACTGT_X1	Absorptive precursors
CGTGATCAGAAG_X1	Secretory precursors
TTATACATAGAT_X1	Stem cells
CCCTCACGCCTC_X1	Absorptive precursors
GCTATACCGATA_X1	Secretory precursors
AGACACTGACGG_X1	Secretory precursors
CAAGATCAATGT_X1	Secretory precursors
TCACAATTGCAA_X1	Secretory precursors
GACTCCCAGCTT_X1	Absorptive precursors
TATGTGATTTCA_X1	Absorptive precursors
GTGCTTCCGTCC_X1	Stem cells
CGGGAGCCAACT_X1	Absorptive precursors
TGTAGACCCCCA_X1	Absorptive precursors
AATGTGAACTTA_X1	Stem cells
GACCGATAATGG_X1	Stem cells
CGCTCGTCATCC_X1	Absorptive precursors
GAGTGACTGTGA_X1	Secretory precursors
AGCGGGGCCTCA_X1	Absorptive precursors
AAGCGCGTTATT_X1	Absorptive precursors
AGATCGGTCTCC_X1	Stem cells
GTATTCCTGACT_X1	Stem cells
AGCGGGGCCTCT_X1	Absorptive precursors
TCGACCTTGTTC_X1	Stem cells
CGGTTAAAGCGT_X1	Secretory precursors
AGCCTCGTATGG_X1	Stem cells
TTAACCACGGTG_X1	Secretory precursors
CCGAGCCGAACC_X1	Stem cells
GCACACTTTTTA_X1	Secretory precursors
CAAGGGGCCAAA_X1	Stem cells
ATACGCCCTAGG_X2	Stem cells
TACAGAGCGCTC_X2	Stem cells
ACTTAGCCGTGC_X2	Stem cells
CGTCGCGGCGGC_X2	Stem cells
ACTTAGCCGTGG_X2	Stem cells
ACTTAGCCGTGA_X2	Stem cells
CTTACTGTGGTT_X2	Stem cells
TCGACCGTACCG_X2	Absorptive precursors
ATGATCACAGTG_X2	Absorptive precursors
ACGGCGAAGGAA_X2	Stem cells
GTTGGCGGGACC_X2	Absorptive precursors
TAGTAAAATATT_X2	Secretory precursors
TGTGGACCGGTA_X2	Absorptive precursors
ATCCACTTATGA_X2	Secretory precursors
GAACTCTCCAAC_X2	Absorptive precursors
ACTTAGCCGTGT_X2	Absorptive precursors
GCCCTGCTATCT_X2	Absorptive precursors
CAACCGCCTCTT_X2	Secretory precursors
TTTCGAGACCCC_X2	Stem cells
ATAGGACATTGC_X2	Stem cells
TAAACCATTACC_X2	Stem cells
GGCGCATTCCAG_X2	Stem cells
GGTACAACATTC_X2	Stem cells
TTTCGAGACCCG_X2	Stem cells
ACCCGAAATCGG_X2	Stem cells
GCGCATGCTAAG_X2	Absorptive precursors
AGCCCAGGACTC_X2	Secretory precursors
