## Supplementary material for "A Rare T-Cell Factor 4 Lineage-negative Epithelial Stem Cell Supports Wound Repair and APC-deletion-induced Colon Tumorigenesis": Table_S3_Diff._expression_Tcf4Lin-_Epi_cells__01

	Cluster 0 (Absorptive precursors)					Cluster 1 (Secretory precursors)					Cluster 2 (Stem cells)
		p_val	avg_logFC				p_val	avg_logFC				p_val	avg_logFC
	Gsdmc4	3.78008694479101e-13	2.11256465812599			Muc2	4.45386631451267e-16	2.67415291579715	0.909	0.524	Rpsa	9.63004172600198e-10	0.82451317422916
	Aqp4	3.84255510794768e-12	1.76232967067121			Spink4	1.56695420235243e-15	2.7318278690033	0.457	0.052	Anp32b	4.43857811265277e-09	1.56504782014907
	Lgals3	1.45236944828823e-11	1.93300024231336			Agr2	4.30888893307667e-13	2.22611705558734	0.511	0.1	Sox4	1.11117351710544e-08	2.12471137130981
	Gsdmc2	2.10222812022022e-10	2.01174175226187			Tspan13	1.9452018498857e-11	1.93674130482968	0.511	0.106	Ncl	3.46055164263883e-08	1.38312034538404
	2200002D01Rik	2.96266863984334e-10	2.166060623511			Ccl6	2.46766801966779e-11	2.16848532975752	0.559	0.276	Dek	5.09005778024148e-07	1.10212359846127
	Selenbp1	4.26460400796263e-10	1.99412222752758			Ramp1	3.25977209454776e-11	1.82959873342557	0.543	0.221	Hsp90ab1	7.08667667719285e-06	0.583569479624479
	Car2	6.82752300622569e-10	1.14216752703349			Retnlb	6.36784491591705e-11	2.33916947335816	0.968	0.861	Rbm25	1.38169510555294e-05	0.919187421329018
	2610528A11Rik	2.31155866976397e-09	1.66868520665888			Nupr1	2.37111256911763e-10	1.80720406395547	0.473	0.167	Lig1	1.54577914952508e-05	1.55091381881805
	Hao2	1.57293712656742e-08	1.65380877112401			Klk1	2.74421599543356e-10	1.77922806754035	0.29	0.07	Eif3a	1.88887549831053e-05	0.893298677659944
	Uqcrb	1.70172372311415e-08	1.22841395222276			Clps	4.30208122365557e-10	2.01889494706106	0.629	0.467	Gpx2	4.19049905499246e-05	1.0139165215083
	Krt8	3.30284542906266e-08	1.27444623847796			Mptx1	4.73791485530886e-10	3.25680192640204	0.919	0.812	Ptma	0.000133818487444763	0.541761453132676
	Ethe1	3.93516449438671e-08	1.61921632367656			Clca1	5.73660362915855e-10	2.80402455116189	0.323	0.106	Taf3	0.000137883253026985	1.27244758719298
	Muc3	4.85389352892966e-08	1.02291910879642			Fcgbp	1.82664468299232e-09	2.2531661872297	0.726	0.597	Hmgn1	0.000205390144551367	1.34814841715174
	Lgals4	5.65516070718083e-08	0.933238270862617			Rab3d	2.35344129505976e-09	1.13963404236235	0.366	0.273	Ephb3	0.000223965362052399	1.17344018405372
	Gsdmc3	5.80788123971798e-08	1.43953622464591			Reg4	4.19676762857805e-09	2.9202137878567	0.618	0.406	Rbbp6	0.000228012002463067	1.07766455026408
	Cox6a1	6.7311483309807e-08	1.01634010366384			Nov	1.46495222038562e-08	1.4649807794233	0.887	0.752	Nop58	0.000228641549657985	1.18738283847889
	S100a6	9.48793341652576e-08	1.05337342052592			Hepacam2	1.90487472493241e-08	1.63936937266338	0.323	0.152	1700024J04Rik	0.000523202892498879	0.82861570046585
	Krt19	1.18161538349397e-07	1.0626943994985			Selm	2.24815893075528e-08	1.57751920156531	0.688	0.503	Mki67	0.0008223304787488	1.28794013104125
	Hsd3b3	5.737029006676e-07	0.968073214740864			Rep15	3.4508798278813e-08	1.60254527156004	0.484	0.309	Adh1	0.000946176739878615	0.923976977317876
	Cox4i1	5.95348129069682e-07	0.725245609074454			Ly6e	4.78055341329154e-08	1.0503395504177	0.516	0.509	Ammecr1	0.00095554339712754	0.737144194206515
