## Supplementary material for "A Rare T-Cell Factor 4 Lineage-negative Epithelial Stem Cell Supports Wound Repair and APC-deletion-induced Colon Tumorigenesis": Table_S3_Diff._expression_Tcf4Lin-_Epi_cells__02

Cluster 0 (Absorptive precursors)
Gene	p_val	avg_logFC	pct.1	pct.2	p_val_adj
Gsdmc4	3.78008694479101e-13	2.11256465812599	0.81	0.141	2.99345085158e-09
Aqp4	3.84255510794768e-12	1.76232967067121	0.738	0.078	3.04291938998376e-08
Lgals3	1.45236944828823e-11	1.93300024231336	0.786	0.172	1.15013136609945e-07
Gsdmc2	2.10222812022022e-10	2.01174175226187	0.643	0.078	1.66475444840239e-06
2200002D01Rik	2.96266863984334e-10	2.166060623511	0.786	0.234	2.34613729589194e-06
Selenbp1	4.26460400796263e-10	1.99412222752758	0.667	0.109	3.37713991390561e-06
Car2	6.82752300622569e-10	1.14216752703349	0.929	0.547	5.40671546863012e-06
2610528A11Rik	2.31155866976397e-09	1.66868520665888	0.667	0.156	1.83052331058609e-05
Hao2	1.57293712656742e-08	1.65380877112401	0.571	0.094	0.000124560891052874
Uqcrb	1.70172372311415e-08	1.22841395222276	0.786	0.328	0.00013475950163341
Krt8	3.30284542906266e-08	1.27444623847796	0.857	0.641	0.000261552329527472
Ethe1	3.93516449438671e-08	1.61921632367656	0.571	0.109	0.000311625676310483
Muc3	4.85389352892966e-08	1.02291910879642	0.786	0.219	0.00038437982855594
Lgals4	5.65516070718083e-08	0.933238270862617	0.905	0.781	0.00044783217640165
Gsdmc3	5.80788123971798e-08	1.43953622464591	0.452	0.031	0.000459926115373267
Cox6a1	6.7311483309807e-08	1.01634010366384	0.929	0.609	0.000533039636330361
S100a6	9.48793341652576e-08	1.05337342052592	0.905	0.625	0.000751349447254674
Krt19	1.18161538349397e-07	1.0626943994985	0.881	0.562	0.000935721222188875
Hsd3b3	5.737029006676e-07	0.968073214740864	0.381	0.016	0.00454315327038673
Cox4i1	5.95348129069682e-07	0.725245609074454	0.929	0.688	0.00471456183410281
Lypd8	7.51630983738543e-07	1.72860962581303	0.714	0.359	0.00595216576022552
AA467197	1.18373797230257e-06	1.04921921112645	0.714	0.312	0.00937402100266408
Ndufab1	1.23712637361167e-06	1.04993665285124	0.667	0.25	0.00979680375263085
Nudt4	2.10159262777587e-06	1.27215942421783	0.476	0.078	0.0166425120193572
Cox7a2	3.35366871519674e-06	1.08297781435682	0.738	0.438	0.026557702555643
Pgap2	6.70579588669244e-06	0.826221609678698	0.286	0	0.0531031976267175
Mgat4c	7.16485007982145e-06	1.23673554890468	0.5	0.109	0.0567384477821061
Casp1	7.36417455765837e-06	0.824776827112102	0.524	0.125	0.0583168983220967
Dmbt1	9.45688751195611e-06	0.792944916367908	0.667	0.203	0.0748890922071804
Phgr1	1.13616507697614e-05	1.14309486017829	0.81	0.453	0.0899729124457402
Slc5a8	1.31425263026497e-05	0.831711232546921	0.548	0.141	0.104075665790683
Ctss	1.3735541659899e-05	1.00841377443999	0.405	0.062	0.10877175440474
Ldah	1.60168865413943e-05	0.62769147642245	0.31	0.016	0.126837724521301
Uqcr10	1.6609289485708e-05	0.637149229769264	0.905	0.625	0.131528963437322
Tm4sf20	1.66339520429067e-05	0.96568424885987	0.5	0.125	0.131724266227778
Slc6a14	1.84322920396532e-05	0.938816838226607	0.405	0.062	0.145965320662014
Dbi	2.27145087524884e-05	0.71099790699669	0.81	0.406	0.179876194810955
Cox5a	2.28047450262705e-05	0.87253427246313	0.738	0.438	0.180590775863036
Cox6c	2.29019204680584e-05	0.876096521172598	0.81	0.625	0.181360308186554
Mgst1	2.92976170150045e-05	0.837491148884761	0.429	0.078	0.232007829141821
Ndufb8	3.27750684729767e-05	0.980770047023653	0.643	0.281	0.259545767237502
Hmgcs2	3.55417741464884e-05	0.827801723534267	0.643	0.219	0.281455309466042
Mgst3	3.78487832708249e-05	1.26710693563083	0.571	0.234	0.299724514721662
2010107E04Rik	4.63084544449035e-05	0.611756191392997	0.905	0.672	0.366716650749191
Atpif1	4.66086914412257e-05	0.722016094377215	0.81	0.469	0.369094227523066
Rpl9	4.91385343993119e-05	0.716433557657701	0.881	0.5	0.389128053908151
Sqrdl	5.01349917323968e-05	0.952446098582924	0.5	0.156	0.39701899952885
Id1	5.44381931698603e-05	0.754798754984751	0.381	0.062	0.431096051712124
Sult1b1	8.3765872134982e-05	0.917942216804246	0.262	0.016	0.663341941436922
Serpinb1a	8.91547222113065e-05	0.808898960563472	0.5	0.156	0.706016245191336
Mboat1	9.31084412761802e-05	0.879308913503841	0.333	0.047	0.737325746466071
Atp5j2	9.70054455535719e-05	0.650700476849733	0.857	0.703	0.768186123338736
Txn1	0.000102697505385974	0.57751079491565	0.905	0.562	0.813261545151525
Paics	0.000109402456747536	1.03540865629352	0.357	0.062	0.866358054983736
Rps29	0.000121340691937614	0.531849476262203	0.881	0.828	0.960896939453968
Sult1a1	0.000124175842942489	0.700984573242672	0.619	0.219	0.983348500261569
1810065E05Rik	0.000124703713529806	0.93697039178314	0.286	0.031	0.987528707442534
Ndufa6	0.000125294952257115	0.928031413359997	0.643	0.328	0.992210726924091
Ahnak	0.000130038655762715	0.899504793459514	0.452	0.125	1
Ndufb4	0.000136672306776369	1.01760827560161	0.548	0.219	1
Hpgd	0.00013910106657376	0.743597373295827	0.381	0.078	1
Gm5436	0.000142448196298558	0.963701614218814	0.357	0.078	1
Tomm7	0.00014386053241198	0.846897945995592	0.619	0.312	1
Cox17	0.00017138666434008	0.775493894932598	0.667	0.312	1
Slc16a1	0.000171642681705079	0.895528820654266	0.333	0.062	1
Apol10a	0.000188908587260614	1.10258967531727	0.31	0.047	1
Cox5b	0.000196679737186168	0.931852839492066	0.762	0.516	1
Fam162a	0.000209236453867612	0.590672333051614	0.595	0.25	1
Cox8a	0.000213236661217331	0.796675057456539	0.667	0.297	1
Gsto1	0.000215143011266691	0.731426475095394	0.595	0.234	1
Taldo1	0.00024269493022021	0.918759563301726	0.548	0.219	1
Acsm3	0.00027968229774049	0.73814562628031	0.381	0.078	1
Rps16-ps2	0.000291731897550513	0.893993928308884	0.595	0.281	1
Ndufc1	0.000300755096254535	0.645339117990835	0.833	0.5	1
Bdh1	0.000300776166597409	0.78936546969068	0.357	0.078	1
Myl6	0.000308254659925602	0.731702787697428	0.714	0.406	1
Nudt19	0.00031887279357034	0.692826278651045	0.333	0.062	1
Cox6b1	0.000337448747853911	0.733015220603793	0.833	0.547	1
Akr1c13	0.000343153983798865	0.691121217354329	0.405	0.125	1
Rpl39	0.000358429791695409	0.664172432155198	0.857	0.547	1
Prdx5	0.000364272803185969	0.894927300299755	0.476	0.172	1
Atp5k	0.000375287412159682	0.76428173069995	0.762	0.516	1
Rps11	0.000376843625405213	0.75415734379814	0.786	0.594	1
Rpl37	0.000387918474059686	0.546972208463635	0.905	0.703	1
Ociad2	0.00041310946352389	0.787718675599442	0.595	0.297	1
Cox7b	0.000448545031915922	0.674765203064695	0.786	0.594	1
Psme2	0.000485035742351811	0.848682576766662	0.429	0.141	1
Ndufb6	0.000490450715648394	0.711234719983249	0.548	0.234	1
Acadm	0.000497047521562589	0.65376396576568	0.333	0.078	1
Wfdc2	0.000498114030410699	0.647187817756104	0.571	0.25	1
Ndufb10	0.00051667539360031	0.764287991461272	0.571	0.266	1
Calml4	0.000579028828585552	0.834829104837192	0.571	0.281	1
Ndufb11	0.000653596578434419	0.551939896732758	0.595	0.266	1
Cycs	0.000657703901715249	0.84138710218636	0.595	0.312	1
Ndufb9	0.00066447568133558	0.612672144088082	0.738	0.531	1
Minos1	0.000717728402153542	1.04343764408036	0.571	0.297	1
Hist1h2bc	0.000750207061733193	0.564578325536388	0.571	0.25	1
Sult1d1	0.000768887966887193	0.685012739343567	0.476	0.172	1
Psmb3	0.000772889831590992	0.628625150245515	0.429	0.141	1
Chchd10	0.000782712594177571	0.587607639865979	0.619	0.312	1
Atp5h	0.000786941632705571	0.868568770815278	0.714	0.484	1
Calm1	0.000810321553237761	0.570200684220009	0.857	0.766	1
Rps11-ps3	0.000826848723914262	0.755014940103864	0.429	0.156	1
Sat1	0.000826848723914262	0.602175529637912	0.429	0.156	1
Cd9	0.000881060335925999	0.678644150500495	0.524	0.219	1
Fgfr1op2	0.0009029999550879	0.771613755231686	0.405	0.141	1
Pfdn1	0.000989618336198242	0.81873550264737	0.405	0.141	1
Gm3336	0.00099020114487642	0.756649266039746	0.262	0.047	1
Prdx6	0.00102386360893955	1.3188647355774	0.5	0.234	1
Fabp2	0.00103697039231103	1.03428857335387	0.571	0.344	1
Gm13341	0.00106246986397435	0.572677598543966	0.952	0.859	1
Fkbp8	0.0011043356604129	0.679400141346175	0.357	0.109	1
Tpi1	0.00112151283942542	0.686284478977261	0.69	0.406	1
Pam	0.00123603197819157	0.823967396277602	0.286	0.062	1
Rpl9-ps6	0.00132310185040488	0.75283677160518	0.643	0.359	1
Pde3a	0.00134839795347539	0.332033062557734	0.262	0.047	1
Fth1	0.00136408455892989	0.614434191298147	0.81	0.594	1
Cbr1	0.00138044131837322	0.466505657568991	0.357	0.109	1
Mrps6	0.00142445593304767	0.61459663199885	0.31	0.078	1
Dlat	0.00145208783267263	0.984794599672632	0.333	0.094	1
Chchd2	0.00147551693656752	0.434468237414467	0.81	0.562	1
Mrpl33	0.00147838946320477	0.525531691645379	0.476	0.172	1
Psme1	0.0014829934673326	0.701594837164792	0.5	0.219	1
Thap4	0.00152031973991489	0.662314130982114	0.429	0.172	1
Aldob	0.00152752060168295	0.5377223471387	0.357	0.094	1
Rhoa	0.00161553179541747	0.84803373723165	0.476	0.219	1
Pycard	0.00163069491455475	0.764523631146496	0.595	0.359	1
Hadh	0.00178801658870048	0.316092926294811	0.524	0.234	1
Cox7c	0.00178945908914709	0.712963313805109	0.762	0.688	1
Rnaset2a	0.00182172125325759	0.56335993395763	0.333	0.094	1
Plbd1	0.00183101091761947	0.599823467049986	0.286	0.062	1
Vamp7	0.00183101091761947	0.413251421874063	0.286	0.062	1
Slc25a5	0.00186441629885356	0.572516265580397	0.762	0.516	1
Gm14303	0.00190946226877915	0.601278574054081	0.786	0.656	1
Rpl14-ps1	0.00195237504011044	0.597784549376852	0.619	0.344	1
Usp25	0.00203743363026	0.49850406763198	0.262	0.047	1
Mrps15	0.00212918257504043	0.649480730488799	0.381	0.125	1
Higd1a	0.002271926859262	0.777888411679943	0.429	0.156	1
Klf6	0.00241923288540777	0.722497868184698	0.405	0.156	1
Gm10443	0.0024321581263185	0.984764747992452	0.524	0.312	1
Gm5526	0.00243519871308847	0.683728117586525	0.5	0.234	1
Plac8	0.00243519871308847	0.682366998349755	0.5	0.234	1
Sap18	0.0025202898147663	0.860257523587144	0.333	0.109	1
Kitl	0.00260525702253793	0.981198112960276	0.262	0.062	1
Ostf1	0.00262096701504952	0.568087632382615	0.31	0.094	1
Vdac2	0.00262700633493683	0.694196642674314	0.5	0.234	1
Akr1c19	0.00268192116923363	0.413520523607368	0.31	0.078	1
Coro2a	0.00269817788076507	0.704604785154888	0.262	0.062	1
Tcp1	0.00270552194304364	0.80652542087926	0.31	0.094	1
Cyb5a	0.00279256249905205	0.640904343004538	0.31	0.094	1
Il18	0.00289316396163478	1.025132060239	0.262	0.062	1
Pfkl	0.00289316396163478	0.95355647525159	0.262	0.062	1
Crip1	0.00292038338467718	0.527585697800501	0.786	0.547	1
Mrps16	0.00299361574954009	0.471139776807538	0.405	0.141	1
Rpl37rt	0.00303049127645099	0.542507886890591	0.714	0.547	1
Gna11	0.00303585999612832	0.996862487857229	0.381	0.141	1
Rps28	0.00303822873511063	0.721162727143622	0.81	0.625	1
Sh2d4a	0.00307055892209011	0.828076348626192	0.357	0.125	1
Atp5b	0.00334226928484817	0.526294131114029	0.833	0.609	1
Gm14539	0.00337420000955945	0.731758158520185	0.405	0.172	1
Gm13340	0.00337495420568446	0.53488896749614	0.762	0.516	1
Slc26a2	0.0033777083064252	0.809425034790549	0.595	0.391	1
Eif3g	0.00339655322231385	0.704655008500652	0.381	0.141	1
Mfsd4a	0.0034316538374532	1.00371738655908	0.357	0.141	1
Fau	0.00346721635427641	0.312645091931976	0.881	0.766	1
Gm10689	0.00354030251397782	0.564395005577992	0.5	0.234	1
Pin4	0.00355779872539184	0.420795306488666	0.262	0.062	1
Rps27rt	0.00356070954962524	0.728225569017088	0.595	0.344	1
Rpl22	0.00364008048594386	0.588943055619626	0.738	0.594	1
Ckmt1	0.00371003059619479	0.793097758107289	0.69	0.531	1
Coro1b	0.00372486726404984	0.715995785063067	0.452	0.219	1
Tpm3	0.00375068019735746	0.64242183681354	0.69	0.484	1
Abhd11os	0.00379585619551836	0.656879678083892	0.381	0.141	1
Fnbp1l	0.00393360640082506	0.573913356689861	0.31	0.094	1
Nudc	0.00393974537949747	0.519366550652052	0.262	0.062	1
Agpat4	0.00402028428818895	0.589388121151334	0.286	0.078	1
Cela1	0.00402330155714101	0.618701643876242	0.524	0.266	1
Gm10012	0.00407510747109381	0.443900192703634	0.262	0.062	1
Rpl23a	0.0040862341058681	0.825699324546952	0.714	0.531	1
Hint1	0.00423410111807591	0.523860381157099	0.619	0.406	1
Atp1b1	0.00447669854764691	0.390133207862259	0.857	0.719	1
Hspa4	0.00449284840140541	0.54817180240538	0.452	0.188	1
Atp5f1	0.00451409609867042	0.50428690613149	0.714	0.484	1
Uqcrq	0.00453079044841002	0.571459065991328	0.762	0.531	1
Cd2ap	0.00458358769688679	0.76128532143752	0.5	0.25	1
Ube2d3	0.00463328558139307	0.639771662632796	0.405	0.172	1
Rps25	0.00472616192818404	0.45409146699184	0.857	0.703	1
Rpl15	0.00487738128477165	0.683989453649943	0.452	0.203	1
Sdhb	0.0050987295823201	0.533963657341769	0.619	0.344	1
Gapdh	0.00511712259305708	0.672947267762288	0.476	0.234	1
Gm11942	0.00512339977068249	0.458909133823064	0.381	0.141	1
Atp5l	0.0051659454115893	0.696915623074703	0.31	0.094	1
Maoa	0.00521934122505805	0.857716244787515	0.333	0.125	1
Rhbdl2	0.00532221769176139	0.676205258290653	0.31	0.094	1
Thoc7	0.0053660447772115	0.739054620214874	0.429	0.172	1
Calm2	0.00546131152764772	0.704858284668545	0.667	0.422	1
Atp5j	0.00566944530922905	0.659038536526976	0.571	0.344	1
Mrpl20	0.00583838433178119	0.673439305276395	0.333	0.125	1
2700060E02Rik	0.00594111336446891	0.692592302369971	0.452	0.219	1
Hspd1-ps3	0.00606786603068679	0.727400316960583	0.31	0.109	1
Myl12b	0.00618616423152885	0.650754156627023	0.571	0.344	1
Tspan8	0.00623383813802051	0.538676200619379	0.643	0.359	1
Rps23	0.00633551877594378	0.582582693232093	0.69	0.484	1
Gm10250	0.00635427243510937	0.724436125133198	0.476	0.25	1
Ccdc25	0.00650692270114755	0.414096247025868	0.405	0.156	1
Ndufc2	0.00661352553655339	0.671501702301031	0.5	0.281	1
Smim24	0.00680494856458158	0.492344121703029	0.31	0.109	1
Nlrp6	0.00691690532207	0.414496155183246	0.357	0.125	1
Rpl29	0.00699190215109874	0.521517347964423	0.643	0.391	1
Chmp2a	0.00710284924050936	0.62752367382032	0.524	0.281	1
Gm15536	0.00713124040796807	0.540912141881756	0.5	0.234	1
Rplp0	0.00715009561581906	0.467971240939562	0.833	0.734	1
Pisd	0.00723179867085284	0.80776339875181	0.262	0.078	1
Iqgap1	0.00727116304898383	0.343878088111585	0.643	0.328	1
Rpl14	0.00743588306816415	0.381397072263975	0.881	0.766	1
Timm23	0.00745941021839144	0.536748668680366	0.262	0.078	1
Cox7a1	0.00755788520283622	0.655872755666796	0.286	0.094	1
Gm6444	0.00755788520283622	0.649812803250115	0.286	0.094	1
Far1	0.00770056912082627	0.587137574933503	0.405	0.172	1
Ppargc1b	0.00789615505539457	0.6506641868048	0.333	0.125	1
H2-D1	0.00793393070715882	0.598530141856346	0.643	0.422	1
Eef1d	0.00798311381819703	0.298403227968023	0.595	0.312	1
Akr1c12	0.0080618736177564	0.441074259414971	0.31	0.109	1
Bpnt1	0.00818128926784488	0.393694243252122	0.262	0.078	1
Lin7c	0.00819047042120167	0.588917641438183	0.405	0.172	1
Psap	0.00825196989000993	0.664221215466368	0.286	0.094	1
Nifk	0.00829047862873582	0.59390986162084	0.31	0.109	1
Atp5a1	0.00832115065548411	0.322399200049392	0.857	0.688	1
Fam101b	0.00843545445929572	0.658319610718599	0.262	0.078	1
Arpc5l	0.00869665841482648	0.616100300968118	0.262	0.078	1
Gm9843	0.00876728707905627	0.488040119748261	0.69	0.531	1
Rps27	0.00902770856897995	0.382299045113266	0.976	0.844	1
Mdh2	0.00914089822834959	0.368514533567267	0.548	0.281	1
Acadvl	0.00925562669738379	0.724736040678637	0.381	0.188	1
1700021F05Rik	0.00926596308524882	0.595965618239146	0.286	0.094	1
Btf3	0.00939055197311986	0.615257777107598	0.5	0.266	1
Gpx1	0.009508098184799	0.488150194027592	0.643	0.391	1
Psmd14	0.00952417854898198	0.478357235941084	0.262	0.078	1
Pet100	0.00957362636557732	0.760456168298745	0.357	0.156	1
Rpl36	0.010325373825871	0.382705139847934	0.905	0.828	1
Hist1h1c	0.0103897069655454	0.537119492261058	0.286	0.094	1
Mtx2	0.0104212077887968	0.572407199412651	0.262	0.078	1
Gm10288	0.0104593319418378	0.562664746478376	0.643	0.453	1
Ceacam1	0.0104938447014271	0.391258662686439	0.81	0.578	1
Actg1	0.0105125858136348	0.45607445545004	0.548	0.266	1
Ybx1	0.0106356648373932	0.666219849506826	0.69	0.594	1
Cisd3	0.0108040550397555	0.453000286977173	0.452	0.234	1
Polr1d	0.0108808447076632	0.588241305198581	0.476	0.266	1
Krtcap3	0.0109294120802281	0.367220203991047	0.381	0.156	1
Ndufa3	0.0109617102274381	0.60782619947063	0.714	0.5	1
Atp11b	0.0112152719452045	0.417896982270738	0.31	0.109	1
Uba1	0.0112301381047078	0.631122142409391	0.381	0.172	1
0610011F06Rik	0.0114209229885945	0.266798940175405	0.357	0.141	1
Bcap31	0.0114316753282438	0.595840231171733	0.405	0.188	1
Atp6v1f	0.0114316753282438	0.533030560253508	0.405	0.188	1
Ndufv2	0.0116886058784271	0.513671210436236	0.5	0.297	1
Epcam	0.0117284748073747	0.346488428080714	0.857	0.844	1
Gm11930	0.0121577675841814	0.43629609575035	0.31	0.109	1
2610001J05Rik	0.0121577675841814	0.32134753344728	0.31	0.109	1
Lpp	0.0122609545919606	0.636080846109392	0.405	0.188	1
Ccni	0.0122775615925165	0.677383676779191	0.357	0.156	1
mt-Rnr1	0.0123650797521764	0.491250757946673	0.952	0.844	1
Wls	0.0129254768913351	0.503607313061023	0.333	0.141	1
Cdk2ap2	0.0129613242263003	0.664290563422346	0.381	0.172	1
Nt5c	0.0129928583142204	0.557927676806925	0.476	0.25	1
Aco2	0.0132524168058253	0.574289888324676	0.5	0.297	1
Sdhd	0.0138133360922239	0.730704158133119	0.5	0.297	1
Plscr1	0.0138158221113761	0.884803611191421	0.262	0.094	1
Trim2	0.0143736100711831	0.401105499903361	0.643	0.375	1
Spint1	0.0147105257868261	0.353286259728228	0.429	0.203	1
Tradd	0.0147243531384262	0.602681347120759	0.286	0.109	1
Ndufs6	0.0148849319049033	0.46910585195523	0.738	0.562	1
Cryl1	0.015012861692589	0.534408006558069	0.333	0.141	1
Rpl10	0.0154009643228606	0.619461769461838	0.595	0.359	1
Idh3g	0.0156348110359941	0.4595207337931	0.381	0.172	1
Gm9892	0.0156574891076984	0.519817245731429	0.5	0.266	1
Gm12338	0.0159450922326285	0.531276840018993	0.5	0.297	1
Gm14586	0.0162814212129178	0.583084543775434	0.619	0.406	1
Gipc2	0.0165021042487734	0.567482736433548	0.405	0.188	1
Psenen	0.0165410274874613	0.55148235162693	0.31	0.141	1
Sycn	0.0166306702650498	1.04575771679552	0.619	0.453	1
Fkbp4	0.0166306702650498	0.499284398632855	0.667	0.422	1
Cyba	0.0167560112784664	0.523382609059053	0.381	0.172	1
Sarnp	0.0167915691468926	0.492681983071417	0.262	0.094	1
Mrpl51	0.0168368692216193	0.462546407342453	0.452	0.25	1
Gpd2	0.0168574811099389	0.54954616736604	0.31	0.125	1
Mettl7b	0.0171931877499459	0.59372089271364	0.357	0.156	1
Gm6265	0.0172578898470821	0.86617233900157	0.381	0.203	1
Rpl22-ps1	0.0172596119155514	0.317790173881527	0.286	0.109	1
Atp6v1g1	0.0172596610357146	0.289645163966359	0.262	0.094	1
Uqcrh	0.0173248466452735	0.380044024420066	0.857	0.703	1
Uqcrc1	0.0173854454497881	0.351465715795261	0.643	0.359	1
Gm10086	0.0180105637009268	0.557654311637468	0.405	0.203	1
Usmg5	0.0181493042974768	0.628893192866382	0.619	0.438	1
H3f3b	0.018228546392995	0.377053962852215	0.667	0.375	1
Snapc5	0.0182302911245895	0.426635437739995	0.262	0.094	1
Psmb4	0.0186910494093314	0.590754666701098	0.452	0.25	1
Ctnna1	0.018730952220025	0.465679123022194	0.5	0.297	1
Rps11-ps2	0.0187332878992678	0.529687721744251	0.262	0.094	1
Mrpl13	0.019155563180159	0.399041678449936	0.333	0.141	1
Dag1	0.0192119073255108	0.60847193617488	0.381	0.172	1
Mvp	0.0192816016866118	0.386371839532411	0.405	0.188	1
S100a10	0.0195466240425018	0.732436968550429	0.405	0.219	1
Snrpf	0.0196540884621647	0.503251726790763	0.405	0.203	1
Mrpl17	0.0197407398184105	0.692652957807294	0.333	0.156	1
Nop10	0.0199309788867194	0.653930096380962	0.381	0.188	1
Hadha	0.0199544218372317	0.540664449373197	0.476	0.297	1
Ndufa5	0.0200050704604255	0.502020479080811	0.643	0.438	1
Ubl5	0.020180037444346	0.462239549691834	0.619	0.359	1
Atp5o	0.0203257104241361	0.418133486942655	0.762	0.578	1
Rpl3-ps1	0.0216412525514821	0.555686222433717	0.5	0.328	1
Gm7285	0.0218658996654645	0.391137003509353	0.548	0.312	1
Chmp1a	0.0218715341836265	0.573286237902967	0.357	0.172	1
Rps17	0.022019946404331	0.53040778686075	0.667	0.547	1
Rps10-ps1	0.0222880691951435	0.511732927664267	0.5	0.344	1
Rpl17	0.0226005301855223	0.281514496162925	0.881	0.844	1
Coa3	0.0227458080679055	0.530263153518175	0.381	0.188	1
Gm10039	0.0228467816343719	0.456976550797873	0.405	0.203	1
Ggh	0.0237349844121264	0.969019395242138	0.262	0.109	1
Ctsb	0.0238858230061002	0.551199102152379	0.452	0.25	1
Gng12	0.0244688373786942	0.404803327342845	0.262	0.094	1
Atp5g3	0.0246373928960663	0.375243789871375	0.786	0.578	1
Sri	0.0247257179511181	0.346822585854142	0.595	0.375	1
Eno1	0.0249845191695817	0.618988558263888	0.262	0.109	1
Phb	0.0250089259955055	0.533884007802089	0.357	0.172	1
Tst	0.0251184755290606	0.426577559568653	0.262	0.094	1
Trp53i11	0.0253364597056221	0.466694437813104	0.286	0.109	1
Hint2	0.0255680495660343	0.407783919097118	0.357	0.172	1
Ppia	0.0258006419372072	0.605634786790423	0.548	0.344	1
Mal2	0.0258544275085898	0.671824671087352	0.286	0.125	1
Ube2l3	0.0258759118285433	0.410959106277274	0.452	0.25	1
Gm11966	0.0259759254255958	0.555558422215382	0.405	0.234	1
Lamtor5	0.026290615272995	0.338913627114378	0.262	0.109	1
Aldh2	0.0263178576680065	0.413644783287627	0.667	0.453	1
Gm6863	0.0264807774600744	0.418413615989755	0.405	0.203	1
Ddx1	0.0266462983639357	0.541659869482339	0.333	0.156	1
Cct6a	0.0268030711876553	0.381428807549958	0.405	0.219	1
Vdac3	0.027356409645091	0.759172187073355	0.357	0.188	1
Gm14165	0.0276553006168036	0.724967920056357	0.262	0.109	1
Gm16089	0.0283602600824167	0.646467776266441	0.262	0.109	1
Uqcrc2	0.0284551596099778	0.447770156596924	0.548	0.312	1
Gm8730	0.0284746258452291	0.675906891272676	0.476	0.328	1
Pomp	0.0287736866195413	0.435614104826195	0.405	0.203	1
Ech1	0.0291526822297779	0.32297286914926	0.333	0.156	1
Mlf2	0.0294031520141914	0.50830273229495	0.31	0.141	1
Rpl5	0.0296767469449465	0.465373760077858	0.69	0.5	1
Gm11273	0.0296911999868676	0.51130780818934	0.405	0.219	1
Phb2	0.0300512056839866	0.328792579104797	0.381	0.188	1
Uqcr11	0.0300692941024148	0.459439730200223	0.738	0.578	1
Serpinb6a	0.0300710745803878	0.433976375195481	0.524	0.328	1
Npc2	0.030289377732431	0.656810735936717	0.429	0.266	1
Tmem45b	0.0305687713295299	0.556300601974441	0.262	0.109	1
Rps25-ps1	0.030677577430567	0.52001641324427	0.5	0.312	1
Ybx3	0.0309426688536543	0.276524466296818	0.595	0.375	1
Rps26-ps1	0.0314672237984725	0.608577260390907	0.571	0.406	1
Dstn	0.031850955432766	0.408277279130443	0.714	0.516	1
Arl6ip1	0.0321906678546888	0.345568896629222	0.405	0.219	1
Mpc2	0.0324276474351051	0.551795313072503	0.405	0.234	1
Ldha	0.0328087720962638	0.558824816580884	0.595	0.406	1
Rnaset2b	0.0329233991965074	0.353158743722323	0.262	0.109	1
Banf1	0.0331669054479158	0.418763666321169	0.357	0.172	1
Rpl7-ps7	0.0331735553387842	0.292730040936758	0.286	0.109	1
Eif5a	0.0337310850534206	0.537123722859866	0.5	0.359	1
Rac1	0.0339753127651088	0.420302598228938	0.452	0.266	1
Prr13	0.0340305793567503	0.417902913455419	0.333	0.156	1
Gnb2	0.0341509355052224	0.568007147635382	0.524	0.328	1
Tmem147	0.0345594829495822	0.469724288694754	0.333	0.172	1
Rpl10-ps3	0.0346052071670235	0.407012300544867	0.357	0.172	1
Papss2	0.0348941686969069	0.739157960399274	0.31	0.156	1
Anxa2	0.035334684897599	0.281165934417468	0.452	0.25	1
Csrp2	0.0362769941067549	0.530872764577335	0.405	0.219	1
Atp5c1	0.0364707590251533	0.778340803421834	0.548	0.422	1
Ranbp1	0.0369993361334178	0.689389588617256	0.405	0.219	1
Os9	0.0371188784829729	0.286590378674961	0.333	0.156	1
Rpl30	0.0378874006753581	0.417038349687928	0.738	0.5	1
Gm3934	0.0379288694183194	0.429685808985797	0.357	0.188	1
Sys1	0.0385760167444631	0.372742484517748	0.31	0.141	1
Rps11-ps1	0.0388917655278343	0.590547586210095	0.476	0.312	1
Jund	0.0391476888757777	0.359878231543226	0.571	0.359	1
Cisd1	0.0392885158684593	0.254479648036782	0.381	0.188	1
Vdac1	0.0394388401439322	0.456452937246485	0.405	0.234	1
Comt	0.0401538379259739	0.416417572642601	0.381	0.203	1
Hnrnpa3	0.0402039424094323	0.429628109176181	0.476	0.281	1
Dnaja1	0.0402059653264919	0.567877021365998	0.405	0.234	1
Eif2s2	0.040209713429707	0.378835421313499	0.833	0.641	1
Rpl36-ps10	0.0424620238327322	0.548329802017823	0.31	0.156	1
Cox20	0.0425836791590611	0.654062223476231	0.405	0.234	1
Rps3	0.0426416180613233	0.417642303549305	0.762	0.656	1
Rpl19-ps11	0.0427050999883712	0.410726654742848	0.452	0.281	1
Smarcc2	0.0429300035727468	0.494698678223827	0.262	0.109	1
Psma7	0.0429985801633145	0.514067095864989	0.548	0.391	1
Prelid1	0.0443215119181576	0.416369376604328	0.381	0.203	1
Crebbp	0.0443511774432499	0.351669683373375	0.286	0.125	1
Tpm1	0.0444745462906314	0.464326079548829	0.571	0.375	1
Ran	0.0456415693878988	0.66605455612699	0.357	0.203	1
Ndufb3	0.0464797197941526	0.570354270361557	0.476	0.297	1
Hadhb	0.0465108150700906	0.422258550773175	0.286	0.141	1
Ormdl2	0.0465108150700906	0.363125122967824	0.286	0.141	1
Marcks	0.0472743470435905	0.512539123684995	0.429	0.25	1
Ndufa9	0.0473352023004197	0.394985660328893	0.333	0.172	1
Rpl35	0.048092870409675	0.383447762152664	0.619	0.484	1
Gm6030	0.0483125371753372	0.261555064412631	0.333	0.172	1
Cdc42	0.0499740999576522	0.446163432470016	0.405	0.234	1
Ndufb5	0.0500410493982899	0.548834467296393	0.524	0.375	1
Snrpe	0.0503121862052216	0.416693262173578	0.31	0.156	1
Sdhc	0.050388089021235	0.591045090074825	0.31	0.172	1
Tomm5	0.0504532753501693	0.531283227239165	0.262	0.125	1
Arpc2	0.0508690587757661	0.535843364073672	0.548	0.375	1
Uqcrfs1	0.0516525500070474	0.37110038794162	0.571	0.375	1
Tbca	0.0524878916150547	0.38800075463632	0.524	0.344	1
Aldoa	0.0524878916150547	0.347580793750172	0.524	0.344	1
Ndufa7	0.052599266860621	0.468921835437069	0.524	0.375	1
Tpm3-rs7	0.0539274080283045	0.475660473082874	0.452	0.297	1
Vsig10	0.0541340516656263	0.411157164701847	0.286	0.141	1
Baiap2l1	0.0541340516656263	0.256977392389409	0.286	0.141	1
Rpl36a-ps1	0.0545389267558507	0.251534950057858	0.333	0.172	1
Suclg1	0.0545627124608242	0.643171365976692	0.548	0.406	1
Rpl35a	0.0547339324490066	0.359454185067637	0.738	0.625	1
Myo6	0.0552991639102603	0.47272466343638	0.452	0.281	1
Sptssa	0.0553038242242076	0.517448308366411	0.286	0.141	1
Scd2	0.0560431071011844	0.293694234916022	0.571	0.375	1
Rpl39-ps	0.0562694467819868	0.526599794142519	0.381	0.234	1
Apoa1bp	0.0564168042825163	0.394952281357584	0.262	0.125	1
Gm10080	0.0568957258703995	0.602735123203149	0.357	0.219	1
Gm38274	0.0569930374343477	0.60537297328064	0.333	0.188	1
Atp6v1e1	0.0573228362105726	0.268315402319561	0.333	0.172	1
Ywhah	0.057975130426537	0.308426586878883	0.381	0.203	1
Mrpl18	0.0580979264202874	0.662507507757174	0.31	0.172	1
Tgoln1	0.05901312186282	0.366045486048876	0.667	0.453	1
Rps13-ps2	0.0590573162370769	0.394271995803986	0.619	0.469	1
H3f3a	0.0594065425368886	0.519891709277984	0.405	0.25	1
Atp5g1	0.0594906974195759	0.251085142623816	0.619	0.438	1
Nfe2l2	0.0596903255616493	0.292830782820878	0.452	0.266	1
Sdf2	0.0601955642023887	0.535424384795841	0.286	0.141	1
Aurkaip1	0.0602686942220036	0.399415300221185	0.262	0.125	1
Hnrnpc	0.0619284129880337	0.420956164981305	0.524	0.375	1
Myb	0.0627728640512766	0.449260216131089	0.286	0.141	1
Romo1	0.0629338747935043	0.448919563593356	0.452	0.297	1
Cystm1	0.0629338747935043	0.382823765107359	0.452	0.297	1
S100a1	0.0649189046237451	0.634175752826097	0.405	0.25	1
Lin9	0.0657412633730676	0.510347009305339	0.262	0.125	1
Rnasel	0.066443159427116	0.442963977075045	0.548	0.375	1
Ddx17	0.0668093306502357	0.337862750221672	0.286	0.141	1
Mrpl42	0.0672372127487201	0.513691974337622	0.357	0.219	1
Mrps21	0.0677939155346442	0.448850260016209	0.333	0.188	1
Arhgap5	0.0687379195879986	0.257323430325219	0.429	0.25	1
Rpl7a	0.0690422643337167	0.397146647251387	0.69	0.5	1
Rps10-ps2	0.0690916865146621	0.255881133458715	0.333	0.188	1
Hspd1	0.0698634477422386	0.680188107913267	0.5	0.375	1
Tcf7l2	0.0701092036890222	0.477373402246129	0.262	0.125	1
Mvb12a	0.0704097960079329	0.52891768518475	0.333	0.188	1
Gstm2	0.0707902393663444	0.442915208476883	0.31	0.172	1
Glul	0.0714234577298521	0.363406766073286	0.595	0.422	1
Hoxa5	0.0716170635743015	0.25426534185333	0.262	0.125	1
Ociad1	0.0717867139856369	0.353077935041788	0.381	0.219	1
Ifngr2	0.0720465580046836	0.387208286727957	0.357	0.203	1
Ppdpf	0.072200319033464	0.511094054146834	0.262	0.141	1
Cldn7	0.0741334465031136	0.281746007024325	0.714	0.578	1
Rps16	0.0750425367068834	0.487994834086458	0.619	0.5	1
Neat1	0.0750533226055493	0.412869719735499	0.429	0.266	1
Ms4a8a	0.075609541743913	0.259394639580107	0.5	0.344	1
Hspe1	0.0761704081499247	0.604766501057314	0.548	0.422	1
Ppp1r14d	0.0762885979397277	0.376610821815672	0.286	0.141	1
2310036O22Rik	0.0763108758903066	0.60466016837754	0.286	0.156	1
Hmg20b	0.0768153379978825	0.396283046806624	0.405	0.266	1
Tma7	0.0768282896741228	0.345101856958897	0.5	0.359	1
Ndufs1	0.0773131618970183	0.37515040972696	0.333	0.188	1
Cd38	0.0779423419658099	0.384966589468154	0.31	0.172	1
Gm4294	0.0784072331812424	0.386594376316518	0.262	0.141	1
Csnk2a1	0.0785419897982035	0.837088537928673	0.333	0.203	1
Rpl27	0.0790689244778917	0.345374307753174	0.714	0.625	1
Arpc5	0.0797841383141989	0.401181475053976	0.452	0.312	1
Timm8b	0.0802246325752577	0.417059607325972	0.333	0.188	1
Rpl21	0.0808455259502374	0.309262162246949	0.833	0.812	1
Wdr26	0.0809561623029692	0.349016518546965	0.286	0.156	1
Mapk3	0.0817134272710501	0.340699460552561	0.333	0.188	1
Samm50	0.0825546747238017	0.496452721142258	0.286	0.156	1
Gabarap	0.0830703797656623	0.300120666659542	0.524	0.328	1
Ccdc107	0.0832245586178989	0.293421664812405	0.333	0.188	1
Edf1	0.0843283469431194	0.352067194387963	0.5	0.328	1
Cfl1	0.0843698213715662	0.410138400729427	0.5	0.344	1
Rps19-ps6	0.0856720892605365	0.628183057836469	0.31	0.172	1
Ndufa12	0.085685662695099	0.49260700783872	0.476	0.359	1
Rps13	0.0863169775423542	0.300212826525935	0.762	0.641	1
Tmem171	0.0864173199538461	0.309506881817938	0.262	0.125	1
Rps15a-ps5	0.0877817211915027	0.274246502040513	0.357	0.203	1
Gsk3b	0.0880615633763587	0.675990662166083	0.381	0.25	1
Dynlrb1	0.0882042800174753	0.436134600458909	0.262	0.125	1
Ube2k	0.0893400735941456	0.429116097602231	0.357	0.203	1
Prss32	0.0899106731946159	0.434395730728237	0.595	0.469	1
Tagln2	0.0902613332364111	0.291319532373036	0.452	0.297	1
Ifi27l2b	0.0908844297734045	0.411775447286705	0.524	0.359	1
Gm8451	0.0923224347735408	0.322606332389175	0.333	0.203	1
Fam234a	0.0937673813119771	0.528123276589549	0.381	0.234	1
Psme2b	0.09396525004623	0.428206868397068	0.262	0.141	1
Arpc3	0.0941683039013948	0.410935917045214	0.357	0.219	1
Arpc1b	0.0945415451926822	0.251708679200268	0.595	0.391	1
Ten1	0.0957531461636755	0.50054581618014	0.31	0.172	1
Map1lc3b	0.0958370578860837	0.364569054409485	0.262	0.141	1
Eef1a1	0.0961759445570258	0.254258073268791	0.786	0.641	1
mt-Co1	0.0961882282325673	0.274551483526975	0.952	0.906	1
Fam104a	0.0962830650411304	0.707234951299351	0.286	0.156	1
Iqgap2	0.0962830650411304	0.619382228707654	0.286	0.156	1
1810043H04Rik	0.0962830650411304	0.371736903750502	0.286	0.156	1
Vapb	0.0962830650411304	0.342730551444823	0.286	0.156	1
Gm5844	0.0962830650411304	0.279100554988179	0.286	0.156	1
Kdelr1	0.0969595855607987	0.316116701769119	0.381	0.234	1
Zcrb1	0.0980960414539807	0.376805263655094	0.381	0.219	1
Gtf2f1	0.0985879649364682	0.61230507667218	0.381	0.234	1
B2m	0.0989322922164966	0.596974919724557	0.714	0.562	1
Gm17786	0.0991636538335621	0.273578022350104	0.357	0.203	1
Prdx1	0.0996363986740275	0.382802503903587	0.5	0.359	1
App	0.101749628860355	0.408098833072143	0.333	0.219	1
Snrpb	0.101879914296053	0.509587177593999	0.286	0.156	1
Shfm1	0.102403744657285	0.26285063296975	0.524	0.359	1
Rps7	0.103454915955872	0.299766305684288	0.738	0.719	1
Gm9800	0.103491639720538	0.383783493779466	0.524	0.406	1
Cacybp	0.103646865863791	0.485529156249934	0.31	0.188	1
Cstb	0.103802058596587	0.328750938289503	0.286	0.156	1
Tmem14c	0.103908732509817	0.576938736871236	0.381	0.25	1
Gm9794	0.107612983600178	0.293778898297364	0.619	0.516	1
Cbx5	0.107702687415813	0.343990619041782	0.262	0.141	1
Rpl34	0.107867258857807	0.334849983927208	0.738	0.609	1
Fam32a	0.110018311652959	0.558128083880374	0.476	0.344	1
Gm9385	0.112244686655689	0.280756689783982	0.571	0.453	1
Rps6-ps3	0.113187575373974	0.438542132615724	0.31	0.188	1
Gm9493	0.114534653012229	0.511950884604106	0.333	0.219	1
Ndufa8	0.114534653012229	0.504780624459989	0.333	0.219	1
Ndufa11	0.115655912247894	0.535339725294443	0.476	0.359	1
Tubb4b	0.116038963914069	0.411916131934765	0.429	0.266	1
Mrps14	0.116239404203499	0.299115315033485	0.262	0.141	1
Rpl7	0.118641419901718	0.291092063709681	0.738	0.531	1
BC030870	0.120959918089114	0.319786985019276	0.524	0.359	1
Idh3a	0.122352110810308	0.310266047674605	0.31	0.188	1
Eif4h	0.12256956266836	0.255570900535296	0.333	0.188	1
Nucks1	0.124654731167273	0.276930756871064	0.571	0.422	1
1810037I17Rik	0.124714546678698	0.346871965505579	0.452	0.312	1
Serhl	0.125298975124463	0.344856606356273	0.262	0.141	1
Rbm3	0.125298975124463	0.338108840894079	0.262	0.141	1
Tstd1	0.125459423078247	0.282226257778507	0.548	0.406	1
Rps24-ps3	0.127365508765379	0.376355362613408	0.571	0.484	1
Plp2	0.128922838536292	0.259221149189735	0.286	0.172	1
Ndufs8	0.129004433943808	0.28929692999766	0.429	0.297	1
Tceb1	0.131771474905296	0.383264512373972	0.31	0.172	1
Anp32a	0.132213763211038	0.422342825211266	0.452	0.328	1
Gm5805	0.132477577737284	0.38636349482258	0.643	0.562	1
Gng5	0.132667151134707	0.499048359141696	0.262	0.172	1
Idh3b	0.133068083170852	0.320063604695767	0.405	0.281	1
Ndufa1	0.133544339509651	0.309928049446638	0.643	0.469	1
Cct2	0.134745233901937	0.374250691038347	0.357	0.234	1
Rpl31-ps13	0.134899661749183	0.267222339398602	0.262	0.141	1
Cetn3	0.136605537925942	0.497659631233168	0.31	0.188	1
Slc25a39	0.139035679608074	0.334561132728827	0.357	0.234	1
Rps9	0.139665902622245	0.331692496046569	0.786	0.781	1
Set	0.139866511861055	0.275360130094188	0.429	0.297	1
mt-Tq	0.141290027061638	0.513171841429723	0.262	0.156	1
Gm15500	0.141648548159656	0.457735709314528	0.476	0.375	1
Gm10736	0.14259172176913	0.367249186195712	0.5	0.406	1
Cyc1	0.146291807489102	0.305308526673447	0.524	0.375	1
Utp20	0.148974930803845	0.522604260292084	0.262	0.156	1
Acadl	0.150855923616475	0.284403161661088	0.381	0.266	1
Snrpd3	0.150857451599054	0.417677376034028	0.381	0.266	1
Gas6	0.151970490991993	0.369981612982501	0.405	0.281	1
Gm7434	0.155128252753972	0.304788038849246	0.262	0.172	1
Sf3b5	0.156974888591388	0.552780834660719	0.262	0.156	1
Psmd13	0.158361137335572	0.355381776904956	0.357	0.219	1
Tm9sf4	0.158411277257359	0.40782690739266	0.31	0.188	1
Frg1	0.159274245405788	0.266425264251012	0.381	0.25	1
Ssu72	0.159712677224824	0.286513910728047	0.262	0.156	1
Gm10053	0.160490900034684	0.632188965106595	0.262	0.172	1
Rpl21-ps10	0.160744881511579	0.395992445740666	0.357	0.25	1
Guca2a	0.162654257499513	0.643031433764273	0.643	0.453	1
Lamtor4	0.163634076174286	0.372566571402055	0.286	0.172	1
Cluh	0.163884664625626	0.443719110729919	0.262	0.156	1
Oaz1	0.164730789906354	0.264092892810125	0.595	0.453	1
Strbp	0.167784159681604	0.296317050381823	0.452	0.328	1
Ndufs3	0.168061995099853	0.392801778759761	0.357	0.25	1
Tecr	0.168430088098661	0.296600341297736	0.31	0.203	1
Pdcd4	0.17043033584627	0.283694951411584	0.405	0.281	1
Nudcd3	0.171025714420274	0.308247342590535	0.262	0.156	1
Paqr4	0.17108952306094	0.444247660495087	0.31	0.203	1
Tspo	0.171634732122588	0.608754191451158	0.262	0.172	1
F11r	0.171914145619546	0.368528726661127	0.286	0.172	1
Skp1a	0.172739269658524	0.28137871518751	0.452	0.312	1
Smad4	0.173322032391637	0.546523939108654	0.286	0.172	1
Rps3a2	0.174978124300102	0.278557230305978	0.5	0.391	1
Cd63-ps	0.182506155888791	0.41765731324364	0.357	0.234	1
Hnrnpdl	0.182791961810932	0.354526993148265	0.405	0.281	1
Ap2s1	0.184061216950313	0.485427673659687	0.333	0.234	1
Uqcc2	0.184859865719278	0.296755794514994	0.31	0.203	1
Serf2	0.184885645729639	0.270029769473297	0.595	0.469	1
Hes1	0.188911083259713	0.37211570645893	0.429	0.312	1
Sdha	0.189027380775278	0.465239126610496	0.381	0.281	1
Tkt	0.190591867106722	0.340838125271683	0.31	0.203	1
Hdac1	0.195643016925569	0.464957428732486	0.262	0.172	1
Ak2	0.197501076809355	0.416032750177938	0.476	0.391	1
L1cam	0.198656599957133	0.252806865157581	0.262	0.156	1
Rps27l	0.202420665411552	0.339971393699257	0.476	0.375	1
Ly6a	0.205952177335401	0.534632683815974	0.286	0.188	1
Hn1	0.207954445406553	0.307954324174523	0.405	0.297	1
Actr2	0.209308252117135	0.376059413915901	0.381	0.266	1
Arl4a	0.21184830143982	0.384733820569805	0.262	0.172	1
Tpt1-ps3	0.212303908214847	0.359232927313726	0.381	0.297	1
Hmgb1	0.214931869786222	0.413059168763061	0.643	0.547	1
Eif1	0.215077338958554	0.328936556243747	0.476	0.344	1
Supt16	0.21887710809267	0.445896603973656	0.286	0.188	1
Snrpd2	0.222025521288184	0.272878643617437	0.262	0.172	1
Polr2e	0.222197470518523	0.347996440967564	0.286	0.188	1
Anxa3	0.222197470518523	0.263994763564633	0.286	0.188	1
Dnttip2	0.225553749378784	0.250355395894917	0.286	0.188	1
Mfsd6	0.232548229086862	0.463771696234603	0.262	0.172	1
Prkca	0.237880089682101	0.273212864988351	0.333	0.234	1
Cmpk1	0.239900439186246	0.251767641565781	0.548	0.422	1
2610507B11Rik	0.243420024603248	0.25567516827983	0.262	0.172	1
Agpat5	0.250863418213066	0.405248610188236	0.262	0.172	1
2017-09-15 00:00:00	0.253320710057235	0.263216958150471	0.429	0.297	1
Sub1	0.254215504828784	0.482097979705279	0.595	0.484	1
Arhgdia	0.256488211668526	0.33627362923952	0.405	0.312	1
Cox14	0.258817761939913	0.331907925039341	0.357	0.266	1
Slc35c1	0.259996201692438	0.397608796137133	0.31	0.219	1
Polr2l	0.270162213253162	0.311224621112928	0.262	0.172	1
Rps15-ps2	0.270495193164252	0.257774526795889	0.524	0.406	1
Mtif2	0.272217851919092	0.47493143418662	0.286	0.203	1
Ddrgk1	0.272474583612214	0.267259912481209	0.357	0.266	1
Ola1	0.274141005829377	0.258840266075264	0.262	0.172	1
Smdt1	0.2757588793747	0.269244065877288	0.524	0.391	1
Hnrnpl	0.279870543914739	0.311368102982708	0.286	0.203	1
Hnrnpk	0.285594032478543	0.322632418335653	0.381	0.312	1
Psmb7	0.290214516474503	0.469067194397581	0.262	0.203	1
Ghitm	0.290218792431818	0.295816412010633	0.31	0.234	1
Gm11361	0.291703727500003	0.32400469150257	0.5	0.406	1
Itm2b	0.298251214671749	0.328091484677974	0.476	0.422	1
Tmem258	0.303729640307706	0.300910781904798	0.405	0.312	1
Gm8430	0.305836675536532	0.27849427206554	0.548	0.531	1
Agpat2	0.313568131759328	0.28826172456464	0.262	0.188	1
Ugp2	0.316105160038258	0.416544139767119	0.286	0.203	1
Wasl	0.327339257657261	0.292218751040473	0.333	0.25	1
Psmc3	0.329580016573146	0.324133143635874	0.405	0.344	1
Klf4	0.331984848497242	0.414815092734397	0.452	0.375	1
Cpped1	0.33556068495121	0.302013915941869	0.262	0.188	1
Ubxn1	0.34007560527536	0.393326873804074	0.262	0.188	1
Letm1	0.344952804679649	0.383306322453856	0.333	0.266	1
Rn18s-rs5	0.369005060231443	0.44699819323855	0.286	0.203	1
Psma5	0.387726100394365	0.325512224793116	0.262	0.203	1
Fis1	0.451692241729986	0.276488371163072	0.31	0.25	1
Actn4	0.45726348982587	0.313760275800328	0.405	0.344	1
Psma2	0.466851280774389	0.521304861858513	0.333	0.281	1
Uqcrh-ps2	0.474415604623552	0.284231680921294	0.31	0.266	1
Lamp1	0.50543482884116	0.278763548385464	0.357	0.328	1
Top1	0.506051904350776	0.312899605667211	0.762	0.719	1
Dennd2d	0.546354229960132	0.268751175821452	0.262	0.219	1
Psmb6	0.590354654426214	0.279583791436397	0.381	0.344	1
Lrp10	0.642133243060974	0.604476587254163	0.286	0.266	1
Tardbp	0.720499037104104	0.29155156488479	0.286	0.266	1
Fcf1	0.891314833816135	0.435298130691737	0.286	0.297	1
Atp2b1	0.915374213018416	0.299198707645138	0.31	0.312	1
Tmsb4x	0.939203276911347	0.407008057155118	0.5	0.484	1
Mia3	0.942945412854769	0.281581554948075	0.31	0.297	1
