## Supplementary material for "A Rare T-Cell Factor 4 Lineage-negative Epithelial Stem Cell Supports Wound Repair and APC-deletion-induced Colon Tumorigenesis": Table_S3_Diff._expression_Tcf4Lin-_Epi_cells__03

Cluster 1 (Secretory precursors)
Gene	p_val	avg_logFC	pct.1	pct.2	p_val_adj
Muc2	4.45386631451267e-16	2.67415291579715	0.938	0.176	3.52701673446258e-12
Spink4	1.56695420235243e-15	2.7318278690033	0.938	0.257	1.24087103284289e-11
Agr2	4.30888893307667e-13	2.22611705558734	0.938	0.365	3.41220914610342e-09
Tspan13	1.9452018498857e-11	1.93674130482968	0.719	0.122	1.54040534492449e-07
Ccl6	2.46766801966779e-11	2.16848532975752	0.719	0.108	1.95414630477492e-07
Ramp1	3.25977209454776e-11	1.82959873342557	0.625	0.054	2.58141352167237e-07
Retnlb	6.36784491591705e-11	2.33916947335816	0.656	0.068	5.04269638891471e-07
Nupr1	2.37111256911763e-10	1.80720406395547	0.656	0.095	1.87768404348425e-06
Klk1	2.74421599543356e-10	1.77922806754035	0.875	0.446	2.17314464678384e-06
Clps	4.30208122365557e-10	2.01889494706106	0.5	0.014	3.40681812101284e-06
Mptx1	4.73791485530886e-10	3.25680192640204	0.812	0.297	3.75195477391908e-06
Clca1	5.73660362915855e-10	2.80402455116189	0.688	0.135	4.54281641393066e-06
Fcgbp	1.82664468299232e-09	2.2531661872297	0.75	0.176	1.44651992446162e-05
Rab3d	2.35344129505976e-09	1.13963404236235	0.719	0.149	1.86369016155782e-05
Reg4	4.19676762857805e-09	2.9202137878567	0.75	0.23	3.32342028507096e-05
Nov	1.46495222038562e-08	1.4649807794233	0.5	0.041	0.000116009566332337
Hepacam2	1.90487472493241e-08	1.63936937266338	0.5	0.054	0.000150847029467397
Selm	2.24815893075528e-08	1.57751920156531	0.656	0.149	0.00017803170572651
Rep15	3.4508798278813e-08	1.60254527156004	0.562	0.081	0.00027327517356992
Ly6e	4.78055341329154e-08	1.0503395504177	0.844	0.365	0.000378572024798557
Tpsg1	5.27818953250184e-08	0.947174061062305	0.438	0.027	0.000417979829078821
Fkbp11	6.3688154971728e-08	1.13611530052503	0.531	0.068	0.000504346499221114
Creb3l4	8.63729144964085e-08	0.914945358985995	0.438	0.027	0.000683987109897059
Reep5	9.27310601025419e-08	1.3051487916396	0.562	0.095	0.000734337264952029
Ang4	1.37899197312942e-07	3.3946399528857	0.531	0.095	0.00109202374352119
Gm1123	2.45212292832186e-07	1.17691680695356	0.469	0.054	0.00194183614693808
Smim14	4.68922814472123e-07	1.24234668655124	0.562	0.122	0.00371339976780474
Creld2	6.4892517179582e-07	1.05613517781476	0.5	0.081	0.0051388384354511
C1galt1	1.06389173443857e-06	1.02917448950928	0.469	0.068	0.00842495864501907
Galnt5	1.37599359233818e-06	1.072132757097	0.406	0.041	0.0108964932577261
Sytl2	1.37599359233818e-06	0.845781103134878	0.406	0.041	0.0108964932577261
Foxa3	1.43271287477632e-06	0.305860621514835	0.5	0.068	0.0113456532553537
Oit1	1.57921991563105e-06	0.850026903662589	0.875	0.757	0.0125058425118823
Syt7	1.61984206030153e-06	1.10977179834037	0.5	0.095	0.0128275292755278
Chst4	1.74836851265527e-06	1.23137489129476	0.438	0.068	0.0138453302517171
Scin	2.25553396062505e-06	1.18465803640239	0.438	0.068	0.0178615734341897
Plet1	3.34739126148436e-06	1.58334556190773	0.312	0.014	0.0265079913996946
Xbp1	3.42452665006022e-06	1.11781573934722	0.5	0.108	0.0271188265418269
Bag1	4.04565891820701e-06	1.0195309708368	0.719	0.284	0.0320375729732813
Spdef	4.52067155887219e-06	0.912537766954556	0.5	0.095	0.0357991980747089
Tmsb10	4.57542431762087e-06	1.22239425431116	0.75	0.392	0.0362327851712397
Camk2n1	5.37589442538337e-06	0.971598732982983	0.625	0.176	0.0425717079546109
Rrbp1	6.36023649522043e-06	0.65979406005392	0.938	0.824	0.0503667128056506
Qsox1	6.53961183180145e-06	1.33769663138026	0.5	0.122	0.0517871860960357
Hpd	7.39241982217576e-06	0.668370486064882	0.438	0.068	0.0585405725718098
Bace2	7.99961542967903e-06	0.75262680898671	0.406	0.054	0.0633489545876283
Cd24a	8.40456883340507e-06	1.19226098714993	0.781	0.378	0.0665557805917348
Sval1	8.88265318509065e-06	1.85174082089605	0.469	0.108	0.0703417305727329
Krtcap2	1.22300946359636e-05	0.814274537884526	0.594	0.189	0.0968501194221954
Cgref1	1.26802589756591e-05	1.17151765763222	0.438	0.095	0.100414970828245
Tmem97	1.28967443311427e-05	0.752309314259813	0.5	0.108	0.102129318358319
Ffar2	1.45173371116396e-05	0.536655246635664	0.469	0.081	0.114962792587074
Gcnt3	1.52036297406949e-05	0.871461803951061	0.375	0.054	0.120397543916563
Ano7	1.59305634417953e-05	0.788617989200337	0.281	0.014	0.126154131895577
Prrc1	1.59842774826035e-05	0.964518433727572	0.375	0.054	0.126579493384737
Kctd14	1.63585475716197e-05	0.724406914306446	0.312	0.027	0.129543338219656
Cbfa2t3	1.78655777589432e-05	0.990545262711986	0.469	0.108	0.141477510273071
Nav1	1.93707242319564e-05	0.942683023149394	0.312	0.027	0.153396765192862
P2rx4	2.08082015647593e-05	0.983762488367468	0.594	0.189	0.164780148191329
Lrrc26	2.18001019748642e-05	0.770273161236052	0.344	0.041	0.172635007538949
Herpud1	2.24254995792021e-05	0.791487485567396	0.438	0.081	0.177587531167702
Slc12a8	2.29660256662751e-05	0.581986260803026	0.344	0.041	0.181867957251232
Galnt12	2.4270831175324e-05	0.742059826015367	0.5	0.122	0.19220071207739
Edem3	2.97419629544594e-05	0.540508414358725	0.344	0.041	0.235526604636364
Tmem59	3.2647333042987e-05	0.94639754031231	0.656	0.27	0.258534230367414
Sgsm3	3.97916955809372e-05	0.788803978876449	0.469	0.108	0.315110437305441
Dnajc3	4.14515573516955e-05	0.811331163112859	0.656	0.27	0.328254882668077
Galnt3	4.66936498213276e-05	0.369911686813268	0.375	0.054	0.369767012935093
Slc50a1	4.78163697413667e-05	0.939504558658575	0.469	0.122	0.378657831981883
Fxyd3	5.11270520258244e-05	1.13601900630511	0.5	0.162	0.404875124992503
Hgfac	5.59605002445482e-05	0.94423850280208	0.406	0.081	0.443151201436577
Galnt7	6.14956465040101e-05	1.03229268756956	0.594	0.243	0.486984024665256
Gcc2	6.17915747346289e-05	0.82909151434738	0.656	0.257	0.489327480323526
Golph3	7.26053729383427e-05	0.590525012905524	0.312	0.041	0.574961948298736
C1galt1c1	8.33488049704983e-05	0.700353301119372	0.344	0.054	0.660039186561376
Pdia3	8.65800815811238e-05	0.787718524068459	0.75	0.446	0.68562766604092
Cope	8.66594255519237e-05	0.834677307538478	0.469	0.122	0.686255990945684
Cmah	9.85474549182307e-05	0.943520834440283	0.281	0.027	0.780397295497469
Klk1b5	0.000113907084474319	0.568616973139648	0.312	0.041	0.902030201952132
Bet1l	0.000116076773350483	0.450013330006394	0.406	0.081	0.919211968162472
Cacna2d2	0.000119668741162609	0.604296571507431	0.312	0.041	0.947656761266698
Ebag9	0.000126917313162769	0.42920328478973	0.344	0.054	1
Ginm1	0.000131066171899659	0.672791198819209	0.375	0.081	1
Creb3l1	0.000138825655664344	0.938044401205722	0.594	0.257	1
Gfpt1	0.000172623954660119	0.764648581127498	0.875	0.446	1
Surf4	0.000196443187278595	0.561811213694757	0.438	0.108	1
Guca2b	0.000212118846746519	0.566068415993034	0.438	0.108	1
Ndrg1	0.000214117937075394	0.984351080350592	0.312	0.054	1
Atp2c2	0.000224206772558823	0.763391669020474	0.312	0.054	1
Snhg18	0.000224457439313566	0.796056309854037	0.625	0.297	1
Ppib	0.000228093370971827	0.82398693718524	0.656	0.311	1
Pmm2	0.000244705945408014	0.851323121843221	0.625	0.284	1
Rap1gap	0.000247040597540674	0.626208799602383	0.281	0.041	1
Pdia6	0.000277493076339809	0.701744375752369	0.562	0.203	1
Gmppa	0.000281697656281079	0.583346174951809	0.312	0.054	1
Dap	0.000294741618625057	0.893298564590132	0.312	0.054	1
Prkrip1	0.00036233635479323	0.947860869702325	0.375	0.095	1
Wfdc17	0.000373965606395293	0.434105590192848	0.344	0.068	1
Ost4	0.000385373902547153	0.831469041258722	0.531	0.203	1
Ppp1r2	0.000385666069630388	0.544723574031373	0.312	0.054	1
Kdelr2	0.000404139951375908	0.787143238260534	0.469	0.162	1
Atp6ap2	0.000407094398987549	0.767767417966806	0.562	0.243	1
Ttc39a	0.000418730845043068	0.61434105017479	0.344	0.081	1
Gm44985	0.000418847617713986	0.751645532198416	0.469	0.135	1
Scfd1	0.000436099234815245	0.840641888820143	0.344	0.081	1
Slc4a7	0.000436155927654042	0.802518271704834	0.562	0.216	1
Pde2a	0.000460595707734756	0.547787825377835	0.281	0.041	1
Tmed9	0.000463318715686392	0.834141412641486	0.562	0.23	1
Serp1	0.000529878167219054	0.622731613897158	0.531	0.203	1
Abhd17b	0.000533831138791031	0.576864153772	0.375	0.095	1
Wbp5	0.000538786036115194	0.969973600563708	0.656	0.338	1
Dnajc1	0.000585608249820209	0.474460935505802	0.5	0.162	1
Golph3l	0.000597303344756768	0.66478321297256	0.594	0.243	1
Tmbim4	0.000654427492820032	0.825869373630089	0.406	0.122	1
Gm10177	0.000685178845713189	0.81146789283908	0.5	0.203	1
Sec61b	0.000726148907879633	0.995649640118424	0.594	0.324	1
Pla2g16	0.000753990843909829	0.687654796774808	0.406	0.122	1
Ckap4	0.000787717796093504	0.537917166569554	0.438	0.135	1
Kcnk6	0.000803428778731297	0.709948950423223	0.281	0.054	1
Map3k5	0.000839193991529449	0.803987877108549	0.281	0.054	1
Txndc5	0.000841947447641729	0.713310409129698	0.531	0.23	1
Calr	0.000898556941775645	0.341335310804705	0.875	0.689	1
Ern2	0.000954387481929085	0.715495906430053	0.469	0.162	1
Stim1	0.000978184177613666	0.754623638458502	0.438	0.149	1
Gm9844	0.000996179221227327	0.555565843246373	0.375	0.108	1
Grpel2	0.000997533602250764	0.538846224557747	0.281	0.054	1
Tcf25	0.00101987962017699	0.465592247465183	0.688	0.351	1
Sdcbp	0.00107998855281446	0.602970774171212	0.406	0.135	1
Krt7	0.0010844959045675	0.283058886069477	0.375	0.095	1
Tsta3	0.00109396431075119	0.711987005274139	0.469	0.176	1
Fos	0.00110173147392625	0.296721817702748	0.438	0.135	1
Smim10l1	0.00113163928082001	0.743604856208324	0.531	0.23	1
Gne	0.0011782872363661	0.82291815132904	0.625	0.284	1
Fam107b	0.00123430445785954	0.495669308156076	0.281	0.054	1
Mbnl2	0.00126115415317143	0.550214711353148	0.594	0.257	1
Copb2	0.00136019660265479	0.588905387658149	0.469	0.189	1
Csnk1a1	0.00136338664980879	0.4952363805824	0.781	0.392	1
Gmppb	0.00139117310551433	0.50816114898125	0.312	0.068	1
Gpaa1	0.00140025534575357	0.714918192697087	0.281	0.054	1
Lman1	0.0014229800528551	0.467328631648088	0.469	0.149	1
Rnase4	0.0016039864327492	1.06840782222161	0.406	0.149	1
Srp19	0.00168682796605115	0.925800375006536	0.531	0.284	1
Gm10320	0.00171672773060657	0.586313943685324	0.344	0.095	1
Sec61g	0.00171737399000506	0.728348320552617	0.406	0.135	1
Tram1	0.00173570376802473	0.588306203063276	0.469	0.176	1
Atp6v0a2	0.00176948486169768	0.3871925721237	0.406	0.122	1
S100a13	0.00179592209439554	0.421218149946367	0.5	0.189	1
Gm11430	0.00180013602178081	0.532931353430295	0.312	0.081	1
Tmed5	0.00189584071295149	0.721439914752851	0.531	0.23	1
Slc35b1	0.00201582489984306	0.562912336971155	0.438	0.176	1
Slc25a46	0.00201701640479607	0.814308675679039	0.281	0.068	1
Trmt1	0.00221089215305483	0.55326026839643	0.375	0.122	1
Tm9sf2	0.00227372932534167	0.652505053185943	0.438	0.176	1
Sec62	0.0022926832950824	0.528387584953675	0.719	0.405	1
Vps4b	0.00236092270663398	0.440568103915846	0.344	0.095	1
Galnt10	0.0023831377754548	0.602235919085329	0.438	0.149	1
Dad1	0.00249558852769961	0.547974784867273	0.531	0.243	1
Rpl34-ps1	0.00263476025415814	0.609496892000759	0.531	0.243	1
Stard10	0.00271275608365462	0.439739442366359	0.781	0.446	1
B3galt5	0.00278099292561156	0.353300881019748	0.531	0.243	1
Tpd52	0.00284548577137096	0.636476956104387	0.625	0.378	1
Alg5	0.00297067374680751	0.524295826445395	0.281	0.068	1
Ddi2	0.00298600362812907	0.700656808076072	0.344	0.108	1
Slc35e1	0.00308578568597067	0.499200115363316	0.281	0.068	1
Slc35a1	0.00310595715104855	0.780854319148696	0.562	0.284	1
Bean1	0.00330017695475612	0.655933525638001	0.344	0.108	1
Ang	0.00356879455231337	0.70374177461486	0.312	0.095	1
Anxa5	0.00358436507278737	0.57770471524844	0.281	0.081	1
Fam13a	0.00394084173534697	0.596286833327579	0.406	0.149	1
Ift20	0.00413518865079195	0.578195399565141	0.438	0.176	1
Hprt	0.00423515134355626	0.488328531709584	0.312	0.095	1
Capzb	0.0043570606246175	0.580464754204644	0.531	0.243	1
Fndc3a	0.00446054001021461	0.878869683774428	0.406	0.176	1
Dnajc10	0.00451144451894452	0.5597727757874	0.375	0.135	1
Dynll1	0.00453772925258965	0.575309226258255	0.531	0.257	1
Ostc	0.00454461939525492	0.541157217961293	0.531	0.297	1
Prnp	0.00460973443642507	0.655018277496723	0.281	0.081	1
Trabd	0.00461283628447939	0.516476559231754	0.344	0.122	1
Tmem50a	0.00477720589433429	0.413887325222182	0.5	0.203	1
H2-K1	0.00483998815825119	0.395964987100224	0.812	0.486	1
Rab1a	0.00512866960081121	0.569410782182224	0.594	0.324	1
Arf4	0.00521758267225231	0.749031837968531	0.5	0.27	1
Stt3b	0.00525301833489621	0.552272061081981	0.469	0.189	1
Stt3a	0.00537057320578729	0.317180500555173	0.344	0.108	1
Deb1	0.00549754564843713	0.429673346487209	0.281	0.081	1
Sepp1	0.00569262358150591	0.508474117922388	0.281	0.081	1
Camta2	0.00589392342967159	0.565065935298849	0.281	0.081	1
Rgs17	0.00610161685653212	0.433244028836279	0.281	0.081	1
Trim8	0.00611413188471089	0.51898369609127	0.312	0.095	1
Manf	0.00619559503595177	0.621359556668478	0.438	0.189	1
Bet1	0.00631587930314531	0.584402589713645	0.281	0.081	1
Atp6v0d1	0.00665220089368839	0.52415356502746	0.375	0.135	1
Ubxn4	0.00669571889766989	0.25099498151497	0.656	0.324	1
Slc38a10	0.00676483221152966	0.366888502895945	0.281	0.081	1
2017-09-15 00:00:00	0.00682989977897968	0.492414546352555	0.531	0.27	1
Slc17a9	0.00689575713111009	0.456393495930872	0.344	0.122	1
Impad1	0.00690601477932971	0.39481079286866	0.438	0.176	1
Apeh	0.00699989289782845	0.523151771383277	0.281	0.081	1
Sar1a	0.00709497701335934	0.364390013811116	0.438	0.176	1
Syngr2	0.00726017696276722	0.594927405258804	0.469	0.216	1
Mllt3	0.00732548122433913	0.497076683443548	0.344	0.122	1
Appl2	0.00747439404989857	0.391475974800798	0.375	0.135	1
St6galnac6	0.00756212766704884	0.35432638131021	0.75	0.405	1
Atoh1	0.0077790795306624	0.571997059463887	0.344	0.122	1
Gpr180	0.00789339028852667	0.610490818189733	0.312	0.108	1
P4hb	0.00802654693691899	0.499596796004431	0.625	0.392	1
Ufsp2	0.00825768382432677	0.640386838199389	0.344	0.122	1
Cd164	0.00855289647142198	0.333021123191552	0.438	0.176	1
Krt18	0.00862869469971674	0.931772563448403	0.656	0.432	1
Fam3b	0.00866406254778228	0.574591389569346	0.312	0.108	1
Mtf2	0.00875023847972201	0.407042960886759	0.406	0.162	1
Sec13	0.00916042913959675	0.334937157706636	0.281	0.081	1
Serinc3	0.00921262235916217	0.492255145143138	0.688	0.405	1
Usp48	0.00921453286823396	0.56273233259761	0.312	0.108	1
Ehf	0.00928429509735252	0.65447931205146	0.656	0.446	1
Lamtor2	0.00934867387310016	0.546561545820928	0.469	0.216	1
Smim7	0.00944223412419951	0.543579769687146	0.344	0.135	1
Hdlbp	0.00949717822173649	0.527992109618105	0.594	0.365	1
Srp9	0.00956440836798823	0.54713164556586	0.375	0.149	1
Grtp1	0.00956440836798823	0.529496558012571	0.375	0.149	1
Tsr1	0.00972417625114918	0.845698870313711	0.281	0.095	1
Txlna	0.0100988276156472	0.524563006370933	0.312	0.108	1
Jagn1	0.0101129642844069	0.322800516083709	0.281	0.081	1
Mlph	0.0103656126914868	0.539315347524565	0.281	0.095	1
Pcmtd1	0.0104099567297257	0.423794489823218	0.312	0.108	1
Eif2b1	0.0104099567297257	0.285621865040764	0.312	0.108	1
Gsn	0.0105426223589723	0.565410509787064	0.312	0.122	1
Best2	0.0107002365315103	0.867206918141834	0.281	0.095	1
Ehd4	0.0110444313266174	0.488243679516879	0.281	0.095	1
Rnh1	0.011057911499493	0.275306455221414	0.312	0.108	1
5330417C22Rik	0.0111349865584243	0.412002091715584	0.406	0.162	1
Ftl1	0.0113041605475257	0.529859631855795	0.438	0.216	1
Nxf1	0.0113984276076424	0.534032975956113	0.281	0.095	1
Tmed3	0.0116702530678415	0.565465769897676	0.469	0.216	1
Spcs2	0.0124426742426244	0.431823066174622	0.469	0.23	1
Tsc22d1	0.0125689806938925	0.453698875726577	0.312	0.122	1
Foxp1	0.0126644687503842	0.281523990952845	0.719	0.432	1
Myadm	0.0128886410384914	0.630083461217301	0.344	0.135	1
Abhd11	0.0129171836554056	0.537367495980037	0.281	0.095	1
Spop	0.0130504343427071	0.440635867149838	0.469	0.23	1
Cog4	0.0133237911849049	0.563513327975838	0.281	0.095	1
Rassf6	0.0137416712970608	0.676579526073323	0.281	0.095	1
Arfip2	0.0141710840809146	0.682156790369436	0.281	0.095	1
Tm9sf3	0.0143153344574967	0.329478866928077	0.688	0.446	1
Capns1	0.0152100935630338	0.464204711073419	0.5	0.257	1
Usp16	0.0156135125209386	0.31177917641554	0.438	0.189	1
Pip5k1b	0.0160094154614464	0.487809970781916	0.281	0.095	1
Copb1	0.0161975640798877	0.658952957279034	0.312	0.135	1
Cracr2b	0.0165005449566906	0.28857328818597	0.281	0.095	1
Tax1bp1	0.017782405927095	0.462459954019331	0.812	0.581	1
Mrpl57	0.0178492101520205	0.413999568303998	0.406	0.189	1
Pck1	0.0181785639915763	0.578078703604063	0.312	0.122	1
Copz1	0.0182775982735635	0.434849817762485	0.438	0.216	1
Vimp	0.0182871832487392	0.420851777996809	0.594	0.351	1
Uba5	0.0183055366102999	0.738548053482548	0.344	0.149	1
Mxd4	0.0187570680636398	0.371926984259955	0.469	0.257	1
Cwc15	0.0197928824189042	0.466393577277563	0.344	0.149	1
Dhx32	0.0202979789058048	0.53345947687444	0.312	0.122	1
Uba52	0.0209980518224559	0.42367737474987	0.5	0.257	1
Ceacam10	0.0210062040577127	0.42774477896335	0.438	0.23	1
Txndc17	0.0213332569280278	0.388553490183596	0.469	0.243	1
Uap1	0.021436314421434	0.359335807865053	0.312	0.122	1
Dctn2	0.0220704852406531	0.620890935113235	0.281	0.108	1
S100a16	0.0224891765338857	0.414534068887484	0.438	0.216	1
Ppa1	0.0226236249753788	0.314931895889919	0.5	0.243	1
Fam174b	0.0228316143295489	0.531708496985563	0.344	0.162	1
Atp9a	0.0233531295679157	0.655038063727366	0.281	0.108	1
Arl1	0.0240692711035036	0.338351062339132	0.438	0.216	1
Atp2a3	0.0241983532332376	0.440896301123582	0.625	0.378	1
Vapa	0.0242858903952287	0.410057914106287	0.344	0.149	1
Ccnl2	0.0247804690530694	0.607313030173783	0.406	0.203	1
Ndufv3	0.0253185295729001	0.281157134108069	0.719	0.405	1
BC003331	0.0253983014193071	0.517652166533833	0.281	0.108	1
Sdf2l1	0.0253983014193071	0.405580802822745	0.281	0.108	1
H2-T23	0.0255385713495782	0.283530483920776	0.344	0.149	1
Slc6a6	0.0264209669137982	1.0282476049162	0.281	0.122	1
Fut2	0.0268297212788591	0.423199249364749	0.469	0.243	1
Mgst2	0.0271650016418869	0.558636187448391	0.469	0.257	1
Sh3bgrl	0.0275222915251283	0.471433849795798	0.344	0.149	1
Atp6v1a	0.0276085925462121	0.607576700914845	0.312	0.135	1
Gmds	0.028052816359218	0.764046825962022	0.406	0.243	1
Pabpn1	0.0283650473605984	0.682109976702373	0.281	0.108	1
Rnf6	0.0289174227167961	0.584862126035736	0.344	0.149	1
Ralbp1	0.0292978415596229	0.344059183733612	0.594	0.324	1
Tgoln1	0.0293793980418406	0.367585085789267	0.719	0.459	1
Llgl2	0.0299572365057511	0.360872120843236	0.281	0.108	1
Hoxaas3	0.0299572365057511	0.284343617903611	0.281	0.108	1
Tnfaip8	0.0302072826008089	0.50434919259625	0.281	0.122	1
Ankhd1	0.0303912810356584	0.457882672110918	0.406	0.203	1
Gm11989	0.0305813740935332	0.329691589373578	0.312	0.135	1
Ndufs5	0.0318911010433065	0.299842129119315	0.344	0.149	1
Tpp2	0.0321681636190438	0.548880653027708	0.312	0.135	1
1110038B12Rik	0.0321681636190438	0.374902239945904	0.312	0.135	1
Tbrg1	0.0322870827759153	0.345772523738131	0.5	0.27	1
Clcn3	0.0329180989001746	0.40489041515886	0.344	0.162	1
Tmbim6	0.0329724350198243	0.329607948406478	0.656	0.446	1
Gtf2f2	0.0333731339796776	0.268312517340412	0.281	0.108	1
Fdx1	0.0333731339796776	0.259530329460634	0.281	0.108	1
Ywhaq	0.0334737824467856	0.316075017374186	0.344	0.149	1
Tcea1	0.0335635028656026	0.598927570957746	0.281	0.122	1
mt-Nd6	0.0341540186475591	0.818333048007111	0.562	0.378	1
Rpl22l1	0.0344772224526835	0.507420547203001	0.594	0.365	1
Srpr	0.0346140946527003	0.940140818639157	0.344	0.176	1
Rab15	0.036179451403841	0.526858799334473	0.344	0.162	1
Erbb2ip	0.036179451403841	0.271200162474576	0.344	0.162	1
Mcfd2	0.0362855077873975	0.611017890989014	0.281	0.122	1
Fnbp4	0.0365001387435979	0.964664680035316	0.312	0.149	1
Tob1	0.0373583795089163	0.428542023252082	0.312	0.135	1
Aamp	0.0373583795089163	0.385924926264034	0.312	0.135	1
Hspa5	0.0376981344724842	0.404815781991679	0.781	0.608	1
Clptm1l	0.0382028922735039	0.58058624103527	0.281	0.122	1
Prr15l	0.038700931182661	0.345053719474305	0.406	0.203	1
Tars	0.0391934572940889	0.519739978666588	0.281	0.122	1
Ssr1	0.0395103511024696	0.321589982627485	0.438	0.257	1
Slx1b	0.0404185643078036	0.282066033360986	0.562	0.324	1
Deptor	0.0418304606906688	0.344473688240071	0.562	0.351	1
Cldn15	0.0421151002500907	0.390181745329061	0.469	0.27	1
Ssr3	0.042720954951379	0.417940647911714	0.469	0.257	1
Gdi2	0.0429074567258462	0.40101736004031	0.562	0.338	1
Slc35a2	0.043166473011548	0.589901693136754	0.312	0.149	1
Cpd	0.0434934425366621	0.43356686902524	0.344	0.176	1
Carkd	0.0441980539430763	0.526052703891373	0.312	0.149	1
Mrpl52	0.0445941622365308	0.369050021699324	0.594	0.378	1
Preb	0.0449759302877724	0.415014744615498	0.406	0.23	1
Pglyrp1	0.045341031371754	0.281764987423734	0.5	0.284	1
Sec11c	0.0454610798167035	0.422255038826266	0.562	0.378	1
Rpl30-ps9	0.0473427908994228	0.259771818846956	0.406	0.23	1
Tmem57	0.0485348088886262	0.463956160578032	0.312	0.149	1
Guk1	0.0486109724910797	0.320019017625514	0.344	0.176	1
Tspan1	0.048636578060391	0.420892597216127	0.719	0.459	1
St3gal6	0.0487909820361875	0.332812662998266	0.531	0.351	1
Smim6	0.048878879459993	0.33338208150476	0.562	0.365	1
Golgb1	0.0490149336483652	0.47279853117777	0.781	0.527	1
Spcs1	0.050413343404708	0.465537367931386	0.312	0.162	1
Gm10709	0.0532784537326624	0.404541709696399	0.344	0.162	1
Nme7	0.0550030020301059	0.430042424057484	0.344	0.189	1
Dctn3	0.056208937473899	0.412911401094192	0.375	0.189	1
Cd63-ps	0.0567440141371506	0.253972784282804	0.406	0.23	1
St3gal4	0.0568013849107151	0.294869798347648	0.469	0.27	1
Sppl2a	0.0578784913154602	0.436644562119351	0.406	0.23	1
Rfc1	0.0578784913154602	0.424827998335832	0.406	0.23	1
Fam46a	0.0579248404814426	0.288201995998867	0.531	0.311	1
Hacd2	0.058284545423071	0.441409550399579	0.312	0.149	1
Atox1	0.0589750090016095	0.268254144568596	0.469	0.27	1
Ssr4	0.0596505396262304	0.288819534221713	0.594	0.405	1
Ndufa1	0.0619510166658422	0.297076704601334	0.656	0.486	1
Ccdc186	0.0637392080328469	0.354436519807698	0.312	0.149	1
Ivns1abp	0.0644780828903805	0.28804760296829	0.531	0.311	1
Mpst	0.064693187160713	0.508240226807373	0.281	0.135	1
Gm37254	0.0650877418200022	0.465719366210308	0.406	0.23	1
Cib1	0.0652216503130066	0.316344091845487	0.625	0.419	1
Cdx1	0.0659092614326542	0.369784259445497	0.531	0.338	1
Eif1	0.0659092614326542	0.297665227903848	0.531	0.338	1
Sec22b	0.0677315216796119	0.266131119433198	0.281	0.135	1
Rtn3	0.0687023217223544	0.435366469067725	0.375	0.203	1
Romo1	0.0692342325471307	0.286620686545407	0.5	0.297	1
Gdpd1	0.0699319931831561	0.258280751849288	0.344	0.176	1
Ufl1	0.0711396281261246	0.47887816166908	0.281	0.149	1
Rbx1	0.0716472224513586	0.300699482017437	0.406	0.23	1
Cd81	0.0741605170311987	0.306143269831058	0.281	0.135	1
Rpsa-ps12	0.0774967629657256	0.283226088956056	0.344	0.176	1
Sec61a1	0.0785989882073214	0.342801525365354	0.469	0.297	1
Kif3a	0.0802605166374976	0.318796733553976	0.844	0.73	1
Anxa3	0.0807036273996652	0.31651029690135	0.344	0.176	1
Uso1	0.0829353182549822	0.402667278330031	0.344	0.189	1
Rell1	0.0830735830257634	0.331646175777094	0.312	0.162	1
Zfhx3	0.0833150741651774	0.351618016141093	0.438	0.257	1
Arcn1	0.0845895949645348	0.59755057569344	0.344	0.189	1
Opa1	0.0847198900127051	0.314868071843489	0.281	0.149	1
Chmp5	0.0865828238725135	0.27299136284918	0.312	0.162	1
Gnas	0.0877151168580342	0.362966706631366	0.781	0.635	1
Tshz1	0.089817825203517	0.255424813359648	0.469	0.284	1
Tmco1	0.0899449241819283	0.434372178555043	0.375	0.23	1
Hsd11b2	0.0917973667124215	0.424799305647384	0.406	0.257	1
Arf1	0.0920788785240884	0.359313535460265	0.469	0.311	1
Denr	0.098257027831299	0.352799907988553	0.281	0.149	1
S100a11	0.0986920287623515	0.258821388599292	0.594	0.405	1
Drap1	0.0988048462057713	0.260994401341606	0.344	0.189	1
Hk2	0.0992400804014136	0.383696729232613	0.438	0.27	1
Anxa4	0.0992400804014136	0.359395367958204	0.438	0.27	1
Rpl27a	0.0997932642295648	0.304406187646415	0.719	0.486	1
Tmed7	0.0998173297156116	0.30638027997473	0.312	0.162	1
Fryl	0.10242695221110901	0.587334940299915	0.281	0.149	1
Msl3	0.10242695221110901	0.360570184346295	0.281	0.149	1
BC005537	0.102815728380406	0.255001638617254	0.406	0.243	1
Larp4b	0.10521488520417	0.255686567722648	0.5	0.338	1
Paip2	0.105265079784209	0.312738691641683	0.312	0.189	1
Afg3l2	0.108944479412437	0.275048480664034	0.281	0.149	1
Gm16580	0.11015726636015	0.251176552936848	0.625	0.459	1
Cd63	0.113240845375482	0.296318293269089	0.562	0.432	1
Gm11273	0.116087710790221	0.275400886095282	0.406	0.243	1
Mob4	0.11641845178945	0.40073163614683	0.312	0.176	1
Myl12a	0.117338818384881	0.314702345807188	0.375	0.216	1
Tmed10	0.117466045852383	0.314175012694737	0.438	0.27	1
Acp5	0.117631933580119	0.256630711578504	0.469	0.297	1
Shfm1	0.119566778745254	0.299221858352022	0.562	0.365	1
Fam134b	0.120976579801125	0.502145783250436	0.344	0.216	1
Rrp1	0.121284705116296	0.553614019828928	0.344	0.203	1
Cmas	0.125459666484538	0.259300133929568	0.469	0.324	1
0610012G03Rik	0.12572604387739	0.284022917603748	0.344	0.203	1
Zbtb7a	0.125865630172778	0.314857715755556	0.688	0.5	1
Ktn1	0.126315385814629	0.273607107806651	0.562	0.378	1
Zmat2	0.127254666671946	0.270299803948017	0.406	0.257	1
Atp2a2	0.127942515534941	0.346619551953124	0.312	0.176	1
Pa2g4	0.13002573306481	0.272185631013224	0.438	0.284	1
Trappc6a	0.130293086073136	0.295571217764019	0.344	0.203	1
Aup1	0.130329120492033	0.29249485161981	0.375	0.216	1
Chmp4c	0.130350358180667	0.688162909457918	0.312	0.176	1
Puf60	0.131575073129731	0.373663360799163	0.281	0.162	1
Sbds	0.131769065273538	0.414987652244329	0.312	0.189	1
Fkbp2	0.132532298280189	0.316461268460665	0.656	0.486	1
Rnf20	0.134987829355146	0.411011555223255	0.344	0.203	1
Glrx3	0.139339341577114	0.424554574219506	0.281	0.162	1
Cct8	0.139812241199973	0.341689704228644	0.344	0.203	1
Tcf7l1	0.141620775487854	0.294125588738306	0.344	0.216	1
Higd2a	0.141927162116889	0.3211221838221	0.406	0.243	1
Gucy2c	0.142722976810275	0.499890678149912	0.312	0.203	1
Rab2a	0.146527674336238	0.327761638106477	0.469	0.311	1
Iqcb1	0.155082650665218	0.301364274049539	0.344	0.203	1
Larp1b	0.157629779571996	0.295640415993839	0.406	0.27	1
Bod1l	0.163707582149902	0.327821384811354	0.531	0.365	1
Tmed2	0.164051255523587	0.403089395951353	0.375	0.257	1
Phf5a	0.164939231499911	0.276085909855282	0.312	0.176	1
Gm15710	0.167178699225096	0.408981081192083	0.375	0.243	1
Cpne3	0.167621384051818	0.252776185823925	0.344	0.216	1
Itsn2	0.180302649965451	0.376042050644148	0.281	0.162	1
Mrpl27	0.183932338112423	0.309449783286089	0.312	0.189	1
D8Ertd738e	0.187453806756185	0.330151244490399	0.438	0.311	1
Gm20644	0.193141352399074	0.35323146305046	0.344	0.243	1
Scp2	0.196583207562266	0.371859062154465	0.281	0.176	1
Clcn4	0.206847586500557	0.360322489082381	0.312	0.203	1
Rps12-ps9	0.210384094610033	0.306897565820814	0.281	0.176	1
Morf4l1	0.217002181310044	0.305437025829962	0.312	0.203	1
Nktr	0.218139008816888	0.445982379487432	0.406	0.311	1
Tm2d2	0.222022501218645	0.307998696892587	0.281	0.162	1
Tagln2	0.227336644232592	0.332916245683399	0.438	0.324	1
Ankrd12	0.23284292077381	0.313309142732254	0.469	0.338	1
Gadd45gip1	0.235062004025091	0.343142926529019	0.375	0.23	1
Timm10b	0.240060758126289	0.319731089044421	0.281	0.176	1
Klf5	0.241222238508997	0.259366078093126	0.719	0.595	1
Pdxdc1	0.246120822014124	0.28346245604531	0.594	0.446	1
Ankrd17	0.248863779994468	0.318486445321718	0.406	0.27	1
Gm43712	0.256496696762383	0.351043373006925	0.312	0.216	1
Wapl	0.263860091358901	0.32038955600873	0.344	0.243	1
Rab6a	0.267439711486761	0.311053860872482	0.375	0.257	1
Prdx3	0.269127483569373	0.253342225918015	0.312	0.203	1
Acsl3	0.270318082062544	0.254071904350193	0.281	0.189	1
Ash1l	0.27628918475493	0.314848573612304	0.375	0.27	1
Mtpn	0.284209278372971	0.255167903338985	0.312	0.216	1
Snf8	0.288636564469451	0.455930780245806	0.281	0.203	1
Baz2b	0.29500364532948	0.517906588260594	0.344	0.243	1
Pnisr	0.311896298639101	0.479365546493551	0.656	0.486	1
Mdh1	0.313474334632298	0.310652017781435	0.406	0.297	1
Hmgcs1	0.31398740384994	0.308661802013003	0.281	0.189	1
Baiap2l2	0.345520609220557	0.326397367944873	0.312	0.216	1
Hoxb13	0.392812419936615	0.441173688908001	0.281	0.203	1
Znhit1	0.396800941567377	0.369827967104373	0.312	0.243	1
Tonsl	0.449365312511189	0.280853606230281	0.281	0.23	1
B3gnt7	0.47510065084826	0.326081218098323	0.312	0.257	1
Gm37376	0.477697146483545	0.377978358152379	0.438	0.365	1
Rps15a-ps6	0.512396610307199	0.300072038710596	0.344	0.27	1
Tra2a	0.530939718942904	0.431881622863203	0.312	0.257	1
Rps23-ps1	0.535774617058532	0.515837310980454	0.312	0.27	1
Nfe2l1	0.554172610028335	0.319686425387853	0.312	0.257	1
Clta	0.561853614723005	0.269566120198433	0.375	0.311	1
Mcl1	0.614269972621571	0.306898858286241	0.281	0.216	1
Aim2	0.7154357149453	0.421520337427825	0.219	0.257	1
Gm12967	0.857605858995353	0.280204859358607	0.344	0.338	1
