## Supplementary material for "A Rare T-Cell Factor 4 Lineage-negative Epithelial Stem Cell Supports Wound Repair and APC-deletion-induced Colon Tumorigenesis": Table_S3_Diff._expression_Tcf4Lin-_Epi_cells__04

Cluster 2 (Stem cells)
Gene	p_val	avg_logFC	pct.1	pct.2	p_val_adj
Rpsa	9.63004172600198e-10	0.82451317422916	1	0.905	7.62603004282097e-06
Anp32b	4.43857811265277e-09	1.56504782014907	0.875	0.5	3.51491000740973e-05
Sox4	1.11117351710544e-08	2.12471137130981	0.594	0.108	8.799383081958e-05
Ncl	3.46055164263883e-08	1.38312034538404	0.875	0.635	0.000274041084580569
Dek	5.09005778024148e-07	1.10212359846127	0.844	0.527	0.00403081675617323
Hsp90ab1	7.08667667719285e-06	0.583569479624479	0.969	0.919	0.0561193926066902
Rbm25	1.38169510555294e-05	0.919187421329018	0.938	0.757	0.109416435408737
Lig1	1.54577914952508e-05	1.55091381881805	0.312	0.027	0.122410250850891
Eif3a	1.88887549831053e-05	0.893298677659944	0.875	0.649	0.149580050711211
Gpx2	4.19049905499246e-05	1.0139165215083	0.781	0.595	0.331845620164853
Ptma	0.000133818487444763	0.541761453132676	0.938	0.73	1
Taf3	0.000137883253026985	1.27244758719298	0.344	0.068	1
Hmgn1	0.000205390144551367	1.34814841715174	0.5	0.203	1
Ephb3	0.000223965362052399	1.17344018405372	0.281	0.041	1
Rbbp6	0.000228012002463067	1.07766455026408	0.531	0.216	1
Nop58	0.000228641549657985	1.18738283847889	0.625	0.351	1
1700024J04Rik	0.000523202892498879	0.82861570046585	0.594	0.284	1
Mki67	0.0008223304787488	1.28794013104125	0.406	0.135	1
Adh1	0.000946176739878615	0.923976977317876	0.688	0.459	1
Ammecr1	0.00095554339712754	0.737144194206515	0.281	0.054	1
Cenpf	0.000975680706715725	1.17165331336795	0.406	0.135	1
Nop56	0.00100735664033989	1.20856106194287	0.562	0.324	1
Gnl3	0.00104593032407876	1.02390292772844	0.375	0.122	1
Htatsf1	0.00105089987678999	1.09311013265802	0.438	0.162	1
Psip1	0.00127829453025617	1.10917285738388	0.312	0.081	1
Psmd7	0.00132874465378811	0.953828118371893	0.594	0.365	1
Xist	0.00140848125412459	1.32054598080589	0.5	0.27	1
Acin1	0.00154370127295836	0.604914524600553	0.781	0.568	1
Malat1	0.00176103188345256	0.348915827883481	1	0.973	1
Clca3b	0.00178284957534422	1.00646736660931	0.562	0.284	1
Prpf38b	0.0019230430565982	0.837764215245087	0.719	0.568	1
Taf1d	0.00234087441201765	1.01049651399147	0.562	0.351	1
H2afy	0.00239275432563253	1.28778986623963	0.5	0.284	1
Gm23935	0.00252102411391915	1.01613283184014	0.719	0.581	1
Eef2	0.00272404017863831	0.815115616560059	0.781	0.77	1
Prrc2c	0.00288943372657386	0.738222384424541	0.75	0.581	1
Ankrd11	0.00310743290751027	0.876380414691065	0.688	0.459	1
Eif5b	0.00330526503573543	0.347760195758456	0.938	0.851	1
Srsf11	0.00555080949272392	0.706097101078059	0.719	0.581	1
Slc12a2	0.00615573226039438	0.751172898500406	0.594	0.392	1
Ncor1	0.00638081099243352	0.574482939215211	0.781	0.608	1
Mycbp2	0.00741431592771163	0.647262720661644	0.312	0.108	1
Rpl32	0.00763369873038089	0.405518568895234	0.906	0.905	1
Mphosph8	0.0076769451997881	0.911863349878722	0.469	0.27	1
Rbm5	0.00797905641675424	0.968832791328279	0.406	0.203	1
Ythdc1	0.00924880052393391	0.893799117329726	0.531	0.338	1
Rbm39	0.00982049338827644	0.615241285679174	0.75	0.662	1
Noxa1	0.0105426223589723	0.945186756135745	0.312	0.122	1
Rps8	0.0105685849983742	0.353403648525499	1	0.959	1
Mecom	0.0114003436771651	1.02055350003932	0.469	0.27	1
Dkc1	0.0115894486620246	0.884544741508678	0.5	0.324	1
Rpl8	0.012099989177523	0.375639102264951	0.938	0.905	1
Carhsp1	0.0129520469431516	1.22359098929255	0.312	0.135	1
Hdgf	0.0140944813077061	0.715026148925505	0.594	0.473	1
Pabpc4	0.0142246058932316	0.947706365856089	0.531	0.378	1
Chd7	0.0147007893503476	0.794093967424237	0.5	0.311	1
Cdca7	0.0151323944211609	0.986179337105836	0.281	0.108	1
Rps20	0.0154556756595423	0.529689576559108	0.906	0.757	1
Erdr1	0.0155443441881556	1.25209578307284	0.438	0.257	1
Gas5	0.0163969151532441	0.637312248183928	0.656	0.595	1
Ccdc34	0.0172377586142739	1.09018942966772	0.406	0.23	1
Mbtps1	0.0185832292437216	0.620848106226034	0.281	0.108	1
Hsp90aa1	0.0218208959823739	0.659923587818142	0.75	0.743	1
Nfix	0.0224247940594254	0.948455680656391	0.281	0.122	1
Cers6	0.0224247940594254	0.901788946090883	0.281	0.122	1
Rps24	0.0224867980864127	0.290906993609134	0.938	0.905	1
Cers4	0.0234087665952125	0.747212415885646	0.344	0.162	1
U2af2	0.0236941724428335	1.12017504206513	0.281	0.122	1
Ptms	0.0240936717870771	0.48728252080842	0.719	0.595	1
Nfia	0.0245358489984378	0.950556775802566	0.469	0.324	1
St13	0.0246763033890178	0.505073333376041	0.562	0.405	1
Lzts2	0.0250254305651649	0.974592929281242	0.281	0.122	1
Cftr	0.0264668012425561	0.61139677270622	0.375	0.189	1
Atrx	0.0267175846039837	0.517091498707965	0.688	0.581	1
Mbnl1	0.0271436046950881	0.833177961549076	0.281	0.122	1
Smc2	0.0278012478572237	0.847797740131021	0.312	0.149	1
Ppig	0.0278860861249042	0.380397270576434	0.781	0.676	1
Chd6	0.0285103439468776	0.907805431161847	0.312	0.149	1
Hmgb2	0.0286200054030702	0.69074834638643	0.594	0.459	1
Txnrd1	0.0299420310733151	0.84102706579608	0.406	0.243	1
Irf3	0.0308279047356818	0.918902483319078	0.344	0.189	1
Baz1b	0.0314254108552356	0.969815905613207	0.375	0.216	1
Hmgn5	0.0344791206677671	0.740030130686657	0.656	0.622	1
Ttc3	0.0348921425873663	1.0452784578332	0.406	0.257	1
Prpf4b	0.0356817638295751	0.805419786385639	0.562	0.419	1
Jun	0.0387136062192473	1.08316965683055	0.438	0.257	1
Top2a	0.0388027191846634	0.630477048477814	0.344	0.162	1
Smc1a	0.0419693538004862	0.690652220182356	0.438	0.311	1
Luc7l3	0.042075179531773	0.675282473579967	0.625	0.649	1
Dnajc2	0.0433801379812903	0.673180191985422	0.438	0.284	1
Ppp6r1	0.0442156482425552	0.949039817480507	0.281	0.135	1
Cntrl	0.0442156482425552	0.947214955253868	0.281	0.135	1
Tubb5	0.0444788683001574	0.711296990327555	0.344	0.176	1
Smek1	0.0499278218610235	0.648803345713406	0.281	0.135	1
Gpatch4	0.050413343404708	0.713412298267775	0.312	0.162	1
Cyb5r3	0.0508523632114085	0.659391092833927	0.531	0.446	1
Lsr	0.0517624044250216	0.651036173706618	0.438	0.297	1
Ubn1	0.052251094181285	0.981625708017896	0.375	0.23	1
Kcne3	0.0531256572619077	0.768783558602026	0.469	0.351	1
Zc3h13	0.0539016621864208	0.398778699328439	0.594	0.5	1
Lyar	0.055624081693443	0.975089493651519	0.344	0.203	1
Rps5	0.0557308145702719	0.410964543077117	0.781	0.676	1
Thoc2	0.0558143753833269	0.666817568170064	0.438	0.297	1
Sord	0.0560988096125137	1.0262135523842	0.344	0.216	1
Nop14	0.0561840870733929	0.596784051625316	0.344	0.189	1
Ddx6	0.0580937151431289	0.752327572329669	0.5	0.419	1
2810004N23Rik	0.0592105318072892	0.701112008572848	0.344	0.203	1
Prkar2a	0.0599294450084051	0.578258937962038	0.5	0.378	1
Eef1g	0.061875678148624	0.433532625233393	0.594	0.554	1
Smarca4	0.0619985835529549	0.769365058936808	0.375	0.243	1
Pdap1	0.0631642747033106	0.536547712702935	0.688	0.676	1
Chd4	0.0653338660472054	0.602444068467484	0.562	0.486	1
Pkn2	0.0657205640018219	0.789527137397314	0.375	0.243	1
Dynll2	0.0657205640018219	0.763512048482712	0.375	0.243	1
Fam83e	0.0664242963788986	0.550443734718752	0.562	0.473	1
Tcerg1	0.0670029074901616	0.949758352104781	0.438	0.311	1
Eif3d	0.0692100521651898	1.18534240445553	0.312	0.189	1
Bsg	0.0729639885438052	0.762275812526801	0.562	0.514	1
Rack1	0.0766777431975566	0.371132182893817	0.812	0.824	1
Utp3	0.0781292421296083	0.410092021848243	0.344	0.189	1
Nap1l1	0.0788418374198703	0.728223543899645	0.344	0.216	1
Slc34a2	0.0852823686830536	0.834687342134138	0.406	0.311	1
Cdh17	0.0900809853113501	0.442971369553479	0.312	0.189	1
Mllt4	0.0918109072919577	0.66512636698581	0.406	0.284	1
Zrsr2	0.0918863725001632	0.63499618953182	0.344	0.216	1
Gm42418	0.0929941326602893	0.540878019232217	0.781	0.797	1
Trim2	0.0957794040221598	0.4704742685958	0.562	0.446	1
RP23-466I14.2	0.100686908351696	0.630596079166902	0.406	0.297	1
Sypl	0.10152707442732	0.569646911404111	0.469	0.378	1
Rpl17-ps10	0.101820465459821	0.512055876679015	0.406	0.284	1
Pkm	0.105917338941397	1.05789813340145	0.344	0.243	1
Rpl31	0.106166794010966	0.285428448365586	0.906	0.851	1
Serinc3	0.106495163029574	0.458975737418641	0.562	0.459	1
Smc4	0.107699534213482	0.445731337551589	0.438	0.284	1
Rpn1	0.116488667338363	0.575423580526215	0.469	0.392	1
Smarcc1	0.117056801097196	0.530968698123306	0.281	0.162	1
Ddx27	0.120926208895874	0.872667384947376	0.281	0.189	1
Fos	0.124701919266921	0.365074872559964	0.125	0.27	1
Sf3b2	0.126316552361294	0.680980938734196	0.469	0.419	1
Phf14	0.128206949561013	0.561170646302405	0.312	0.203	1
Pgp	0.128314652157731	0.600322110705044	0.375	0.27	1
Pfdn5	0.130132904686518	0.769440826747775	0.469	0.419	1
Sltm	0.136163109493641	0.402913227010835	0.625	0.649	1
Foxd2os	0.136392818372807	0.52742612426191	0.438	0.351	1
Gm37376	0.139176865432707	0.384852020018136	0.469	0.351	1
AC149090.1	0.139255796284605	0.619553445049447	0.594	0.635	1
Nfkbia	0.139295395403757	0.544163273331245	0.375	0.27	1
Purb	0.13932444059541	0.486991637517233	0.531	0.514	1
Srsf7	0.146970032168105	0.753256685123727	0.344	0.243	1
Phlda1	0.147981644789659	0.648320521406545	0.281	0.176	1
Atp13a3	0.150897129917657	0.728346789930433	0.281	0.189	1
Larp1	0.151557599029657	0.568233128084968	0.438	0.351	1
Kmt2e	0.155712122699992	0.391101051874407	0.344	0.23	1
Ssb	0.158070780458122	0.499900255204464	0.5	0.446	1
2810474O19Rik	0.159208699236663	0.80117961111742	0.281	0.189	1
Ifitm2	0.161216010758376	0.588819754177355	0.312	0.203	1
Gspt1	0.161216010758376	0.579424114574133	0.312	0.203	1
Nfib	0.165851868020712	0.685365961155693	0.344	0.257	1
Lmo7	0.167862096363377	0.859034085454812	0.281	0.189	1
Limk2	0.168513490488231	0.817349661273166	0.344	0.257	1
Esf1	0.171776080532125	0.435499412486963	0.469	0.378	1
Huwe1	0.17188315689899	0.830512072354953	0.375	0.297	1
Rtf1	0.173368490152433	0.568195019700618	0.469	0.419	1
Cspp1	0.175761368808516	0.457774547279517	0.344	0.243	1
Gpa33	0.182446386867661	0.770727363042466	0.406	0.351	1
Rpsa-ps10	0.187796641844464	0.697202753112604	0.375	0.324	1
Nucks1	0.192876995582849	0.466566758303547	0.5	0.473	1
Hnrnpa0	0.194024635664856	0.396421305595133	0.312	0.216	1
Ssrp1	0.19634712261475	0.465177092966897	0.375	0.27	1
Vdr	0.196914428736338	0.527254729181895	0.344	0.257	1
Anapc5	0.199258820719402	0.485070581250892	0.281	0.189	1
Srsf2	0.202350969483431	0.648990572517759	0.406	0.378	1
Naa15	0.208212510140922	0.660392923774097	0.438	0.378	1
Add3	0.209466376067857	0.552596504471743	0.281	0.189	1
Nrd1	0.209466376067857	0.507837761746841	0.281	0.189	1
Upf2	0.209829546310671	0.461335969059253	0.312	0.23	1
Akap9	0.211036878955346	0.694026594067386	0.594	0.608	1
Smarca5	0.214487575647528	0.563888945117469	0.406	0.324	1
Larp7	0.215556533829971	0.546921688301691	0.344	0.257	1
Knop1	0.216707046253443	0.654426979259355	0.469	0.405	1
Gm6136	0.216869291677328	0.629107390260174	0.438	0.392	1
Celf1	0.220857791981482	0.34721531463874	0.188	0.351	1
B3galt5	0.221748214886828	0.365192901984019	0.219	0.378	1
Birc5	0.225340442346082	0.501228179130612	0.344	0.257	1
Supt5	0.228671165896836	0.481996963508426	0.344	0.257	1
Serbp1	0.230741266544751	0.366817885243784	0.656	0.703	1
Acot7	0.235362282376062	0.392931458614812	0.375	0.284	1
Vcp	0.238083018687321	0.482418234322674	0.531	0.5	1
Atp2b1	0.23868803009903	0.271671555523008	0.375	0.284	1
Ccar1	0.240339400048718	0.419566426308558	0.469	0.405	1
Smc3	0.241870237192889	0.709028649865764	0.375	0.324	1
Nedd4	0.242046803313784	1.04915638914777	0.344	0.297	1
Nedd8	0.245438691414114	0.266323706411978	0.219	0.351	1
Nisch	0.245821291626328	0.576700540234785	0.281	0.216	1
Hnrnpul2	0.24690690015576	0.634263970896999	0.312	0.243	1
Mmp14	0.24808159640454	0.5226478209409	0.281	0.203	1
Bclaf1	0.253189108786986	0.471771112685092	0.438	0.405	1
Brd2	0.256442155885689	0.958896509026113	0.312	0.257	1
Ccnd2	0.259080082394544	0.267648811329385	0.688	0.689	1
Usp34	0.262121263894662	0.659482315064352	0.375	0.324	1
Tra2b	0.263578290513433	0.752447504121785	0.406	0.378	1
Pfdn6	0.265480365292971	0.628515483320253	0.312	0.243	1
Zranb2	0.267624032854865	0.822479057624621	0.312	0.257	1
Psmd8	0.273154658831072	0.645141211435476	0.281	0.216	1
Rsrc2	0.280350888314425	0.509461446038331	0.5	0.473	1
Ywhae	0.283097609769632	0.475690917363455	0.438	0.405	1
Rpsa-ps9	0.284390804396075	0.398191708397237	0.281	0.203	1
Lsm12	0.289674162403408	0.450509722522962	0.281	0.216	1
Itga6	0.29098134042297	0.555949912423117	0.312	0.257	1
Atp8b1	0.291329235947281	0.552559630824849	0.406	0.378	1
Kmt5a	0.291575282155532	0.481903341587486	0.406	0.351	1
Gm26917	0.297157168414016	0.475572854520046	0.312	0.243	1
Pbrm1	0.298921442291467	0.688210175395066	0.406	0.351	1
Canx	0.300009724985586	0.282867770422375	0.625	0.622	1
Ppp3ca	0.304772947493822	0.737493449844055	0.312	0.27	1
Pura	0.306318705625544	0.679956287708568	0.375	0.338	1
Cldn2	0.311251605298812	0.475397134157414	0.281	0.216	1
Tomm22	0.311251605298812	0.257209679401038	0.156	0.27	1
Arglu1	0.313271464783744	0.30701597452441	0.5	0.486	1
Cct5	0.320918328504668	0.486419895677821	0.438	0.432	1
Gripap1	0.324694400465826	0.561705673863791	0.281	0.216	1
Mgam	0.32578281240285	0.618091909061596	0.375	0.351	1
Clcn4	0.329258089744342	0.433181608549578	0.281	0.216	1
Snw1	0.331131905650744	0.494524323620119	0.406	0.365	1
Snord118	0.331265984187878	0.727882467383601	0.312	0.243	1
Gm7808	0.333863138302501	0.270902530710208	0.156	0.27	1
Polr2f	0.338152140513983	0.28203782963764	0.156	0.257	1
Atxn7l3b	0.340937454853746	0.435227400936297	0.438	0.419	1
Tcea3	0.350353155115646	0.292426023628751	0.25	0.365	1
Tra2a	0.350672418568747	0.339783099645542	0.312	0.257	1
Syncrip	0.353821014472647	0.332139817743425	0.312	0.243	1
Eif3b	0.356357775690236	0.466433190323917	0.312	0.27	1
Dnaja2	0.357269686055234	0.279008609097819	0.219	0.324	1
5330417C22Rik	0.357507724992696	0.406194816006182	0.281	0.216	1
Sod1	0.362947263862079	0.322439906618205	0.531	0.541	1
Rangap1	0.371757755175536	0.484892426397323	0.281	0.23	1
Rps4x-ps	0.372260963303054	0.295122876083452	0.438	0.378	1
Krcc1	0.38047405735179	0.431391572098281	0.406	0.365	1
Sdc4	0.380548987566974	0.700706611095389	0.312	0.297	1
Bptf	0.380830933021761	0.583795896975317	0.344	0.297	1
Baiap2l2	0.381597094472022	0.443998253321945	0.281	0.23	1
Sars	0.38540527115692	0.321354845276878	0.344	0.297	1
Gm43652	0.389871511284974	0.537441909079681	0.344	0.324	1
Tnrc6a	0.391594614746217	0.76057736176441	0.281	0.23	1
Plcb3	0.396652437475603	0.504173102486929	0.281	0.23	1
Nrip1	0.401749484348749	0.51465183161453	0.281	0.23	1
Ggnbp2	0.402603131217613	0.342254266563607	0.375	0.338	1
Ddb1	0.41346129723544	0.523690854008416	0.312	0.284	1
Slc35a3	0.416378105386565	0.681339211605292	0.344	0.351	1
Sfswap	0.419334677338769	0.297105876608332	0.156	0.257	1
Tpr	0.430424438408419	0.298796803284265	0.406	0.378	1
Glg1	0.430427360611047	0.565706727165091	0.375	0.338	1
Tmem234	0.437703576674361	0.783766811051427	0.375	0.365	1
Ctcf	0.441214015596165	0.308595276752205	0.188	0.27	1
Dync1i2	0.442588002225402	0.312669605075919	0.469	0.432	1
Sh3bgrl3	0.448287733725074	0.78757890850419	0.312	0.297	1
Elf3	0.448427365480307	0.435418653883143	0.375	0.351	1
Msi2	0.45117916745161	0.255709017741985	0.219	0.311	1
Prdx2	0.461561475247692	0.337746095664079	0.281	0.405	1
Eif3i	0.463224533374219	0.368197595611637	0.406	0.378	1
Ddx21	0.46539228249775	0.525088412375008	0.469	0.446	1
Ucp2	0.466879184478346	0.593846904727819	0.281	0.257	1
Rb1cc1	0.471543200287431	0.496424994353273	0.344	0.324	1
Rsf1	0.474816257308596	0.293108299289369	0.188	0.284	1
Set	0.479198160047975	0.354515115925888	0.375	0.338	1
Tmprss2	0.481931896969511	0.29007844838161	0.281	0.419	1
Nol7	0.483801078894297	0.370828633837407	0.406	0.419	1
Safb2	0.484572981921444	0.523346238893967	0.312	0.297	1
Cct3	0.485999503416118	0.333709252983129	0.188	0.284	1
Man1a2	0.487123599757824	0.328157250677365	0.156	0.257	1
Ddx46	0.492046495473206	0.350252018180941	0.344	0.324	1
Aldh1b1	0.497246048486668	0.451888298379542	0.344	0.324	1
Cnbp	0.497246048486668	0.290964889076779	0.25	0.365	1
Ugt2b34	0.503038065054325	0.356862068078819	0.281	0.243	1
Cuta	0.508786931802902	0.452091269860974	0.281	0.243	1
Dsg2	0.509093364574298	0.317351423336591	0.25	0.351	1
Srek1	0.511386400184513	0.474462543599809	0.375	0.365	1
Atf4	0.518333542540052	0.483155943896145	0.344	0.324	1
Nmt1	0.521676614083187	0.411923238424655	0.375	0.365	1
Luc7l2	0.522927931563449	0.589521578976665	0.281	0.257	1
BC031181	0.526237944982052	0.516970235380412	0.188	0.284	1
Arpc4	0.528716930167499	0.596060826652315	0.281	0.257	1
Vasp	0.52907419650744	0.478890615607328	0.312	0.284	1
Gm8979	0.532562878439657	0.701298745951661	0.438	0.446	1
Cdk11b	0.537316760599975	0.335313693657942	0.5	0.527	1
9130208D14Rik	0.539874093470745	0.728770685906114	0.344	0.324	1
Tmem183a	0.543989767652167	0.407282186337701	0.281	0.243	1
Ezr	0.546023639384262	0.435778186906352	0.219	0.324	1
Ube3a	0.55597779877306	0.344565992891945	0.312	0.297	1
Ier2	0.560057616279727	0.611851227313284	0.281	0.27	1
Fuca1	0.571701168645645	0.433845611619118	0.312	0.459	1
Eif3l	0.573003245483505	0.409388972212556	0.344	0.324	1
Scamp2	0.573003245483505	0.356374267893396	0.344	0.324	1
Lmna	0.574581954311927	0.344237808968664	0.406	0.405	1
Gss	0.576171193163655	0.510623122882515	0.281	0.257	1
BC005561	0.580708425567661	0.278398748138819	0.312	0.284	1
Ahcyl2	0.582164936342437	0.338197019374994	0.188	0.257	1
Ddx39b	0.582243228244051	0.564197835456228	0.281	0.257	1
Srpk1	0.588343367898814	0.372666592484289	0.281	0.257	1
Sec62	0.58869159503569	0.378037984820957	0.469	0.514	1
Rp9	0.592183470321982	0.573891443185175	0.312	0.324	1
Gm44261	0.595612088529771	0.35048905112678	0.344	0.324	1
Ik	0.596412583083182	0.611730681045343	0.375	0.392	1
Tspan3	0.602086203319151	0.495010488302188	0.344	0.365	1
Upf3b	0.607684682780645	0.411513617138554	0.344	0.365	1
Abcf1	0.612101291190447	0.257563814285399	0.531	0.608	1
H2afj	0.618274601145424	0.324387958955042	0.469	0.527	1
Slk	0.618846938413868	0.259330715556234	0.375	0.365	1
Stard4	0.620512975370175	0.383916754777106	0.281	0.27	1
H1f0	0.620512975370175	0.360692735601874	0.219	0.297	1
Acly	0.621200654547244	0.55952610890599	0.25	0.351	1
Ctage5	0.623711224282739	0.266960010135612	0.25	0.338	1
Acbd3	0.624469751841575	0.336468434103592	0.281	0.405	1
Ttc14	0.627326815892912	0.37306008375767	0.188	0.257	1
Gpi1	0.64161742525138	0.538994594592809	0.312	0.311	1
Srek1ip1	0.646845271461681	0.345874550109457	0.312	0.284	1
Fam133b	0.65367261489957	0.368874227027134	0.312	0.311	1
Mdp1	0.65379031091234	0.37430481262938	0.188	0.257	1
Rsl1d1	0.657304385431964	0.278234119011023	0.281	0.257	1
Mrps24	0.662601288792421	0.431400715894595	0.312	0.297	1
Snrpg	0.665274537738757	0.651741851069294	0.312	0.365	1
Dnajc1	0.676664038837235	0.311837215979181	0.281	0.257	1
Nktr	0.677458085534556	0.36954311261305	0.344	0.338	1
Aimp1	0.683646189236993	0.330359294885816	0.281	0.27	1
Ddost	0.690352902036128	0.422366869291325	0.281	0.284	1
Gm13641	0.696564618712415	0.332506190473098	0.25	0.338	1
Pgls	0.696564618712415	0.332114744581682	0.312	0.311	1
Tmf1	0.702438008705621	0.29326951893547	0.281	0.338	1
Cs	0.703053923720039	0.414641105181914	0.219	0.297	1
Ubc	0.72012681496858	0.382910180116204	0.438	0.514	1
Pcbp1	0.721528362950674	0.295489011186728	0.312	0.311	1
Fermt1	0.722533828095625	0.369860538814145	0.281	0.284	1
Auts2	0.729031542706132	0.445628967258065	0.281	0.284	1
Ubn2	0.729031542706132	0.407244949661088	0.281	0.284	1
Stag2	0.73516751181579	0.374615403404517	0.25	0.311	1
Ifngr2	0.735992656435069	0.250519339461085	0.219	0.284	1
Jtb	0.744284877305907	0.267942627865693	0.312	0.297	1
Anapc13	0.746565565297118	0.251376043001253	0.344	0.446	1
Rsbn1l	0.751924442884678	0.257469790511942	0.25	0.297	1
Synj2bp	0.76330162739273	0.372516166561334	0.25	0.257	1
Ivns1abp	0.767007393527919	0.252432664514734	0.312	0.405	1
Usp7	0.76841255917802	0.295003142484831	0.281	0.284	1
Sbno1	0.77503772787407	0.307627965200026	0.281	0.284	1
Hjurp	0.776465352322997	0.415375311715258	0.219	0.284	1
Ndufs2	0.776506898949395	0.269938383820577	0.281	0.351	1
Dhx15	0.777047267114157	0.341809373942686	0.25	0.257	1
Vmp1	0.78327359130409	0.594807364162011	0.219	0.284	1
Fam120a	0.798571794979871	0.407231356585853	0.219	0.257	1
Gltscr2	0.800558541308127	0.326821624702735	0.281	0.297	1
Arid4a	0.806096310482462	0.448944081991544	0.375	0.405	1
Magt1	0.810259884216885	0.381308137962934	0.375	0.541	1
Hp1bp3	0.813035014230574	0.33941908747244	0.281	0.365	1
Hnrnpu	0.818122691191851	0.285547200762876	0.438	0.554	1
Ap3d1	0.82047529393764	0.3759805927489	0.281	0.297	1
Ccnl1	0.823425505082821	0.325712889187808	0.344	0.446	1
Eif3h	0.833818596934478	0.552746557637435	0.25	0.311	1
Arhgap5	0.848513258293446	0.272819241762518	0.281	0.338	1
Eif3c	0.854697731261251	0.384069084139987	0.5	0.595	1
Immt	0.859086434076803	0.314792086230898	0.25	0.297	1
Ppp2r1a	0.860847750616168	0.271485387207631	0.25	0.257	1
Ptprd	0.865893496426467	0.377886000589791	0.25	0.297	1
Bfar	0.867916442580663	0.447594756176753	0.219	0.27	1
Acadl	0.870098730359364	0.254213427794383	0.281	0.324	1
Eif3j1	0.87252616939036	0.313606413071876	0.281	0.351	1
Nme1	0.874699416740143	0.480003447893805	0.312	0.365	1
Lsm4	0.876868327342763	0.340821064341398	0.219	0.257	1
Golga4	0.878564327969023	0.34459200096605	0.438	0.486	1
Rnf186	0.878791189369056	0.418246103733687	0.281	0.311	1
Emg1	0.883605221929428	0.399158586235575	0.25	0.27	1
Fus	0.88376626024653	0.284014387710252	0.344	0.446	1
Ptprf	0.898348207021161	0.290373750868339	0.375	0.419	1
Pdha1	0.905582367368763	0.580674467501841	0.281	0.311	1
Snord13	0.905684320672835	0.532310503110241	0.219	0.257	1
Noxo1	0.905684320672835	0.296500469803157	0.219	0.257	1
Cebpz	0.906927607064557	0.704280547531086	0.25	0.297	1
Sptbn1	0.918079704653743	0.434002868109232	0.312	0.338	1
Hnrnpab	0.920130157604495	0.48302678653833	0.312	0.378	1
mt-Nd3	0.920743638276306	0.271610112317068	0.312	0.392	1
Snrnp70	0.921492319296377	0.269054253045328	0.438	0.554	1
Safb	0.925773303065488	0.285671823967057	0.25	0.27	1
Gstm1	0.929904651167826	0.378627633730173	0.375	0.446	1
Zfp91	0.931325081661932	0.329794067509862	0.531	0.581	1
Rpl36-ps2	0.94270863449459	0.261048455587476	0.406	0.459	1
Cox7a2l	0.946831393401778	0.307326975714206	0.344	0.405	1
Psma6	0.947597283463597	0.394642715029134	0.25	0.284	1
Hn1	0.951226191535369	0.287800205439598	0.312	0.351	1
Tuba1c	0.956389550054876	0.497229134599613	0.219	0.257	1
Hectd1	0.961078545755734	0.283625135483782	0.25	0.27	1
Brd9	0.961558556601165	0.458366480607258	0.25	0.284	1
Rbbp7	0.970918317656849	0.71102061805922	0.219	0.257	1
Sec63	0.976583869643976	0.254292250391358	0.281	0.324	1
Eif3e	0.977227868441803	0.279240227043735	0.312	0.351	1
Gm5586	0.980122685267111	0.497996948350093	0.281	0.338	1
Irf2bp2	0.983273016342519	0.462576043284607	0.281	0.324	1
Ddx24	0.989751212121006	0.2796603889229	0.281	0.297	1
Rab1b	0.992728069559763	0.412456303880369	0.219	0.257	1
Npepps	0.996460293142914	0.254402004603963	0.25	0.27	1
Rabl6	0.996773841127486	0.287973940347118	0.312	0.365	1
Matr3	1	0.761033024296362	0.312	0.351	1
Scand1	1	0.548683897870264	0.219	0.257	1
