## Supplementary material for "A Rare T-Cell Factor 4 Lineage-negative Epithelial Stem Cell Supports Wound Repair and APC-deletion-induced Colon Tumorigenesis": Table_S4_Cd2iCre_crypt_counts__01

Mouse no:	Genotype:			Color:		Count by:	Date:	Isolation:
950_10	Cd2iCre Rmtmg			Green cells		Annika	2017-05-10 00:00:00	plus ballooning
	top	mid	+4 position	CB	All locations
Total (per location per 100 crypts)	36	16	13	6	71
Per crypt (per location)	0.36	0.16	0.13	0.06	0.71
% per location	50.70422535211268	22.535211267605636	18.30985915492958	8.450704225352114
Crypt no.	top	mid	+4 position	CB
1	1	0	0	0
2	0	0	0	0
3	0	0	0	0
4	0	0	0	2
5	2	0	0	0
6	2	0	0	0
7	0	2	0	0
8	0	0	3	0
9	0	0	1	0
10	0	1	0	0
11	0	0	0	0
12	0	1	0	0
13	0	0	0	0
14	0	1	0	0
15	1	0	0	0
16	0	0	0	0
17	0	0	0	0
18	0	0	0	0
19	0	1	0	0
20	0	1	0	0
21	0	0	0	0
22	1	0	0	0
23	0	0	1	0
24	4	0	0	0
25	1	0	0	0
26	0	0	0	0
27	1	0	0	0
28	0	0	0	0
29	1	0	0	0
30	1	0	0	0
31	0	0	1	0
32	0	0	0	0
33	0	0	0	0
34	0	0	0	0
35	1	0	0	1
36	0	1	0	0
37	0	0	0	0
38	0	0	0	0
39	1	0	0	0
40	0	0	0	0
41	0	0	0	0
42	0	0	3	0
43	0	0	0	0
44	0	0	0	1
45	0	0	0	0
46	0	0	0	0
47	0	0	0	0
48	0	0	0	0
49	0	0	0	0
50	1	0	0	0
51	3	0	0	0
52	0	0	0	0
53	0	0	0	0
54	0	0	0	0
55	0	0	0	0
56	0	0	0	0
57	0	0	0	0
58	0	1	0	0
59	0	0	0	0
60	1	0	0	0
61	1	0	0	0
62	0	0	0	0
63	0	2	1	0
64	0	0	0	0
65	0	0	0	0
66	0	0	0	0
67	1	0	0	0
68	1	0	0	1
69	0	0	0	0
70	0	0	0	0
71	0	0	0	0
72	0	0	0	0
73	1	1	1	0
74	1	0	0	0
75	0	0	0	0
76	0	1	0	0
77	1	1	0	0
78	0	0	0	0
79	0	0	0	0
80	0	0	0	0
81	0	0	1	0
82	0	1	1	0
83	1	0	0	0
84	0	0	0	0
85	0	0	0	0
86	0	0	0	0
87	2	0	0	0
88	1	0	0	0
89	0	0	0	0
90	0	1	0	0
91	1	0	0	0
92	0	0	0	0
93	0	0	0	0
94	1	0	0	1
95	0	0	0	0
96	0	0	0	0
97	0	0	0	0
98	1	0	0	0
99	0	0	0	0
100	1	0	0	0
