## Supplementary material for "A Rare T-Cell Factor 4 Lineage-negative Epithelial Stem Cell Supports Wound Repair and APC-deletion-induced Colon Tumorigenesis": Table_S4_Cd2iCre_crypt_counts__02

Mouse no:	Genotype:			Color:		Count by:	Date:	Isolation:
954_2	Cd2iCre Rmtmg			Green cells		Annika	2017-07-12 00:00:00	no ballooning
	top	mid	+4 position	CB	All locations
Total (per location per 100 crypts)	42	12	4	6	64
Per crypt (per location)	0.42	0.12	0.04	0.06	0.64
% per location	65.625	18.75	6.25	9.375
Crypt no.	top	mid	+4 position	CB
1	0	0	0	0
2	0	1	0	0
3	1	0	0	0
4	1	0	0	0
5	0	0	0	0
6	2	0	0	0
7	0	0	0	0
8	0	0	0	0
9	1	0	0	1
10	1	0	0	1
11	0	0	0	1
12	0	0	0	0
13	0	0	1	0
14	0	1	0	0
15	0	0	1	0
16	0	0	0	0
17	1	0	0	0
18	0	0	0	0
19	0	0	0	0
20	0	0	0	0
21	1	0	0	0
22	0	0	0	0
23	0	0	0	0
24	1	0	0	0
25	1	0	0	0
26	2	0	0	0
27	0	0	0	1
28	0	0	0	0
29	1	0	0	0
30	0	0	1	0
31	2	0	0	0
32	0	0	0	0
33	1	0	0	0
34	0	0	0	0
35	1	0	0	0
36	0	0	0	0
37	3	0	0	0
38	0	0	0	0
39	0	0	0	0
40	0	0	0	0
41	1	0	0	0
42	0	0	0	0
43	0	0	0	0
44	0	0	0	0
45	1	2	0	0
46	0	0	0	0
47	0	0	0	0
48	0	0	0	0
49	1	0	0	0
50	1	1	0	0
51	2	0	0	0
52	2	0	0	0
53	0	0	0	0
54	0	0	0	0
55	0	0	0	0
56	0	0	0	0
57	0	0	0	0
58	1	0	0	0
59	0	0	0	0
60	0	0	0	0
61	0	0	0	1
62	0	1	0	0
63	0	0	0	0
64	0	0	0	0
65	0	0	1	0
66	0	0	0	0
67	0	0	0	0
68	0	1	0	0
69	1	0	0	0
70	2	0	0	0
71	0	0	0	0
72	0	0	0	0
73	0	0	0	0
74	0	0	0	0
75	0	0	0	0
76	0	1	0	0
77	0	0	0	0
78	0	1	0	0
79	0	1	0	0
80	0	1	0	0
81	1	0	0	0
82	0	0	0	0
83	2	0	0	0
84	0	1	0	0
85	0	0	0	0
86	0	0	0	0
87	1	0	0	0
88	0	0	0	0
89	5	0	0	0
90	0	0	0	0
91	0	0	0	0
92	0	0	0	1
93	0	0	0	0
94	0	0	0	0
95	0	0	0	0
96	0	0	0	0
97	0	0	0	0
98	0	0	0	0
99	0	0	0	0
100	1	0	0	0
