## Supplementary material for "A Rare T-Cell Factor 4 Lineage-negative Epithelial Stem Cell Supports Wound Repair and APC-deletion-induced Colon Tumorigenesis": Table_S4_Cd2iCre_crypt_counts__03

Mouse no:	Genotype:			Color:		Count by:	Date:	Isolation:
951_1	Cd2iCre Tcf4GFPCre Rmtmg			Red cells		Annika	2017-06-15 00:00:00	plus ballooning
Total	9	7	2	1	19
Per crypt	0.12162162162162163	0.0945945945945946	0.02702702702702703	0.013513513513513514	0.25675675675675674	25.675675675675674
	47.36842105263158	36.8421052631579	10.526315789473685	5.2631578947368425
Crypt no.	top	mid	+4 position	CB
1	0	0	0	0
2	0	1	0	0
3	1	0	0	0
4	0	0	0	0
5	0	0	0	0
6	0	0	0	0
7	0	0	0	0
8	0	0	0	0
9	0	0	0	0
10	0	0	0	0
11	0	0	0	0
12	0	0	0	0
13	0	0	0	0
14	0	0	0	0
15	0	0	0	0
16	1	2	0	0
17	0	0	0	0
18	0	1	0	0
19	0	0	0	0
20	0	0	0	0
21	0	0	0	0
22	0	0	0	0
23	0	1	0	0
24	1	0	0	0
25	0	0	0	0
26	0	0	0	0
27	0	0	0	0
28	0	0	0	0
29	0	1	0	0
30	0	0	0	0
31	0	0	0	0
32	0	0	0	0
33	0	0	0	0
34	1	0	0	0
35	0	0	0	0
36	0	0	0	1
37	0	0	0	0
38	0	0	0	0
39	1	0	0	0
40	1	0	0	0
41	0	0	0	0
42	1	0	0	0
43	0	0	0	0
44	0	0	0	0
45	1	0	0	0
46	0	0	0	0
47	0	0	0	0
48	1	0	0	0
49	0	0	0	0
50	0	0	0	0
51	0	0	0	0
52	0	0	0	0
53	0	0	0	0
54	0	0	0	0
55	0	0	0	0
56	0	0	0	0
57	0	0	0	0
58	0	0	0	0
59	0	0	0	0
60	0	0	0	0
61	0	0	0	0
62	0	0	0	0
63	0	0	0	0
64	0	1	2	0
65	0	0	0	0
66	0	0	0	0
67	0	0	0	0
68	0	0	0	0
69	0	0	0	0
70	0	0	0	0
71	0	0	0	0
72	0	0	0	0
73	0	0	0	0
74	0	0	0	0
