## Supplementary material for "A Rare T-Cell Factor 4 Lineage-negative Epithelial Stem Cell Supports Wound Repair and APC-deletion-induced Colon Tumorigenesis": Table_S4_Cd2iCre_crypt_counts__05

Mouse no:	Genotype:			Color:		Count by:	Date:		Isolation:
955_2	Cd2iCre Tcf4GFPCre Rmtmg			Red cells		Annika	2017-07-06 00:00:00		plus ballooning
	top	mid	+4 position	CB	All locations
Total (per location per 100 crypts)	5	2	0	1	8
Per crypt (per location)	0.05	0.02	0	0.01	0.08
% per location	62.5	25	0	12.5
Crypt no.	top	mid	+4 position	CB
1	1	0	0	0
2	1	0	0	0
3	0	1	0	0
4	0	0	0	1
5	1	0	0	0
6	0	1	0	0
7	1	0	0	0
8	1	0	0	0
9	0	0	0	0
10	0	0	0	0
11	0	0	0	0
12	0	0	0	0
13	0	0	0	0
14	0	0	0	0
15	0	0	0	0
16	0	0	0	0
17	0	0	0	0
18	0	0	0	0
19	0	0	0	0
20	0	0	0	0
21	0	0	0	0
22	0	0	0	0
23	0	0	0	0
24	0	0	0	0
25	0	0	0	0
26	0	0	0	0
27	0	0	0	0
28	0	0	0	0
29	0	0	0	0
30	0	0	0	0
31	0	0	0	0
32	0	0	0	0
33	0	0	0	0
34	0	0	0	0
35	0	0	0	0
36	0	0	0	0
37	0	0	0	0
38	0	0	0	0
39	0	0	0	0
40	0	0	0	0
41	0	0	0	0
42	0	0	0	0
43	0	0	0	0
44	0	0	0	0
45	0	0	0	0
46	0	0	0	0
47	0	0	0	0
48	0	0	0	0
49	0	0	0	0
50	0	0	0	0
51	0	0	0	0
52	0	0	0	0
53	0	0	0	0
54	0	0	0	0
55	0	0	0	0
56	0	0	0	0
57	0	0	0	0
58	0	0	0	0
59	0	0	0	0
60	0	0	0	0
61	0	0	0	0
62	0	0	0	0
63	0	0	0	0
64	0	0	0	0
65	0	0	0	0
66	0	0	0	0
67	0	0	0	0
68	0	0	0	0
69	0	0	0	0
70	0	0	0	0
71	0	0	0	0
72	0	0	0	0
73	0	0	0	0
74	0	0	0	0
75	0	0	0	0
76	0	0	0	0
77	0	0	0	0
78	0	0	0	0
79	0	0	0	0
80	0	0	0	0
81	0	0	0	0
82	0	0	0	0
83	0	0	0	0
84	0	0	0	0
85	0	0	0	0
86	0	0	0	0
87	0	0	0	0
88	0	0	0	0
89	0	0	0	0
90	0	0	0	0
91	0	0	0	0
92	0	0	0	0
93	0	0	0	0
94	0	0	0	0
95	0	0	0	0
96	0	0	0	0
97	0	0	0	0
98	0	0	0	0
99	0	0	0	0
100	0	0	0	0
